# Activated fibroblasts drive cellular interactions in end-stage pediatric hypertrophic cardiomyopathy

**DOI:** 10.1101/2024.01.25.577226

**Authors:** Hanna J. Tadros, Diwakar Turaga, Yi Zhao, Chang-Ru Tsai, Iki A. Adachi, Xiao Li, James F. Martin

## Abstract

Hypertrophic cardiomyopathy (HCM) is a relatively rare but debilitating diagnosis in the pediatric population and patients with end-stage HCM require heart transplantation. In this study, we performed single-nucleus RNA sequencing on pediatric HCM and control myocardium. We identified distinct underling cellular processes in pediatric, end-stage HCM in cardiomyocytes, fibroblasts, endothelial cells, and myeloid cells, compared to controls. Pediatric HCM was enriched in cardiomyocytes exhibiting “stressed” myocardium gene signatures and underlying pathways associated with cardiac hypertrophy. Cardiac fibroblasts exhibited clear activation signatures and heightened downstream processes associated with fibrosis, more so than adult counterparts. There was notable depletion of tissue-resident macrophages, and increased vascular remodeling in endothelial cells. Our analysis provides the first single nuclei analysis focused on end-stage pediatric HCM.
