## Supplementary material for "Activated fibroblasts drive cellular interactions in end-stage pediatric hypertrophic cardiomyopathy": Table S2

### Sheet: Table S2
Normal Myocardium Module Score Genes	Pre-stressed Myocardium Module Score Genes	Stressed Myocardium Module Score Genes	Activated FB Module Score Genes	LAMININ Ligands	COLLAGEN Ligands
LINC02208	ANKRD1	ETV6	COL22A1	LAMA1	COL1A1
AC022034.3	LMOD2	DIP2C	POSTN	LAMA2	COL1A2
AC107068.2	TCAP	FAM118B	THBS4	LAMA3	COL2A1
PDE1A	MYH7	RTN4	TSHZ2	LAMA4	COL4A1
FHL2	ACTC1	C4orf45	FAM155A	LAMB1	COL4A2
GPC5	MYL2	VCAN	COL1A2	LAMB2	COL4A3
GRIK2	CRYAB	CHST3	MIR100HG	LAMB3	COL4A4
CORIN	TNNI3	C1QTNF1	NOX4		COL4A5
FILIP1L	MYL12A	TEP1	FAP		COL4A6
MGAT4C	TXNIP	RHBDL2	COL1A1		COL6A1
LINC02147	GADD45G	MYCBP
FBN2	AC116362.1	SHB
CHRM2	SLC25A4	ZNF385D
BRINP3	HSPB1	ADGRL3
LINC01151	PDK4	HSP90B1
FGF12	MB	SUSD1
TMEM178B	UBC	ELF3
TNNI3K	PLN	RUNX1
SPHKAP	CKM	BCAR1
TENM3	EIF1B	ABCD3
AC011287.1	CSRP3	ACSL4
AUTS2	HS6ST3	ETV1
TRDN-AS1	TNNC1	CD63
AC108058.1	ACTB	SBNO2
GRXCR2	FRMD5	DENND2C
PPP1R1C	JUN	MYO1D
ESRRG		PHLDB2
SLC16A7		LUCAT1
PRELID2		PTPRJ
PDE1C		ANKRD13A
AC022034.1		TPM3
AC093912.1		CYTOR
CCBE1		STX12
CCDC141		PTP4A2
KIF26B		RAB11FIP3
AC009264.1		CACNA1C
PPP1R12B		KLHL41
CD36		BANP
DGKG		CBFB
CACNB2		CCDC6
ADGRL2		PMM2
SEMA5A		PCBP3
XIST		RBPMS2
TRIQK		ADCY9
CPNE5		ANGPTL4
MACROD2		TIMP1
AC097522.2		ARID4A
FSTL1		PVR
L3MBTL4		SLC35F5
THSD4		NR4A3
PDZRN3		GLRX3
GAS2		SRGAP1
PBX1		FLNB
SGCD		TRAFD1
MLF1		PLIN2
PLCB4		SGMS2
CLEC2D		PTBP3
ADRA1A		AC013640.1
PLEKHA5		BAZ1A
LINC02315		ZFYVE28
FBXL17		B4GALT5
ACACB		SH3PXD2A
KCNMB2		AHDC1
TMEM65		IL1RAP
FHOD3		FAM122C
CDH13		SLC39A10
AL136171.2		ITGA5
MIR646HG		CNN1
ADGRD1		NRXN3
DAPK2		ASCC2
NCALD		ARFGAP3
TENM3-AS1		AC119674.1
AQP7		IPMK
ASB15		DGKH
FBXO40		SCFD2
LIMCH1		TEAD4
NTN1		YAP1
MLIP		RALY
MYOM2		RAB6A
ARL15		SMURF1
		PLOD2
		PKM
		LRRC8B
		MARCH5
		STAT3
		ARHGAP23
		PPP1R42
		DEAF1
		GSE1
		XIRP2
		CAV1
		MAP1B
		AC113414.1
		FAM219A
		PAG1
		KANK2
		TNFRSF12A
		AC011369.1
		CAV2
		AC018464.1
		WASF2
		HRH2
		UBAP1
		SLC7A1
		MIR4435-2HG
		CRK
		EPB41L4A
		AC009318.1
		SAMD8
		PACSIN2
		GRAMD1B
		SLC9C1
		ELF1
		TUBB6
		NUMB
		TNFRSF11B
		ACOT9
		PRKCE
		ARHGAP35
		MYO1E
		SSBP3
		LARGE-AS1
		TMEM165
		FERMT2
		KCP
		MYL9
		TTLL11
		AP1S2
		MCU
		PHF20
		DNAJA4
		TSC22D2
		CORO1C
		HIF1A-AS3
		VEGFA
		TNNT2
		C3orf52
		RRAD
		RDH5
		NR3C1
		CALU
		PCDH9-AS2
		PPARD
		XPO1
		MIDN
		EEF1D
		KDM4B
		NCAM1
		MYO9B
		RNF122
		XRCC4
		AC106791.1
		NFX1
		GFOD1
		MAP3K3
		CAMK2B
		SLC38A2
		SMC5
		CAPZB
		C12orf40
		ATP11A
		LATS2
		STK38
		PDE4D
		RAPGEF1
		OBSCN
		MAP4K4
		HDAC7
		ACTR3
		C15orf41
		MAT2A
		PUM3
		ZEB1
		INTS6
		AC002066.1
		RUFY3
		FAM177A1
		ANO6
		RUBCN
		RAB10
		ATP6V1F
		ENO1
		SPTB
		FLNA
		PPP2CB
		ALPK3
		AGO2
		MET
		KLC1
		STK17A
		COP1
		HP1BP3
		RHEB
		AL139260.1
		BMPR1A
		TBL1XR1
		FGFR1
		NT5C2
		SRPK2
		PPP3CC
		A4GALT
		PFKP
		TGM2
		PXYLP1
		FAM13B
		RTN3
		ELL2
		PCNT
		ABTB2
		TSPAN9
		MROH1
		MEIS2
		ATP6V1FNB
		NRAP
		ARHGEF12
		DIAPH1
		DMPK
		ZNF586
		SLC39A14
		PHLDB1
		SPAG9
		RABGEF1
		NPAS2
		ST6GAL1
		MAST2
		RALGAPA2
		LUZP1
		PHACTR4
		SACS
		NAMPT
		NAP1L1
		AC243964.3
		DYSF
		SNHG29
		PTPN14
		LPP
		SH3RF1
		USP12
		UTRN
		PALM2-AKAP2
		BMERB1
		SORT1
		RBMS1
		MAP3K20
		AC005261.1
		XIRP1
		ARID1A
		STRN
		POR
		GRAMD4
		RASAL2
		PPP3CA
		IPO7
		SSH2
		PTK2
		PTPDC1
		EYA4
		EFNA5
		PCGF5
		LINC01091
		HSPB7
		RAP1B
		GTF2IRD1
		CSRP3
		GOLIM4
		NPPB
		LMCD1
		HIVEP2
		MYL6
		MEIS1
		KIF1B
		VPS13D
		MAPK8IP3
		ZBTB16
		KLF7
		SSBP2
		MSRB3
		PDLIM5
		HIF1A
		PDE8A
		RUSC2
		CTNNA1
		NIBAN1
		FN1
		SMG1
		STK39
		DAPK3
		IQGAP1
		CTIF
		CREB5
		GNB1
		ACTN2
		NFIC
		DLGAP4
		KDM4C
		STRIP2
		BACH1
		AC020916.1
		DDX5
		HSPG2
		JPH1
		INSR
		NAV2
		DUSP27
		MALAT1
		ADAMTS9
		SAT1
		CLIP1
		DYRK1A
		Z98949.1
		FADS3
		OTUD7A
		MACF1
		MAP2K1
		CTBP2
		RRAS2
		OGDH
		ARHGAP5
		XPR1
		SIK2
		PDLIM3
		AKAP6
		CDH2
		ACTB
		ANXA2
		COL4A1
		ITGB1
		Z98949.3
		GBE1
		MYH9
		FLNC
		SLC2A13
		ANKRD1
		ATP2B4
		ADAM19
		FLNC-AS1
		THBS1
		MYO18B
		OPHN1
		MAPK4
		EIF2AK3
		PCDH9
		FNDC3A
		DLG1
		FNIP2
		DGKD
		TRIO
		FAM49B
		MYPN
		ACTA1
		TXNRD1
		UBASH3B
		FMNL2
		MARCH3
		ATP13A3
		NEAT1
		MPRIP
		PDE10A
		COL4A2
		ASAP1
		PACS1
		BCL6
		ENAH
		DCBLD2
		CLIC4
		PICALM
		ZDHHC14
		ACTN1
		ROR1
		FHL1
		EGLN3
		UGP2
		PTPRE
		SFMBT2
		MSN
		PTPN1
		ACTG1
		VMP1
		KALRN
		LARGE1
		AOPEP
		ACTN4
		IQCJ-SCHIP1
		LRRFIP1
		ABHD2
		VCL
		ZSWIM6
		CALD1
		MRTFA
		ITGA7
		PARD3
		CUX1
		HIPK2
		IGF1R
		ST3GAL6
		RAMP1
		DES
		ZFAND3
		FNDC3B
		PALLD
		SIK3
		Z82215.1
