## Supplementary material for "Activated fibroblasts drive cellular interactions in end-stage pediatric hypertrophic cardiomyopathy": Table S14 S15

### Sheet: Table 14 FB GO Analysis
Cluster	ID	Description	GeneRatio	BgRatio	pvalue	p.adjust	qvalue	geneID	Count
FB1	GO:0030695	GTPase regulator activity	30/414	488/18432	6.87603e-07	0.00022244	0.000200129	PLCB1/DOCK4/SH3BP5/RAPGEF1/ASAP3/ADGRB3/ARHGEF3/DOCK8/PSD3/DENND2A/RGL3/DOCK2/ARHGEF12/RIN2/TBC1D16/ARHGAP32/SLIT2/TBC1D4/ARHGEF10/AGAP1/RAPGEF4/GPSM2/MYO9B/TIAM1/EIF2B3/RABGEF1/FGD5/ARHGAP6/DLC1/GBF1	30
FB1	GO:0060589	nucleoside-triphosphatase regulator activity	30/414	488/18432	6.87603e-07	0.00022244	0.000200129	PLCB1/DOCK4/SH3BP5/RAPGEF1/ASAP3/ADGRB3/ARHGEF3/DOCK8/PSD3/DENND2A/RGL3/DOCK2/ARHGEF12/RIN2/TBC1D16/ARHGAP32/SLIT2/TBC1D4/ARHGEF10/AGAP1/RAPGEF4/GPSM2/MYO9B/TIAM1/EIF2B3/RABGEF1/FGD5/ARHGAP6/DLC1/GBF1	30
FB1	GO:0004115	3',5'-cyclic-AMP phosphodiesterase activity	6/414	17/18432	1.24257e-06	0.000267981	0.000241103	PDE10A/PDE1C/PDE7A/PDE4D/PDE3A/PDE1A	6
FB1	GO:0005085	guanyl-nucleotide exchange factor activity	18/414	224/18432	3.32203e-06	0.000537338	0.000483442	DOCK4/SH3BP5/RAPGEF1/ARHGEF3/DOCK8/PSD3/DENND2A/RGL3/DOCK2/ARHGEF12/RIN2/ARHGEF10/RAPGEF4/TIAM1/EIF2B3/RABGEF1/FGD5/GBF1	18
FB1	GO:0035259	nuclear glucocorticoid receptor binding	5/414	13/18432	6.18976e-06	0.000800955	0.000720619	SMAD3/NR4A1/NCOR2/NR4A3/NR4A2	5
FB1	GO:0004114	3',5'-cyclic-nucleotide phosphodiesterase activity	6/414	24/18432	1.18256e-05	0.00127519	0.00114729	PDE10A/PDE1C/PDE7A/PDE4D/PDE3A/PDE1A	6
FB1	GO:0004879	nuclear receptor activity	8/414	52/18432	1.91775e-05	0.00139986	0.00125945	SREBF1/NR4A1/NR4A3/THRB/STAT3/PPARG/PPARA/NR4A2	8
FB1	GO:0098531	ligand-activated transcription factor activity	8/414	52/18432	1.91775e-05	0.00139986	0.00125945	SREBF1/NR4A1/NR4A3/THRB/STAT3/PPARG/PPARA/NR4A2	8
FB1	GO:0004112	cyclic-nucleotide phosphodiesterase activity	6/414	26/18432	1.94725e-05	0.00139986	0.00125945	PDE10A/PDE1C/PDE7A/PDE4D/PDE3A/PDE1A	6
FB1	GO:0008081	phosphoric diester hydrolase activity	10/414	88/18432	2.77763e-05	0.00179713	0.00161687	PDE10A/PLCB1/PDE1C/PDE7A/PDE4D/PDE3A/PLCXD3/PDE1A/PLCH1/PLD1	10
FB1	GO:0008201	heparin binding	13/414	171/18432	0.000133617	0.00734647	0.00660961	FGF7/FGF10/TGFBR3/VEGFA/SLIT3/ELANE/FGFR1/ADAMTS15/PTPRS/COL5A1/SLIT2/COL5A3/ADAMTS1	13
FB1	GO:0043394	proteoglycan binding	6/414	36/18432	0.000136256	0.00734647	0.00660961	FST/PTPRS/COL5A1/CTSL/SLIT2/COL5A3	6
FB1	GO:0004222	metalloendopeptidase activity	10/414	112/18432	0.000216161	0.0107582	0.00967912	ECE1/ADAMTS19/ADAMTS17/ADAMTS4/ADAM33/ADAMTS15/NRDC/BMP1/PAPPA/ADAMTS1	10
FB1	GO:0047555	3',5'-cyclic-GMP phosphodiesterase activity	4/414	15/18432	0.000281313	0.0114387	0.0102914	PDE10A/PDE1C/PDE3A/PDE1A	4
FB1	GO:0030020	extracellular matrix structural constituent conferring tensile strength	6/414	41/18432	0.00028614	0.0114387	0.0102914	COL6A6/COL4A3/COL28A1/COL15A1/COL5A1/COL5A3	6
FB1	GO:0080025	phosphatidylinositol-3,5-bisphosphate binding	5/414	27/18432	0.000299544	0.0114387	0.0102914	PLEKHA5/SESTD1/SH3PXD2B/WIPI1/GBF1	5
FB1	GO:0016922	nuclear receptor binding	11/414	139/18432	0.000306535	0.0114387	0.0102914	SMAD3/NR4A1/NCOR2/NCOA1/NR4A3/PPARG/NCOA7/WIPI1/NR4A2/CTBP2/RERG	11
FB1	GO:0005539	glycosaminoglycan binding	15/414	237/18432	0.000318232	0.0114387	0.0102914	FGF7/FGF10/TGFBR3/VEGFA/VCAN/SLIT3/ELANE/FGFR1/ADAMTS15/PTPRS/COL5A1/NOD1/SLIT2/COL5A3/ADAMTS1	15
FB1	GO:0004714	transmembrane receptor protein tyrosine kinase activity	7/414	60/18432	0.000379556	0.0120912	0.0108784	INSRR/DDR2/FGFR1/NTRK1/ROR2/AXL/NTRK2	7
FB1	GO:0061629	RNA polymerase II-specific DNA-binding transcription factor binding	19/414	350/18432	0.000382599	0.0120912	0.0108784	SMAD3/TBX20/GATA4/EPAS1/NR4A1/NCOR2/CD34/NCOA1/NR4A3/STAT3/PPARG/NCOA7/WIPI1/ID2/HDAC4/PPARA/NR4A2/CTBP2/RERG	19
FB1	GO:0019199	transmembrane receptor protein kinase activity	8/414	79/18432	0.000392449	0.0120912	0.0108784	INSRR/TGFBR3/DDR2/FGFR1/NTRK1/ROR2/AXL/NTRK2	8
FB1	GO:1901681	sulfur compound binding	16/414	270/18432	0.000423233	0.0124469	0.0111985	FGF7/FGF10/TGFBR3/CD34/VEGFA/SLIT3/FST/ELANE/FGFR1/ADAMTS15/PTPRS/COL5A1/ACACB/SLIT2/COL5A3/ADAMTS1	16
FB1	GO:0140297	DNA-binding transcription factor binding	23/414	476/18432	0.000509757	0.0143397	0.0129014	SMAD3/TBX20/BCL6/PBX1/GATA4/EPAS1/NR4A1/NCOR2/CD34/NCOA1/NR4A3/STAT3/CREM/PPARG/NCOA7/WIPI1/ID2/HDAC4/PPARA/CRTC1/NR4A2/CTBP2/RERG	23
FB1	GO:0010314	phosphatidylinositol-5-phosphate binding	4/414	19/18432	0.000743923	0.0200549	0.0180434	PLEKHA5/SH3PXD2A/SESTD1/SH3PXD2B	4
FB1	GO:0001221	transcription coregulator binding	9/414	109/18432	0.000785772	0.0203358	0.0182961	SMAD3/BCL6/PBX1/SREBF1/EPAS1/THRB/PPARG/PPARA/CTBP2	9
FB1	GO:0005518	collagen binding	7/414	69/18432	0.000892196	0.022202	0.0199751	SMAD3/ANTXR1/DDR2/ITGA11/CCBE1/CTSL/COL5A3	7
FB1	GO:0008237	metallopeptidase activity	12/414	184/18432	0.000953513	0.022849	0.0205572	ECE1/ADAMTS19/ADAMTS17/ADAMTS4/ADAM33/ACE2/ADAMTS15/NRDC/VASH2/BMP1/PAPPA/ADAMTS1	12
FB1	GO:0008373	sialyltransferase activity	4/414	21/18432	0.00110863	0.0256174	0.0230479	ST3GAL5/ST3GAL1/ST8SIA1/ST6GAL1	4
FB1	GO:0042974	nuclear retinoic acid receptor binding	4/414	24/18432	0.00186641	0.0416403	0.0374638	NCOR2/PPARG/NR4A2/CTBP2	4
FB2	GO:0003735	structural constituent of ribosome	73/469	176/18432	6.12361e-70	3.78439e-67	3.06825e-67	RPL41/RPL13/RPL10/RPL11/RPS2/RPL18/RPLP1/RPL28/RPS15/RPL7A/RPS28/RPL15/RPS27/RPLP0/RPL14/RPSA/RPS8/RPL18A/RPL6/RPS4X/RPL8/RPS23/FAU/RPLP2/RPL13A/RPL30/RPL3/RPS14/RPL35/RPL35A/RPS7/RPL23A/RPS9/RPS11/RPS13/RPL10A/RPS15A/RPL34/UBA52/RPS5/RPL5/RPL32/RPS3/RPS27A/RPL19/RPL37A/RPS19/RPL17/RPS24/RPS21/RPS18/RPS16/RPS25/RPL24/RPL36/RPL12/RPS12/RPL21/RPS29/RPS26/RPL22/RPL29/RPL9/RPL37/RPS3A/RPL26/RPL39/RPS…	73
FB2	GO:0005201	extracellular matrix structural constituent	39/469	173/18432	5.5353e-26	1.71041e-23	1.38674e-23	LUM/MGP/BGN/COL3A1/ASPN/COL1A2/SPARC/DCN/PRELP/MXRA5/FN1/COL1A1/CILP/COL6A1/OGN/MFAP4/FBLN2/COL15A1/LAMB2/COL5A2/COL6A3/LTBP4/LAMC1/LTBP2/PCOLCE/EMILIN1/TNXB/MFAP5/EFEMP2/COL6A2/FBLN1/AEBP1/ECM1/COL8A1/HSPG2/PODN/EMILIN3/MFGE8/DPT	39
FB2	GO:0019843	rRNA binding	20/469	67/18432	1.66571e-16	3.43137e-14	2.78203e-14	RPL11/RPLP0/CAVIN1/RPS4X/RPL8/RPL3/RPS14/RPL23A/RPS9/RPS11/RPS13/RPS5/RPL5/RPS3/RPS18/RPL12/NPM1/RPL9/RPL37/RPL23	20
FB2	GO:0005518	collagen binding	17/469	69/18432	1.04046e-12	1.53719e-10	1.2463e-10	LUM/ASPN/SPARC/DCN/ITGB1/PPIB/FN1/SPARCL1/COL6A1/PCOLCE/CTSB/TNXB/SERPINH1/COL6A2/AEBP1/MRC2/PODN	17
FB2	GO:0045296	cadherin binding	35/469	333/18432	1.24368e-12	1.53719e-10	1.2463e-10	S100A11/RPS2/ITGB1/AHNAK/EEF2/RPL7A/RACK1/RPL15/HNRNPK/RPL14/EIF4G2/RPL6/TAGLN2/PRDX1/YWHAB/RPL23A/BSG/SEPTIN7/RPL34/TLN1/PLEC/HSPA5/EEF1D/PCBP1/RPL24/HSP90AB1/RPS26/PARK7/RPL29/PKM/PFN1/SERBP1/FLNA/KIF5B/CAST	35
FB2	GO:0004857	enzyme inhibitor activity	38/469	395/18432	2.04357e-12	2.10488e-10	1.70656e-10	CST3/TIMP1/TXNIP/RPL11/TIMP2/HSPB1/RPS15/TMBIM6/PEBP1/OAZ1/PTN/RACK1/TFPI/SERPINF1/ITIH5/APLP2/PI16/YWHAB/CSTB/RPS7/LGALS3/PRKAR1A/SERPINE2/SERPING1/RPL5/AGT/GAPDH/ANXA5/COL6A3/GAS6/NPM1/RPL37/SERPINH1/A2M/SET/RPL23/SPRY2/CAST	38
FB2	GO:0005178	integrin binding	23/469	156/18432	1.06567e-11	9.40831e-10	7.62793e-10	CD81/COL3A1/ITGB1/CCN2/PTN/FN1/CALR/CXCL12/P4HB/TLN1/CD151/LAMB2/LTBP4/EMILIN1/THBS4/TNXB/ADAMTS5/GPNMB/FBLN1/HMGB1/PPIA/MFGE8/CD9	23
FB2	GO:0005539	glycosaminoglycan binding	28/469	237/18432	1.46899e-11	1.1348e-09	9.20053e-10	APOE/BGN/CCDC80/DCN/PRELP/CCN2/PTN/FN1/APLP2/SERPINE2/LRPAP1/LTBP4/LTBP2/SOD3/BMP4/PCOLCE/THBS4/TNXB/FSTL1/RPL22/RPL29/ADAMTS5/GPNMB/PDCD5/EFEMP2/VEGFB/VIT/PPIA	28
FB2	GO:0008201	heparin binding	23/469	171/18432	7.2387e-11	4.97058e-09	4.02997e-09	APOE/CCDC80/PRELP/CCN2/PTN/FN1/APLP2/SERPINE2/LRPAP1/LTBP2/SOD3/BMP4/PCOLCE/THBS4/TNXB/FSTL1/RPL22/RPL29/ADAMTS5/GPNMB/PDCD5/EFEMP2/VEGFB	23
FB2	GO:0061134	peptidase regulator activity	25/469	232/18432	1.30644e-09	8.07378e-08	6.54594e-08	CST3/TIMP1/TIMP2/PEBP1/RACK1/FN1/TFPI/SERPINF1/ITIH5/APLP2/PI16/CSTB/SERPINE2/SERPING1/AGT/GAPDH/COL6A3/GAS6/PCOLCE/SERPINH1/A2M/RPS27L/FBLN1/BEX3/CAST	25
FB2	GO:1901681	sulfur compound binding	27/469	270/18432	1.49991e-09	8.42678e-08	6.83214e-08	APOE/CCDC80/PRELP/CCN2/PTN/FN1/APLP2/GSTP1/SERPINE2/LRPAP1/LTBP2/SOD3/BMP4/PCOLCE/THBS4/TNXB/ACADVL/FSTL1/RPL22/RPL29/ADAMTS5/GPNMB/HADHA/PDCD5/EFEMP2/VEGFB/PPIA	27
FB2	GO:0050840	extracellular matrix binding	12/469	56/18432	1.29502e-08	6.66936e-07	5.40728e-07	BGN/SPARC/LGALS1/DCN/ITGB1/CLEC14A/RPSA/SPARCL1/LGALS3/FBLN2/ADAMTS5/ECM1	12
FB2	GO:0030021	extracellular matrix structural constituent conferring compression resistance	8/469	22/18432	3.86983e-08	1.83966e-06	1.49153e-06	LUM/BGN/ASPN/DCN/PRELP/OGN/HSPG2/PODN	8
FB2	GO:0051082	unfolded protein binding	16/469	124/18432	1.04449e-07	4.61067e-06	3.73817e-06	HSPB1/HSP90B1/HSP90AA1/PPIB/CALR/CANX/HSPA5/NACA/HSP90AB1/TOMM20/CLU/NPM1/SERPINH1/CRYAB/PPIA/LMAN1	16
FB2	GO:0048027	mRNA 5'-UTR binding	8/469	26/18432	1.72857e-07	7.12171e-06	5.77403e-06	RPL41/RPS14/RPS7/RPS13/RPL5/RPS3A/RPL26/NCL	8
FB2	GO:0031625	ubiquitin protein ligase binding	25/469	299/18432	2.09355e-07	8.08635e-06	6.55613e-06	TXNIP/RPL11/ACTG1/HSP90AA1/TMBIM6/UBC/GABARAPL2/JUN/CALR/UBB/TUBA1B/GABARAP/PRKAR1A/SUMO2/NFKBIA/UBA52/RPL5/HSPA5/RPS27A/TUBB/ELOB/HSP90AB1/ATP6V0C/CLU/RPL23	25
FB2	GO:0030414	peptidase inhibitor activity	19/469	187/18432	3.21644e-07	1.16927e-05	9.48002e-06	CST3/TIMP1/TIMP2/PEBP1/TFPI/SERPINF1/ITIH5/APLP2/PI16/CSTB/SERPINE2/SERPING1/AGT/GAPDH/COL6A3/GAS6/SERPINH1/A2M/CAST	19
FB2	GO:0044389	ubiquitin-like protein ligase binding	25/469	318/18432	6.65795e-07	2.2859e-05	1.85333e-05	TXNIP/RPL11/ACTG1/HSP90AA1/TMBIM6/UBC/GABARAPL2/JUN/CALR/UBB/TUBA1B/GABARAP/PRKAR1A/SUMO2/NFKBIA/UBA52/RPL5/HSPA5/RPS27A/TUBB/ELOB/HSP90AB1/ATP6V0C/CLU/RPL23	25
FB2	GO:0030020	extracellular matrix structural constituent conferring tensile strength	9/469	41/18432	7.03545e-07	2.28837e-05	1.85533e-05	COL3A1/COL1A2/COL1A1/COL6A1/COL15A1/COL5A2/COL6A3/COL6A2/COL8A1	9
FB2	GO:0001968	fibronectin binding	8/469	31/18432	7.80436e-07	2.41155e-05	1.9552e-05	CCDC80/ITGB1/CCN2/IGFBP3/IGFBP5/MMP2/IGFBP6/FBLN1	8
FB2	GO:0004866	endopeptidase inhibitor activity	18/469	180/18432	8.30375e-07	2.44367e-05	1.98125e-05	CST3/TIMP1/TIMP2/PEBP1/TFPI/SERPINF1/ITIH5/APLP2/CSTB/SERPINE2/SERPING1/AGT/GAPDH/COL6A3/GAS6/SERPINH1/A2M/CAST	18
FB2	GO:0019838	growth factor binding	15/469	132/18432	1.37106e-06	3.85142e-05	3.1226e-05	COL3A1/COL1A2/RPS2/CCN2/IGFBP3/COL1A1/S100A13/COL6A1/IGFBP5/RPS19/LTBP4/LTBP2/IGFBP6/A2M/LTBP3	15
FB2	GO:0061135	endopeptidase regulator activity	18/469	194/18432	2.46163e-06	6.61429e-05	5.36264e-05	CST3/TIMP1/TIMP2/PEBP1/TFPI/SERPINF1/ITIH5/APLP2/CSTB/SERPINE2/SERPING1/AGT/GAPDH/COL6A3/GAS6/SERPINH1/A2M/CAST	18
FB2	GO:0002020	protease binding	15/469	139/18432	2.64145e-06	6.80174e-05	5.51461e-05	CST3/TIMP1/PSAP/COL3A1/COL1A2/ITGB1/TIMP2/UBC/FN1/COL1A1/CSTB/MIF/PARK7/A2M/ECM1	15
FB2	GO:0097493	structural molecule activity conferring elasticity	5/469	11/18432	4.25019e-06	0.000105065	8.51829e-05	AHNAK/FBLN2/LAMC1/EMILIN1/EMILIN3	5
FB2	GO:0048306	calcium-dependent protein binding	11/469	81/18432	6.27252e-06	0.000149093	0.000120879	S100A6/CALM1/S100A4/S100A11/S100A13/CALM2/VAMP2/A2M/CPNE3/S100A10/TNNC1	11
FB2	GO:0031386	protein tag	5/469	13/18432	1.135e-05	0.000259788	0.000210627	UBC/UBB/SUMO2/UBA52/RPS27A	5
FB2	GO:0055106	ubiquitin-protein transferase regulator activity	6/469	22/18432	1.3868e-05	0.000306085	0.000248163	RPL11/RPS15/RPS7/RPL5/RPL37/RPL23	6
FB2	GO:0005200	structural constituent of cytoskeleton	12/469	107/18432	1.77926e-05	0.000379167	0.000307416	VIM/ACTB/ACTG1/TUBA1A/TUBA1B/TLN1/PLEC/TUBB/TPM1/ARPC3/ACTA1/DES	12
FB2	GO:0033218	amide binding	26/469	408/18432	1.84804e-05	0.000380695	0.000308654	CST3/APOE/ITM2B/PSAP/PPIB/RPLP0/SRP14/CALR/NFKBIA/ITM2C/LRPAP1/AP2M1/HLA-A/PPIC/HSP90AB1/TOMM20/ACADVL/CLU/KDELR2/HADHA/PLTP/INHBA/CRYAB/PPIA/HSPG2/CALCRL	26
FB2	GO:0097718	disordered domain specific binding	7/469	35/18432	2.39461e-05	0.000462691	0.000375134	CALM1/HSP90AA1/FN1/GAPDH/AP2M1/HSP90AB1/CALM2	7
FB2	GO:0050750	low-density lipoprotein particle receptor binding	6/469	24/18432	2.39581e-05	0.000462691	0.000375134	APOE/HSP90B1/LRPAP1/AP2M1/CLU/HSPG2	6
FB2	GO:0004867	serine-type endopeptidase inhibitor activity	11/469	98/18432	3.93364e-05	0.000736664	0.000597261	PEBP1/TFPI/SERPINF1/ITIH5/APLP2/SERPINE2/SERPING1/AGT/COL6A3/SERPINH1/A2M	11
FB2	GO:0042277	peptide binding	22/469	330/18432	4.13185e-05	0.000751025	0.000608904	CST3/APOE/ITM2B/PPIB/RPLP0/SRP14/CALR/NFKBIA/ITM2C/LRPAP1/AP2M1/HLA-A/PPIC/HSP90AB1/TOMM20/CLU/KDELR2/INHBA/CRYAB/PPIA/HSPG2/CALCRL	22
FB2	GO:0070325	lipoprotein particle receptor binding	6/469	29/18432	7.59039e-05	0.00134025	0.00108662	APOE/HSP90B1/LRPAP1/AP2M1/CLU/HSPG2	6
FB2	GO:0048407	platelet-derived growth factor binding	4/469	11/18432	0.00011848	0.0020339	0.00164902	COL3A1/COL1A2/COL1A1/COL6A1	4
FB2	GO:0042056	chemoattractant activity	6/469	36/18432	0.000267709	0.00447146	0.0036253	MIF/LGALS3/BMP4/GPNMB/VEGFB/HMGB1	6
FB2	GO:0016209	antioxidant activity	9/469	85/18432	0.000307608	0.00500268	0.004056	APOE/GSTP1/PRDX1/SELENOW/GPX4/SOD3/PARK7/SOD1/MGST3	9
FB2	GO:0015453	oxidoreduction-driven active transmembrane transporter activity	8/469	71/18432	0.000432411	0.00685204	0.0055554	NDUFB8/NDUFV2/NDUFC1/COX5B/COX6B1/COX4I1/NDUFS5/NDUFS1	8
FB2	GO:0023026	MHC class II protein complex binding	5/469	27/18432	0.000530418	0.00819496	0.00664418	CD81/HSP90AA1/B2M/HSP90AB1/PKM	5
FB2	GO:0043236	laminin binding	5/469	28/18432	0.000632354	0.00953158	0.00772787	LGALS1/ITGB1/RPSA/LGALS3/ECM1	5
FB2	GO:0015078	proton transmembrane transporter activity	11/469	136/18432	0.000721563	0.0106173	0.00860812	SLC25A3/ATP5F1D/ATP6V1G1/ATP6V0C/ATP5F1C/COX5B/COX6B1/ATP5MC2/ATP5F1E/COX4I1/ATP6V0E1	11
FB2	GO:0046933	proton-transporting ATP synthase activity, rotational mechanism	4/469	17/18432	0.000756818	0.0108771	0.00881873	ATP5F1D/ATP6V0C/ATP5F1C/ATP5F1E	4
FB2	GO:0016504	peptidase activator activity	6/469	45/18432	0.000923026	0.0129643	0.010511	RACK1/FN1/PCOLCE/RPS27L/FBLN1/BEX3	6
FB2	GO:0009055	electron transfer activity	10/469	122/18432	0.00112381	0.0154336	0.012513	ADH5/NDUFB8/NDUFV2/CYBA/NDUFC1/COX5B/COX6B1/COX4I1/NDUFS5/NDUFS1	10
FB2	GO:0005520	insulin-like growth factor binding	4/469	19/18432	0.00118382	0.0159044	0.0128947	CCN2/IGFBP3/IGFBP5/IGFBP6	4
FB2	GO:0015399	primary active transmembrane transporter activity	12/469	169/18432	0.001326	0.0174355	0.0141361	NDUFB8/ATP6V1G1/TOMM20/ATP6V0C/NDUFV2/NDUFC1/COX5B/COX6B1/COX4I1/NDUFS5/NDUFS1/ATP6V0E1	12
FB2	GO:0001540	amyloid-beta binding	8/469	85/18432	0.00143636	0.0184931	0.0149936	CST3/APOE/ITM2B/ITM2C/LRPAP1/CLU/CRYAB/HSPG2	8
FB2	GO:0008097	5S rRNA binding	3/469	10/18432	0.00171903	0.0208306	0.0168887	RPL11/RPL3/RPL5	3
FB2	GO:0008429	phosphatidylethanolamine binding	3/469	10/18432	0.00171903	0.0208306	0.0168887	PEBP1/PLTP/MFGE8	3
FB2	GO:0050786	RAGE receptor binding	3/469	10/18432	0.00171903	0.0208306	0.0168887	S100A4/S100A13/HMGB1	3
FB2	GO:0023023	MHC protein complex binding	5/469	36/18432	0.00205275	0.0243961	0.0197795	CD81/HSP90AA1/B2M/HSP90AB1/PKM	5
FB2	GO:0005080	protein kinase C binding	6/469	55/18432	0.00265398	0.0309464	0.0250903	HSPB1/RACK1/CAVIN3/MARCKS/HINT1/FLNA	6
FB2	GO:0015252	proton channel activity	4/469	24/18432	0.00293517	0.0330824	0.026822	ATP5F1D/ATP6V0C/ATP5F1C/ATP5F1E	4
FB2	GO:0008083	growth factor activity	11/469	162/18432	0.00294422	0.0330824	0.026822	TIMP1/CCN2/PTN/CXCL12/OGN/AGT/BMP4/GRN/THBS4/VEGFB/INHBA	11
FB2	GO:0008137	NADH dehydrogenase (ubiquinone) activity	5/469	41/18432	0.00367795	0.0405888	0.0329079	NDUFB8/NDUFV2/NDUFC1/NDUFS5/NDUFS1	5
FB2	GO:0031994	insulin-like growth factor I binding	3/469	13/18432	0.00387059	0.0419654	0.0340241	IGFBP3/IGFBP5/IGFBP6	3
FB2	GO:0008307	structural constituent of muscle	5/469	42/18432	0.0040893	0.0425798	0.0345222	NEXN/PLEC/MYL6/TPM1/MYL2	5
FB2	GO:0050136	NADH dehydrogenase (quinone) activity	5/469	42/18432	0.0040893	0.0425798	0.0345222	NDUFB8/NDUFV2/NDUFC1/NDUFS5/NDUFS1	5
FB2	GO:0051015	actin filament binding	13/469	219/18432	0.00413396	0.0425798	0.0345222	GSN/DSTN/NEXN/TLN1/PLEC/CFL1/MARCKS/FLNA/TAGLN/TPM1/ARPC3/TNNC1/ABLIM1	13
FB2	GO:0048156	tau protein binding	5/469	43/18432	0.00453249	0.0459193	0.0372298	APOE/ACTB/HSP90AA1/HSP90AB1/CLU	5
FB2	GO:0044548	S100 protein binding	3/469	14/18432	0.00483398	0.0481838	0.0390657	S100A6/S100A11/AHNAK	3
FB2	GO:0003954	NADH dehydrogenase activity	5/469	44/18432	0.0050088	0.049134	0.0398361	NDUFB8/NDUFV2/NDUFC1/NDUFS5/NDUFS1	5
FB3	GO:0003779	actin binding	34/338	439/18432	1.43514e-12	7.99372e-10	7.10016e-10	PALLD/TTN/SVIL/MYO1D/MYH7/MAP1B/PLEKHH2/CLMN/FMNL3/CALD1/IQGAP2/MYH1/MICAL2/ARPC2/MYH4/FGD4/MYH13/XIRP2/KCNMA1/PACRG/MACF1/ABLIM3/PDLIM3/PRKCE/MYH11/SHROOM3/FMNL2/RCSD1/TNS1/MTSS1/EVL/SHROOM4/PDLIM7/SSH1	34
FB3	GO:0051015	actin filament binding	19/338	219/18432	2.37603e-08	4.93405e-06	4.38251e-06	TTN/SVIL/MYO1D/MYH7/CLMN/FMNL3/IQGAP2/MYH1/ARPC2/MYH4/MYH13/XIRP2/MACF1/ABLIM3/MYH11/SHROOM3/FMNL2/RCSD1/SHROOM4	19
FB3	GO:0051393	alpha-actinin binding	8/338	28/18432	2.65748e-08	4.93405e-06	4.38251e-06	PALLD/TTN/CACNA1C/XIRP2/PDLIM3/PKD2/PTPRT/PDLIM7	8
FB3	GO:0005178	integrin binding	15/338	156/18432	1.90812e-07	2.5362e-05	2.25269e-05	LAMB1/THBS4/ITGA10/IGF1/FAP/FGF1/FN1/ITGA9/ITGA8/MFGE8/COL16A1/LAMA3/EDIL3/ITGBL1/ITGA1	15
FB3	GO:0042805	actinin binding	8/338	36/18432	2.27666e-07	2.5362e-05	2.25269e-05	PALLD/TTN/CACNA1C/XIRP2/PDLIM3/PKD2/PTPRT/PDLIM7	8
FB3	GO:0030695	GTPase regulator activity	26/338	488/18432	1.27105e-06	0.00010114	8.98339e-05	KALRN/ASAP1/TRIO/ARHGAP22/ARHGAP10/ARHGAP18/ARHGEF28/IQGAP2/RIMS1/PREX2/FGD4/ARHGAP42/VAV3/DLC1/CYTH3/ARHGAP26/GNB5/AGAP1/TBC1D1/ARHGEF26/DOCK1/SIPA1L1/ARHGEF40/RTKN/PLEKHG1/CHN1	26
FB3	GO:0060589	nucleoside-triphosphatase regulator activity	26/338	488/18432	1.27105e-06	0.00010114	8.98339e-05	KALRN/ASAP1/TRIO/ARHGAP22/ARHGAP10/ARHGAP18/ARHGEF28/IQGAP2/RIMS1/PREX2/FGD4/ARHGAP42/VAV3/DLC1/CYTH3/ARHGAP26/GNB5/AGAP1/TBC1D1/ARHGEF26/DOCK1/SIPA1L1/ARHGEF40/RTKN/PLEKHG1/CHN1	26
FB3	GO:0005201	extracellular matrix structural constituent	14/338	173/18432	3.87125e-06	0.000269536	0.000239406	POSTN/THSD4/LAMB1/LTBP2/SRPX2/FBN2/FN1/COL8A1/MFGE8/COL21A1/COL16A1/MFAP5/LAMA3/EDIL3	14
FB3	GO:0051371	muscle alpha-actinin binding	5/338	15/18432	5.19785e-06	0.000321689	0.00028573	PALLD/TTN/PDLIM3/PKD2/PDLIM7	5
FB3	GO:0003774	cytoskeletal motor activity	11/338	111/18432	6.19333e-06	0.000344968	0.000306407	KIF13B/MYO1D/MYH7/MYH1/DYNC1I1/MYH4/MYH13/MYH11/KIF1B/KIF5C/KLC1	11
FB3	GO:0005516	calmodulin binding	14/338	200/18432	2.03814e-05	0.00103204	0.000916677	TTN/MYO1D/MYH7/CALD1/KCNQ3/IQGAP2/MYH1/CACNA1C/MYH4/MYH13/RYR3/MAP2/MYH11/TJP1	14
FB3	GO:0005096	GTPase activator activity	16/338	275/18432	5.16583e-05	0.00224236	0.0019917	ASAP1/ARHGAP22/ARHGAP10/ARHGAP18/IQGAP2/PREX2/ARHGAP42/VAV3/DLC1/ARHGAP26/GNB5/AGAP1/TBC1D1/DOCK1/SIPA1L1/CHN1	16
FB3	GO:0000146	microfilament motor activity	6/338	37/18432	5.23351e-05	0.00224236	0.0019917	MYO1D/MYH7/MYH1/MYH4/MYH13/MYH11	6
FB3	GO:0070412	R-SMAD binding	4/338	24/18432	0.000883064	0.0351333	0.031206	DDX5/LDLRAD4/PMEPA1/SMURF1	4
FB3	GO:0042578	phosphoric ester hydrolase activity	16/338	365/18432	0.00121871	0.0452547	0.040196	PLCB4/PTPDC1/EDNRA/PTPN13/PTPN9/CTDSPL/PDE8B/PDE7B/MDP1/PPP1CC/PPP1CB/PLPP1/PTPRT/DLG1/SSH1/PLCG1	16
FB4	GO:0019838	growth factor binding	17/444	132/18432	1.93321e-08	1.42284e-05	1.20469e-05	OSMR/NTRK3/FLT1/IGFBP7/IGFBP4/CCN1/NRP1/ACVR1B/NTRK2/TGFBR2/IL1R1/THBS1/IL6ST/COL4A1/PDGFRA/INSR/ITGAV	17
FB4	GO:0008135	translation factor activity, RNA binding	12/444	84/18432	7.74594e-07	0.000285051	0.000241347	EIF3A/EIF4A1/EIF3E/EIF3H/EIF3J/EIF5B/ABCF1/EIF3B/EIF2S1/ETF1/GSPT1/EIF3M	12
FB4	GO:0090079	translation regulator activity, nucleic acid binding	13/444	108/18432	1.99027e-06	0.000488279	0.000413417	EIF3A/EIF4A1/EIF3E/EIF3H/EIF3J/PABPC1/EIF5B/ABCF1/EIF3B/EIF2S1/ETF1/GSPT1/EIF3M	13
FB4	GO:0003743	translation initiation factor activity	9/444	51/18432	3.12303e-06	0.000574638	0.000486535	EIF3A/EIF4A1/EIF3E/EIF3H/EIF3J/EIF5B/EIF3B/EIF2S1/EIF3M	9
FB4	GO:0019199	transmembrane receptor protein kinase activity	10/444	79/18432	1.9405e-05	0.00285641	0.00241847	NTRK3/FLT1/NRP1/ACVR1B/NTRK2/TGFBR2/CRIM1/PDGFRA/EFEMP1/INSR	10
FB4	GO:0004713	protein tyrosine kinase activity	13/444	138/18432	2.96841e-05	0.00364125	0.00308298	HIPK2/NTRK3/FLT1/NRP1/CHKA/NTRK2/HIPK3/CRIM1/ABL2/PDGFRA/EFEMP1/INSR/TTN	13
FB4	GO:0005539	glycosaminoglycan binding	17/444	237/18432	6.53997e-05	0.00687631	0.00582205	NAV2/SLIT3/CFH/ADAMTS3/CCN1/ADAMTS1/NRP1/HK1/CD44/EGFLAM/PTPRS/TGFBR2/THBS1/FGF7/ADAMTS15/CRISPLD2/SEMA5A	17
FB4	GO:0005201	extracellular matrix structural constituent	14/444	173/18432	7.97448e-05	0.00733652	0.0062117	COL4A4/SPON1/VWF/COL4A3/IGFBP7/COL4A2/CCN1/SRPX/THBS1/COL4A1/COL6A6/EFEMP1/FRAS1/ELN	14
FB4	GO:0004714	transmembrane receptor protein tyrosine kinase activity	8/444	60/18432	9.08707e-05	0.00743121	0.00629187	NTRK3/FLT1/NRP1/NTRK2/CRIM1/PDGFRA/EFEMP1/INSR	8
FB4	GO:0000287	magnesium ion binding	16/444	225/18432	0.000117924	0.00818356	0.00692887	MTHFD2/PPM1B/RHEB/GLUL/SIK3/MAP3K20/MAP3K5/PPA1/IRAK3/STK3/MAP3K8/SIK2/PLSCR1/ABL2/UBA2/ATP10A	16
FB4	GO:0061629	RNA polymerase II-specific DNA-binding transcription factor binding	21/444	350/18432	0.000126168	0.00818356	0.00692887	PPARG/ETS2/HIPK2/STAT3/EPAS1/ID4/TACC1/NR4A1/ASXL1/FOS/PTPN2/PPARD/ARID5A/SMAD3/MEF2C/NCOA3/TAF4B/PPARA/CRY1/HIF1A/NRIP1	21
FB4	GO:0017166	vinculin binding	4/444	12/18432	0.00014102	0.00818356	0.00692887	CORO2B/ACTN1/DMD/CTNNA1	4
FB4	GO:0005548	phospholipid transporter activity	8/444	64/18432	0.000144547	0.00818356	0.00692887	VMP1/ABCA1/PITPNC1/PITPNB/ANO3/PLSCR1/ATP10A/OSBPL8	8
FB4	GO:0035259	nuclear glucocorticoid receptor binding	4/444	13/18432	0.000199829	0.0105053	0.00889464	TACC1/NR4A1/SMAD3/NRIP1	4
FB4	GO:0008143	poly(A) binding	5/444	24/18432	0.000230812	0.0106173	0.0089895	RBMS3/RBPMS/LARP4/PABPC4/PABPC1	5
FB4	GO:0042974	nuclear retinoic acid receptor binding	5/444	24/18432	0.000230812	0.0106173	0.0089895	PPARG/TACC1/ASXL1/ARID5A/NRIP1	5
FB4	GO:0001221	transcription coregulator binding	10/444	109/18432	0.000302589	0.0131003	0.0110918	ZBTB16/PPARG/EPAS1/FOS/PPARD/FOXO3/SMAD3/PER2/PPARA/HIF1A	10
FB4	GO:0004674	protein serine/threonine kinase activity	23/444	430/18432	0.000327953	0.0134096	0.0113537	HIPK2/CAMK2D/MAPKAPK2/WNK3/DAPK1/STK17B/SIK3/MAP3K20/ACVR1B/MAP3K5/HIPK3/TGFBR2/ROCK2/IRAK3/MAP4K3/PRKG1/TOP1/STK3/MAP3K8/SIK2/MAP4K4/TTN/PRKD1	23
FB4	GO:0046965	nuclear retinoid X receptor binding	4/444	15/18432	0.000367163	0.0140248	0.0118745	PPARG/TACC1/ARID5A/NRIP1	4
FB4	GO:0060090	molecular adaptor activity	25/444	492/18432	0.000394926	0.0140248	0.0118745	COL4A4/TJP2/STAT3/EPS8/ANK3/SH3RF1/PTPN11/SPSB1/SYNE2/ATP1B3/NUP153/GRB10/TGFBR2/MAGI1/KLHL25/SORBS1/SEPTIN11/EIF3B/CUL1/MECP2/GATAD2A/NCOA3/NFATC2/FLRT2/ECPAS	25
FB4	GO:0003779	actin binding	23/444	439/18432	0.000438372	0.0140248	0.0118745	LMOD1/PDLIM1/EPS8/DAAM1/PAWR/MYO10/MRTFA/FMN1/DIAPH2/SYNE2/MYO16/CORO2B/ACTN1/DMD/SORBS1/VCL/ABL2/CALD1/RDX/MACF1/TLN2/CTNNA1/TTN	23
FB4	GO:0003953	NAD+ nucleosidase activity	4/444	16/18432	0.00048028	0.0140248	0.0118745	IL1RL1/IL1R1/CD38/IL18R1	4
FB4	GO:0050135	NAD(P)+ nucleosidase activity	4/444	16/18432	0.00048028	0.0140248	0.0118745	IL1RL1/IL1R1/CD38/IL18R1	4
FB4	GO:0061809	NAD+ nucleotidase, cyclic ADP-ribose generating	4/444	16/18432	0.00048028	0.0140248	0.0118745	IL1RL1/IL1R1/CD38/IL18R1	4
FB4	GO:0045296	cadherin binding	19/444	333/18432	0.000488873	0.0140248	0.0118745	TJP2/PDLIM1/ANK3/PRDX6/PTPN11/EIF3E/YWHAE/RSL1D1/PTPRM/VCL/NIBAN2/CALD1/LRRFIP1/RDX/PACSIN2/TJP1/MACF1/CTNNA1/ESYT2	19
FB4	GO:0003713	transcription coactivator activity	17/444	281/18432	0.00049544	0.0140248	0.0118745	RBPMS/HIPK2/PDLIM1/MRTFA/ARID1B/TACC1/ACTN1/ASXL1/NUP98/JADE1/ARID5B/MAML2/LPIN1/NIBAN2/NCOA3/PER2/NRIP1	17
FB4	GO:0046332	SMAD binding	8/444	78/18432	0.000571304	0.0155733	0.0131857	PPARG/HIPK2/SMAD6/ACVR1B/TGFBR2/IPO7/FOS/SMAD3	8
FB4	GO:0070717	poly-purine tract binding	5/444	30/18432	0.000687134	0.0180618	0.0152926	RBMS3/RBPMS/LARP4/PABPC4/PABPC1	5
FB4	GO:1901681	sulfur compound binding	16/444	270/18432	0.000895605	0.0225611	0.0191021	NAV2/SLIT3/CFH/ADAMTS3/CCN1/RYR2/ADAMTS1/NRP1/PTPRS/THBS1/FGF7/ADAMTS15/ACACB/CRISPLD2/SOAT1/SEMA5A	16
FB4	GO:0008201	heparin binding	12/444	171/18432	0.000919612	0.0225611	0.0191021	NAV2/SLIT3/CFH/ADAMTS3/CCN1/ADAMTS1/NRP1/PTPRS/THBS1/FGF7/ADAMTS15/CRISPLD2	12
FB4	GO:0005520	insulin-like growth factor binding	4/444	19/18432	0.000965915	0.0229327	0.0194167	IGFBP7/IGFBP4/INSR/ITGAV	4
FB4	GO:0005516	calmodulin binding	13/444	200/18432	0.00116117	0.026707	0.0226123	CAMK2D/MYO10/MAPKAPK2/DAPK1/ITPKC/RYR2/KCNQ5/CALD1/ADCY3/TJP1/AKAP12/MAP2/TTN	13
FB4	GO:0106310	protein serine kinase activity	19/444	363/18432	0.00136252	0.0296197	0.0250784	HIPK2/CAMK2D/MAPKAPK2/WNK3/DAPK1/STK17B/SIK3/MAP3K20/MAP3K5/HIPK3/ROCK2/MAP4K3/PRKG1/STK3/MAP3K8/SIK2/MAP4K4/TTN/PRKD1	19
FB4	GO:0003727	single-stranded RNA binding	8/444	89/18432	0.0013683	0.0296197	0.0250784	RBMS3/RBPMS/LARP4/PABPC4/PABPC1/HNRNPC/LONP1/AGO3	8
FB4	GO:0042805	actinin binding	5/444	36/18432	0.00161477	0.0339562	0.0287501	PPARG/PDLIM1/MAGI1/NFKB1/TTN	5
FB4	GO:0051219	phosphoprotein binding	8/444	92/18432	0.0016943	0.0346389	0.0293282	PIK3R3/PTPN11/YWHAE/SOCS3/UBASH3B/MID1/ABL2/BCAR3	8
FB4	GO:0002162	dystroglycan binding	3/444	11/18432	0.0019833	0.0377459	0.0319587	DMD/VCL/MAP2	3
FB4	GO:0005536	glucose binding	3/444	11/18432	0.0019833	0.0377459	0.0319587	HK1/HK2/UGP2	3
FB4	GO:0016922	nuclear receptor binding	10/444	139/18432	0.00200012	0.0377459	0.0319587	PPARG/TACC1/NR4A1/ASXL1/ARID5A/SMAD3/NCOA3/CRY1/HIF1A/NRIP1	10
FB4	GO:0016799	hydrolase activity, hydrolyzing N-glycosyl compounds	5/444	38/18432	0.00206695	0.0380319	0.0322009	IL1RL1/IL1R1/CD38/IL18R1/MACROD2	5
FB4	GO:0071949	FAD binding	5/444	39/18432	0.00232473	0.0402756	0.0341007	AOX1/TXNRD1/STEAP4/QSOX1/CRY1	5
FB4	GO:0003725	double-stranded RNA binding	7/444	76/18432	0.00234786	0.0402756	0.0341007	DDX21/EIF4A1/RFTN1/HSPD1/ACTN1/AGO3/LRRFIP1	7
FB4	GO:0004896	cytokine receptor activity	8/444	97/18432	0.00237117	0.0402756	0.0341007	OSMR/GFRA1/CD44/IL1RL1/IL1R1/IL6ST/IL4R/IL18R1	8
FB4	GO:0070412	R-SMAD binding	4/444	24/18432	0.00240778	0.0402756	0.0341007	PPARG/SMAD6/FOS/SMAD3	4
FB4	GO:0031625	ubiquitin protein ligase binding	16/444	299/18432	0.00254981	0.0406834	0.0344459	SMAD6/PRDX6/ACVR1B/YWHAE/HSPD1/HSPA9/MAP1LC3A/LRPPRC/UBASH3B/VCL/ATF6/SMAD3/MID1/CUL1/HIF1A/FHIT	16
FB4	GO:0019955	cytokine binding	10/444	144/18432	0.00259266	0.0406834	0.0344459	OSMR/NRP1/IL1RL1/TGFBR2/IL1R1/THBS1/IL6ST/IL18R1/ZFP36/ITGAV	10
FB4	GO:0001223	transcription coactivator binding	5/444	40/18432	0.00260512	0.0406834	0.0344459	EPAS1/PPARD/SMAD3/PPARA/HIF1A	5
FB4	GO:0045309	protein phosphorylated amino acid binding	6/444	58/18432	0.00265327	0.0406834	0.0344459	PIK3R3/PTPN11/YWHAE/SOCS3/ABL2/BCAR3	6
FB4	GO:0008266	poly(U) RNA binding	4/444	25/18432	0.00281253	0.0419166	0.03549	RBMS3/PABPC4/PABPC1/HNRNPC	4
FB4	GO:0140297	DNA-binding transcription factor binding	22/444	476/18432	0.00284759	0.0419166	0.03549	PPARG/ETS2/HIPK2/STAT3/EPAS1/ID4/TACC1/NR4A1/ASXL1/FOS/PTPN2/PPARD/TXLNG/ARID5A/SMAD3/MEF2C/NCOA3/TAF4B/PPARA/CRY1/HIF1A/NRIP1	22
FB4	GO:0030020	extracellular matrix structural constituent conferring tensile strength	5/444	41/18432	0.00290923	0.0419842	0.0355472	COL4A4/COL4A3/COL4A2/COL4A1/COL6A6	5
FB4	GO:0140303	intramembrane lipid transporter activity	5/444	42/18432	0.00323817	0.0458325	0.0388056	VMP1/ABCA1/ANO3/PLSCR1/ATP10A	5
FB4	GO:0031994	insulin-like growth factor I binding	3/444	13/18432	0.00331666	0.0460578	0.0389963	IGFBP4/INSR/ITGAV	3

### Sheet: Table 15 FB KEGG Analysis
Cluster	ID	Description	GeneRatio	BgRatio	pvalue	p.adjust	qvalue	geneID	Count
FB1	hsa04015	Rap1 signaling pathway	18/213	210/8464	5.22796e-06	0.00131169	0.00107222	PLCB1/FGF7/DOCK4/FGF10/GNAO1/NGF/RAPGEF1/ADCY3/VEGFA/APBB1IP/FGFR1/TLN2/VEGFD/MAGI3/RAPGEF4/ADCY9/TIAM1/PRKCA	18
FB1	hsa04928	Parathyroid hormone synthesis, secretion and action	12/213	106/8464	1.30029e-05	0.00131169	0.00107222	PLCB1/PDE4D/CREB5/ADCY3/CREB3L1/FGFR1/PTH1R/ADCY9/PRKCA/PLD1/GNA12/NR4A2	12
FB1	hsa05032	Morphine addiction	11/213	91/8464	1.60368e-05	0.00131169	0.00107222	PDE10A/GRK5/PDE1C/PDE7A/PDE4D/GNAO1/ADCY3/PDE3A/ADCY9/PDE1A/PRKCA	11
FB1	hsa04020	Calcium signaling pathway	19/213	253/8464	1.9219e-05	0.00131169	0.00107222	PLCB1/FGF7/PDE1C/FGF10/CHRM2/NGF/EDNRB/ADCY3/VEGFA/FGFR1/NTRK1/VEGFD/PPP3CA/ADCY9/PDE1A/PRKCA/CAMK1D/NTRK2/GNA14	19
FB1	hsa04925	Aldosterone synthesis and secretion	11/213	98/8464	3.25453e-05	0.00177697	0.00145255	PLCB1/CREB5/ADCY3/NR4A1/LDLR/CREB3L1/ATP1B3/ADCY9/PRKCA/CAMK1D/NR4A2	11
FB1	hsa04310	Wnt signaling pathway	14/213	171/8464	9.90391e-05	0.00450628	0.00368356	PLCB1/SMAD3/CSNK1A1/LGR4/TLE2/PRICKLE1/DAAM1/BAMBI/TCF7L1/ROR2/PPP3CA/PRKCA/CTBP2/WNT5B	14
FB1	hsa04927	Cortisol synthesis and secretion	8/213	65/8464	0.00020739	0.0080882	0.00661153	PLCB1/PBX1/CREB5/ADCY3/NR4A1/LDLR/CREB3L1/ADCY9	8
FB1	hsa04014	Ras signaling pathway	16/213	236/8464	0.000291261	0.00993929	0.00812466	FGF7/FGF10/PLA2G5/NGF/VEGFA/PLA2G2A/KSR1/FGFR1/NTRK1/VEGFD/GAB2/ABL1/TIAM1/PRKCA/PLD1/NTRK2	16
FB1	hsa04926	Relaxin signaling pathway	11/213	129/8464	0.000391066	0.0118623	0.0096966	PLCB1/GNAO1/EDNRB/CREB5/ADCY3/COL4A3/VEGFA/CREB3L1/VEGFD/ADCY9/PRKCA	11
FB1	hsa04936	Alcoholic liver disease	11/213	142/8464	0.000881298	0.0229652	0.0187724	MAP3K14/SREBF1/ADH1B/C3/SCD5/PRKAG2/TCF7L1/ACACB/ACACA/PPARA/TAB2	11
FB1	hsa04916	Melanogenesis	9/213	101/8464	0.000961943	0.0229652	0.0187724	PLCB1/GNAO1/EDNRB/ADCY3/CREB3L1/TCF7L1/ADCY9/PRKCA/WNT5B	9
FB1	hsa04022	cGMP-PKG signaling pathway	12/213	167/8464	0.00100946	0.0229652	0.0187724	PLCB1/EDNRB/CREB5/ADCY3/GATA4/PDE3A/CREB3L1/ATP1B3/GTF2IRD1/PPP3CA/ADCY9/GNA12	12
FB1	hsa04911	Insulin secretion	8/213	86/8464	0.00138876	0.0284813	0.0232814	PLCB1/CREB5/ADCY3/CREB3L1/ATP1B3/RAPGEF4/ADCY9/PRKCA	8
FB1	hsa04931	Insulin resistance	9/213	108/8464	0.00154876	0.0284813	0.0232814	GFPT2/CREB5/SREBF1/STAT3/CREB3L1/PRKAG2/ACACB/TBC1D4/PPARA	9
FB1	hsa04010	MAPK signaling pathway	17/213	302/8464	0.00156491	0.0284813	0.0232814	FGF7/FGF10/NGF/MAP3K14/NR4A1/VEGFA/CACNA2D3/FGFR1/NTRK1/VEGFD/PPP3CA/STK3/PRKCA/TAB2/GNA12/NTRK2/CACNA2D1	17
FB1	hsa04261	Adrenergic signaling in cardiomyocytes	11/213	154/8464	0.0017079	0.0291411	0.0238207	PLCB1/CREB5/ADCY3/CACNA2D3/CREB3L1/CREM/ATP1B3/RAPGEF4/ADCY9/PRKCA/CACNA2D1	11
FB1	hsa04725	Cholinergic synapse	9/213	113/8464	0.0021221	0.0340784	0.0278567	PLCB1/CHRM2/GNAO1/CREB5/ADCY3/CREB3L1/FYN/ADCY9/PRKCA	9
FB1	hsa04918	Thyroid hormone synthesis	7/213	75/8464	0.00269688	0.0409026	0.033435	PLCB1/CREB5/ADCY3/CREB3L1/ATP1B3/ADCY9/PRKCA	7
FB1	hsa04152	AMPK signaling pathway	9/213	121/8464	0.00337967	0.0454479	0.0371504	CREB5/SREBF1/CREB3L1/SCD5/PRKAG2/PPARG/ACACB/CAB39L/ACACA	9
FB1	hsa00564	Glycerophospholipid metabolism	8/213	99/8464	0.00339371	0.0454479	0.0371504	LPCAT2/PLA2G5/CHPT1/GPAT3/PLA2G2A/LPCAT3/PLD1/DGKD	8
FB1	hsa04151	PI3K-Akt signaling pathway	18/213	354/8464	0.00349599	0.0454479	0.0371504	FGF7/FGF10/CHRM2/NGF/COL6A6/CREB5/NR4A1/COL4A3/ITGA11/VEGFA/CREB3L1/FGFR1/NTRK1/VEGFD/IL6R/PRKCA/LAMA4/NTRK2	18
FB1	hsa04972	Pancreatic secretion	8/213	102/8464	0.00407767	0.0463342	0.0378749	PLCB1/PLA2G5/ADCY3/PLA2G2A/ATP1B3/ADCY9/SLC4A4/PRKCA	8
FB1	hsa04072	Phospholipase D signaling pathway	10/213	148/8464	0.00409849	0.0463342	0.0378749	PLCB1/ADCY3/FYN/GAB2/RAPGEF4/ADCY9/PRKCA/PLD1/GNA12/DGKD	10
FB1	hsa04974	Protein digestion and absorption	8/213	103/8464	0.00432782	0.0463342	0.0378749	COL6A6/COL4A3/COL28A1/COL15A1/ACE2/COL5A1/ATP1B3/COL5A3	8
FB1	hsa04024	cAMP signaling pathway	13/213	225/8464	0.00441278	0.0463342	0.0378749	PDE10A/PDE4D/CHRM2/CREB5/ADCY3/PDE3A/CREB3L1/ATP1B3/RAPGEF4/ADCY9/TIAM1/PPARA/PLD1	13
FB1	hsa05163	Human cytomegalovirus infection	13/213	225/8464	0.00441278	0.0463342	0.0378749	PLCB1/GNAO1/CREB5/ADCY3/VEGFA/STAT3/CREB3L1/ARHGEF12/IL6R/PPP3CA/ADCY9/PRKCA/GNA12	13
FB1	hsa00230	Purine metabolism	9/213	128/8464	0.0049058	0.0487719	0.0398675	PDE10A/PDE1C/PDE7A/PDE4D/ADCY3/PDE3A/ADK/ADCY9/PDE1A	9
FB1	hsa04921	Oxytocin signaling pathway	10/213	154/8464	0.00542214	0.0487719	0.0398675	PLCB1/GNAO1/ADCY3/CACNA2D3/PRKAG2/PPP3CA/ADCY9/PRKCA/CAMK1D/CACNA2D1	10
FB1	hsa04922	Glucagon signaling pathway	8/213	107/8464	0.00544855	0.0487719	0.0398675	PLCB1/CREB5/CREB3L1/PRKAG2/ACACB/PPP3CA/ACACA/PPARA	8
FB1	hsa04934	Cushing syndrome	10/213	155/8464	0.00567204	0.0487719	0.0398675	PLCB1/PBX1/CREB5/ADCY3/NR4A1/LDLR/CREB3L1/TCF7L1/ADCY9/WNT5B	10
FB1	hsa00603	Glycosphingolipid biosynthesis - globo and isoglobo series	3/213	15/8464	0.00571686	0.0487719	0.0398675	ST3GAL1/A4GALT/ST8SIA1	3
FB1	hsa00604	Glycosphingolipid biosynthesis - ganglio series	3/213	15/8464	0.00571686	0.0487719	0.0398675	ST3GAL5/ST3GAL1/ST8SIA1	3
FB2	hsa03010	Ribosome	73/303	167/8464	6.66274e-63	1.74564e-60	1.50087e-60	RPL41/RPL13/RPL10/RPL11/RPS2/RPL18/RPLP1/RPL28/RPS15/RPL7A/RPS28/RPL15/RPS27/RPLP0/RPL14/RPSA/RPS8/RPL18A/RPL6/RPS4X/RPL8/RPS23/FAU/RPLP2/RPL13A/RPL30/RPL3/RPS14/RPL35/RPL35A/RPS7/RPL23A/RPS9/RPS11/RPS13/RPL10A/RPS15A/RPL34/UBA52/RPS5/RPL5/RPL32/RPS3/RPS27A/RPL19/RPL37A/RPS19/RPL17/RPS24/RPS21/RPS18/RPS16/RPS25/RPL24/RPL36/RPL12/RPS12/RPL21/RPS29/RPS26/RPL22/RPL29/RPL9/RPL37/RPS3A/RPL26/RPL39/RPS…	73
FB2	hsa05171	Coronavirus disease - COVID-19	76/303	232/8464	2.43113e-54	3.18478e-52	2.73822e-52	RPL41/RPL13/RPL10/RPL11/RPS2/RPL18/RPLP1/RPL28/RPS15/RPL7A/RPS28/RPL15/RPS27/RPLP0/RPL14/JUN/RPSA/RPS8/RPL18A/RPL6/RPS4X/RPL8/RPS23/FAU/RPLP2/RPL13A/RPL30/RPL3/RPS14/RPL35/RPL35A/RPS7/RPL23A/RPS9/RPS11/RPS13/NFKBIA/RPL10A/RPS15A/RPL34/UBA52/RPS5/RPL5/RPL32/RPS3/RPS27A/RPL19/RPL37A/RPS19/RPL17/RPS24/RPS21/RPS18/RPS16/RPS25/RPL24/RPL36/RPL12/RPS12/RPL21/RPS29/RPS26/RPL22/RPL29/RPL9/RPL37/RPS3A/RPL2…	76
FB2	hsa05012	Parkinson disease	34/303	266/8464	6.9038e-11	6.02932e-09	5.18391e-09	CALM1/UBC/TUBA1A/GNAS/UBB/TUBA1B/UBA52/SLC25A6/HSPA5/RPS27A/TUBB/NDUFB8/ATP5F1D/PSMA7/NDUFA13/DUSP1/NDUFA11/PSMB1/NDUFV2/PARK7/ATP5F1C/SOD1/CALM2/NDUFC1/COX5B/COX6B1/ATP5MC2/ATP5F1E/COX7C/COX4I1/KIF5B/COX6C/NDUFS5/NDUFS1	34
FB2	hsa05415	Diabetic cardiomyopathy	28/303	203/8464	6.32283e-10	4.14145e-08	3.56075e-08	COL3A1/COL1A2/COL1A1/CTSD/SLC25A6/AGT/NDUFB8/GAPDH/MMP2/ATP5F1D/NDUFA13/RAC1/NDUFA11/NDUFV2/CYBA/ATP5F1C/NDUFC1/COX5B/COX6B1/ATP5MC2/ATP5F1E/COX7C/COX4I1/PDK4/COX6C/NDUFS5/NDUFS1/PPP1CB	28
FB2	hsa00190	Oxidative phosphorylation	19/303	134/8464	2.55203e-07	1.33727e-05	1.14976e-05	NDUFB8/ATP5F1D/ATP6V1G1/NDUFA13/NDUFA11/ATP6V0C/NDUFV2/ATP5F1C/NDUFC1/COX5B/COX6B1/ATP5MC2/ATP5F1E/COX7C/COX4I1/COX6C/NDUFS5/NDUFS1/ATP6V0E1	19
FB2	hsa04145	Phagosome	20/303	152/8464	4.25456e-07	1.49875e-05	1.2886e-05	ACTB/ACTG1/ITGB1/TUBA1A/CALR/TUBA1B/LAMP1/CANX/TUBB/ATP6V1G1/RAC1/HLA-A/THBS4/ATP6V0C/CYBA/C1R/LAMP2/MRC2/COLEC12/ATP6V0E1	20
FB2	hsa05020	Prion disease	28/303	273/8464	4.39855e-07	1.49875e-05	1.2886e-05	TUBA1A/TUBA1B/SLC25A6/HSPA5/TUBB/NDUFB8/ATP5F1D/PSMA7/LAMC1/NDUFA13/RAC1/NDUFA11/PSMB1/NDUFV2/CYBA/ATP5F1C/SOD1/NDUFC1/COX5B/COX6B1/ATP5MC2/ATP5F1E/COX7C/COX4I1/KIF5B/COX6C/NDUFS5/NDUFS1	28
FB2	hsa05418	Fluid shear stress and atherosclerosis	19/303	139/8464	4.57633e-07	1.49875e-05	1.2886e-05	CALM1/ACTB/ACTG1/HSP90B1/HSP90AA1/JUN/GSTP1/SUMO2/MMP2/DUSP1/BMP4/RAC1/HSP90AB1/CYBA/CALM2/MGST3/RHOA/THBD/SDC2	19
FB2	hsa05132	Salmonella infection	25/303	249/8464	2.7695e-06	8.06233e-05	6.93185e-05	ACTB/ACTG1/AHNAK/HSP90B1/HSP90AA1/TUBA1A/SKP1/JUN/DYNLL1/MYL12B/TUBA1B/ARF1/NFKBIA/RPS3/TUBB/GAPDH/RAC1/HSP90AB1/PFN1/RHOA/FLNA/KIF5B/S100A10/MYL2/ARPC3	25
FB2	hsa04510	Focal adhesion	22/303	203/8464	3.21239e-06	8.41646e-05	7.23633e-05	ACTB/COL1A2/ACTG1/ITGB1/FN1/JUN/COL1A1/MYL12B/COL6A1/TLN1/LAMB2/COL6A3/LAMC1/RAC1/THBS4/TNXB/RHOA/FLNA/COL6A2/VEGFB/MYL2/PPP1CB	22
FB2	hsa05208	Chemical carcinogenesis - reactive oxygen species	23/303	223/8464	4.46483e-06	0.000106344	9.1433e-05	JUN/NFKBIA/SLC25A6/NDUFB8/ATP5F1D/NDUFA13/RAC1/NDUFA11/NDUFV2/CYBA/ATP5F1C/SOD1/NDUFC1/MGST3/COX5B/COX6B1/ATP5MC2/ATP5F1E/COX7C/COX4I1/COX6C/NDUFS5/NDUFS1	23
FB2	hsa05014	Amyotrophic lateral sclerosis	29/303	364/8464	4.121e-05	0.000899751	0.000773591	ACTB/ACTG1/TUBA1A/TUBA1B/HSPA5/TUBB/NDUFB8/ATP5F1D/PSMA7/NDUFA13/RAC1/NDUFA11/PSMB1/NDUFV2/HNRNPA1/ATP5F1C/SOD1/NDUFC1/PFN1/COX5B/COX6B1/ATP5MC2/ATP5F1E/COX7C/COX4I1/KIF5B/COX6C/NDUFS5/NDUFS1	29
FB2	hsa04141	Protein processing in endoplasmic reticulum	18/303	174/8464	4.7924e-05	0.000965854	0.000830425	HSP90B1/HSP90AA1/SKP1/CALR/SSR3/P4HB/HERPUD1/CANX/HSPA5/SSR4/PDIA6/DAD1/HSP90AB1/TMEM258/CRYAB/PDIA3/LMAN1/SEC62	18
FB2	hsa04512	ECM-receptor interaction	12/303	89/8464	7.14447e-05	0.00133704	0.00114956	COL1A2/ITGB1/FN1/COL1A1/COL6A1/LAMB2/COL6A3/LAMC1/THBS4/TNXB/COL6A2/HSPG2	12
FB2	hsa05016	Huntington disease	25/303	306/8464	9.51415e-05	0.0016618	0.00142879	TUBA1A/TUBA1B/SLC25A6/TUBB/NDUFB8/ATP5F1D/PSMA7/NDUFA13/AP2M1/NDUFA11/PSMB1/NDUFV2/ATP5F1C/SOD1/NDUFC1/COX5B/COX6B1/ATP5MC2/ATP5F1E/COX7C/COX4I1/KIF5B/COX6C/NDUFS5/NDUFS1	25
FB2	hsa03060	Protein export	6/303	23/8464	0.000120737	0.00197706	0.00169985	SRP14/HSPA5/SPCS1/SPCS3/SPCS2/SEC62	6
FB2	hsa05022	Pathways of neurodegeneration - multiple diseases	33/303	476/8464	0.000185561	0.00285983	0.00245883	CALM1/UBC/TUBA1A/UBB/TUBA1B/UBA52/SLC25A6/HSPA5/RPS27A/TUBB/NDUFB8/ATP5F1D/PSMA7/NDUFA13/RAC1/NDUFA11/PSMB1/NDUFV2/PARK7/ATP5F1C/SOD1/CALM2/NDUFC1/COX5B/COX6B1/ATP5MC2/ATP5F1E/COX7C/COX4I1/KIF5B/COX6C/NDUFS5/NDUFS1	33
FB2	hsa04714	Thermogenesis	20/303	232/8464	0.00023661	0.00344399	0.00296109	ACTB/ACTG1/GNAS/NDUFB8/ATP5F1D/NDUFA13/NDUFA11/NDUFV2/ATP5F1C/NDUFC1/COX5B/COX6B1/ATP5MC2/ATP5F1E/COX7C/COX4I1/COX6C/RPS6/NDUFS5/NDUFS1	20
FB2	hsa05110	Vibrio cholerae infection	8/303	50/8464	0.000355701	0.00490493	0.00421718	ACTB/ACTG1/GNAS/ARF1/ATP6V1G1/ATP6V0C/KDELR2/ATP6V0E1	8
FB2	hsa05131	Shigellosis	20/303	247/8464	0.00053658	0.0070292	0.00604358	ACTB/ACTG1/ITGB1/UBC/SKP1/JUN/UBB/MYL12B/ARF1/SEPTIN7/NFKBIA/UBA52/TLN1/RPS27A/RAC1/PFN1/RHOA/MYL2/ARPC3/CAST	20
FB2	hsa05010	Alzheimer disease	27/303	384/8464	0.000584757	0.00729554	0.00627258	APOE/CALM1/TUBA1A/TUBA1B/SLC25A6/TUBB/NDUFB8/GAPDH/ATP5F1D/PSMA7/NDUFA13/NDUFA11/PSMB1/NDUFV2/ATP5F1C/CALM2/NDUFC1/COX5B/COX6B1/ATP5MC2/ATP5F1E/COX7C/COX4I1/KIF5B/COX6C/NDUFS5/NDUFS1	27
FB2	hsa05130	Pathogenic Escherichia coli infection	17/303	197/8464	0.000682068	0.00812281	0.00698385	ACTB/F2R/ACTG1/ITGB1/TMBIM6/TUBA1A/JUN/TUBA1B/ARF1/NFKBIA/RPS3/TUBB/GAPDH/RAC1/RHOA/NCL/ARPC3	17
FB2	hsa04610	Complement and coagulation cascades	10/303	86/8464	0.000946885	0.0107863	0.00927384	F2R/TFPI/CD59/SERPINE2/SERPING1/CLU/C1R/THBD/A2M/CFD	10
FB2	hsa04137	Mitophagy - animal	9/303	72/8464	0.00100388	0.010959	0.0094224	UBC/GABARAPL2/JUN/UBB/GABARAP/UBA52/TOMM7/RPS27A/FIS1	9
FB2	hsa05205	Proteoglycans in cancer	17/303	205/8464	0.00106643	0.0111762	0.00960907	LUM/CD63/ACTB/COL1A2/DCN/ACTG1/ITGB1/FN1/COL1A1/MMP2/RAC1/RHOA/FLNA/RPS6/PPP1CB/SDC2/HSPG2	17
FB2	hsa04932	Non-alcoholic fatty liver disease	14/303	155/8464	0.00129194	0.0130187	0.0111933	JUN/NDUFB8/NDUFA13/RAC1/NDUFA11/NDUFV2/NDUFC1/COX5B/COX6B1/COX7C/COX4I1/COX6C/NDUFS5/NDUFS1	14
FB2	hsa04611	Platelet activation	12/303	124/8464	0.00157045	0.0152392	0.0131024	COL3A1/ACTB/COL1A2/F2R/ACTG1/ITGB1/GNAS/COL1A1/MYL12B/TLN1/RHOA/PPP1CB	12
FB2	hsa04612	Antigen processing and presentation	9/303	78/8464	0.00178375	0.0166908	0.0143505	HSP90AA1/CALR/CANX/HSPA5/B2M/CTSB/HLA-A/HSP90AB1/PDIA3	9
FB2	hsa04933	AGE-RAGE signaling pathway in diabetic complications	10/303	100/8464	0.00298238	0.0269443	0.0231662	COL3A1/COL1A2/FN1/JUN/COL1A1/AGT/MMP2/RAC1/THBD/VEGFB	10
FB2	hsa05133	Pertussis	8/303	76/8464	0.00559873	0.0488956	0.0420396	CALM1/ITGB1/JUN/SERPING1/CFL1/CALM2/C1R/RHOA	8
FB3	hsa04510	Focal adhesion	15/150	203/8464	2.80011e-06	0.000669227	0.000583603	LAMB1/THBS4/ITGA10/IGF1/FN1/ITGA9/CCND3/ITGA8/VAV3/PPP1CC/DOCK1/ILK/PPP1CB/LAMA3/ITGA1	15
FB3	hsa04270	Vascular smooth muscle contraction	11/150	134/8464	2.37917e-05	0.00224768	0.0019601	PLCB4/EDNRA/CALD1/CACNA1C/KCNMA1/KCNMB1/PRKCE/PPP1CC/PRKCH/MYH11/PPP1CB	11
FB3	hsa05410	Hypertrophic cardiomyopathy	9/150	90/8464	2.82135e-05	0.00224768	0.0019601	TTN/MYH7/ITGA10/IGF1/CACNA1C/ITGA9/ITGA8/SGCD/ITGA1	9
FB3	hsa05414	Dilated cardiomyopathy	9/150	96/8464	4.73255e-05	0.00240573	0.00209793	TTN/MYH7/ITGA10/IGF1/CACNA1C/ITGA9/ITGA8/SGCD/ITGA1	9
FB3	hsa04810	Regulation of actin cytoskeleton	14/150	229/8464	5.19104e-05	0.00240573	0.00209793	ITGA10/FGF1/IQGAP2/FN1/ARPC2/ITGA9/ITGA8/VAV3/PPP1CC/DOCK1/MYH11/PPP1CB/ITGA1/SSH1	14
FB3	hsa05100	Bacterial invasion of epithelial cells	8/150	77/8464	6.0395e-05	0.00240573	0.00209793	ARHGAP10/FN1/ARPC2/SEPTIN6/ARHGEF26/DOCK1/ILK/SEPTIN11	8
FB3	hsa04814	Motor proteins	12/150	193/8464	0.00015486	0.00470081	0.00409936	KIF13B/MYO1D/MYH7/MYH1/DYNC1I1/MYH4/MYH13/KIF26B/MYH11/KIF1B/KIF5C/KLC1	12
FB3	hsa04512	ECM-receptor interaction	8/150	89/8464	0.000169477	0.00470081	0.00409936	LAMB1/THBS4/ITGA10/FN1/ITGA9/ITGA8/LAMA3/ITGA1	8
FB3	hsa04022	cGMP-PKG signaling pathway	11/150	167/8464	0.000177018	0.00470081	0.00409936	PLCB4/EDNRA/MYH7/CACNA1C/KCNMA1/KCNMB1/PRKCE/PPP1CC/PPP1CB/CREB3L2/MEF2A	11
FB3	hsa05412	Arrhythmogenic right ventricular cardiomyopathy	7/150	77/8464	0.000406718	0.00972057	0.00847687	ITGA10/LEF1/CACNA1C/ITGA9/ITGA8/SGCD/ITGA1	7
FB3	hsa04151	PI3K-Akt signaling pathway	16/150	354/8464	0.000514153	0.0111711	0.00974185	LAMB1/THBS4/ITGA10/IGF1/FGF1/FN1/ITGA9/CCND3/ITGA8/GNB5/DDIT4/CREB3L2/LAMA3/ITGA1/PPP2R3A/CDK6	16
FB3	hsa05165	Human papillomavirus infection	15/150	331/8464	0.000752254	0.0149824	0.0130655	LAMB1/THBS4/ITGA10/FN1/ITGA9/CCND3/ITGA8/MAML3/HEYL/CREB3L2/LAMA3/ITGA1/PPP2R3A/DLG1/CDK6	15
FB3	hsa04666	Fc gamma R-mediated phagocytosis	7/150	97/8464	0.00161892	0.0293296	0.025577	ASAP1/ARPC2/VAV3/PRKCE/DOCK1/PLPP1/PLCG1	7
FB3	hsa04750	Inflammatory mediator regulation of TRP channels	7/150	98/8464	0.00171805	0.0293296	0.025577	PLCB4/IGF1/PRKCE/PPP1CC/PRKCH/PPP1CB/PLCG1	7
FB3	hsa04728	Dopaminergic synapse	8/150	132/8464	0.0023321	0.0371581	0.0324039	PLCB4/CACNA1C/GNB5/PPP1CC/PPP1CB/CREB3L2/KIF5C/PPP2R3A	8
FB4	hsa04151	PI3K-Akt signaling pathway	30/258	354/8464	3.1576e-07	9.15704e-05	7.44529e-05	COL4A4/OSMR/VEGFC/VWF/COL4A3/RHEB/FLT1/COL4A2/PTEN/PIK3R3/YWHAE/NTRK2/NR4A1/MAGI1/THBS1/FGF7/YWHAG/FOXO3/IL4R/COL4A1/COL6A6/LAMC3/PDGFRA/NFKB1/BCL2L1/ANGPT1/INSR/EFNA5/ITGAV/PDGFD	30
FB4	hsa04010	MAPK signaling pathway	26/258	302/8464	1.52082e-06	0.000220519	0.000179296	VEGFC/PPM1B/FLT1/MAPKAPK2/MAP3K20/NTRK2/MAP3K5/NR4A1/TGFBR2/CACNA2D3/MAP4K3/IL1R1/FOS/FGF7/STK3/MAP3K8/RELB/MEF2C/RRAS2/PDGFRA/MAP4K4/NFKB1/ANGPT1/INSR/EFNA5/PDGFD	26
FB4	hsa04510	Focal adhesion	20/258	203/8464	3.43394e-06	0.000331948	0.000269896	COL4A4/VEGFC/VWF/COL4A3/FLT1/COL4A2/PTEN/PIK3R3/ROCK2/ACTN1/THBS1/PIP5K1A/VCL/COL4A1/COL6A6/LAMC3/PDGFRA/TLN2/ITGAV/PDGFD	20
FB4	hsa04933	AGE-RAGE signaling pathway in diabetic complications	13/258	100/8464	9.68472e-06	0.000565467	0.000459763	COL4A4/STAT3/VEGFC/COL4A3/COL4A2/ICAM1/PIK3R3/TGFBR2/AGTR1/COL4A1/SMAD3/NFKB1/SERPINE1	13
FB4	hsa04014	Ras signaling pathway	21/258	236/8464	9.74943e-06	0.000565467	0.000459763	ETS2/RASAL2/VEGFC/FLT1/TIAM1/PIK3R3/PTPN11/NTRK2/FGF7/ABL2/RRAS2/RALGAPA2/PDGFRA/PLA2G5/NFKB1/BCL2L1/RAPGEF5/ANGPT1/INSR/EFNA5/PDGFD	21
FB4	hsa04015	Rap1 signaling pathway	18/258	210/8464	7.00636e-05	0.00314284	0.00255534	VEGFC/FLT1/PARD3/TIAM1/PIK3R3/SIPA1L2/MAGI1/THBS1/FGF7/PDGFRA/ADCY3/RAPGEF5/TLN2/ANGPT1/INSR/EFNA5/PRKD1/PDGFD	18
FB4	hsa04512	ECM-receptor interaction	11/258	89/8464	7.58617e-05	0.00314284	0.00255534	COL4A4/VWF/COL4A3/COL4A2/CD44/THBS1/COL4A1/COL6A6/LAMC3/FRAS1/ITGAV	11
FB4	hsa05222	Small cell lung cancer	11/258	92/8464	0.000103004	0.00366439	0.0029794	COL4A4/COL4A3/COL4A2/PTEN/PIK3R3/COL4A1/LAMC3/NFKB1/BCL2L1/FHIT/ITGAV	11
FB4	hsa04520	Adherens junction	11/258	93/8464	0.000113722	0.00366439	0.0029794	PARD3/TGFBR2/ROCK2/ACTN1/SORBS1/PTPRM/VCL/SMAD3/TJP1/INSR/CTNNA1	11
FB4	hsa05417	Lipid and atherosclerosis	17/258	215/8464	0.000295085	0.00855745	0.00695779	SOD2/PPARG/STAT3/CAMK2D/ICAM1/PIK3R3/ABCA1/MAP3K5/ROCK2/HSPD1/FOS/TNFRSF10B/ATF6/EIF2S1/NFATC2/NFKB1/BCL2L1	17
FB4	hsa04066	HIF-1 signaling pathway	11/258	109/8464	0.000465841	0.0122813	0.00998549	STAT3/CAMK2D/FLT1/PIK3R3/HK1/HK2/NFKB1/HIF1A/ANGPT1/INSR/SERPINE1	11
FB4	hsa05231	Choline metabolism in cancer	10/258	98/8464	0.000769504	0.0185963	0.0151201	RHEB/PIK3R3/PLPP1/CHKA/FOS/PIP5K1A/DGKH/PDGFRA/HIF1A/PDGFD	10
FB4	hsa04218	Cellular senescence	13/258	156/8464	0.00093086	0.0202738	0.016484	HIPK2/RHEB/MAPKAPK2/PTEN/PIK3R3/HIPK3/TGFBR2/FOXO3/SMAD3/RRAS2/NFATC2/NFKB1/SERPINE1	13
FB4	hsa04722	Neurotrophin signaling pathway	11/258	119/8464	0.000979224	0.0202738	0.016484	NTRK3/CAMK2D/MAPKAPK2/PIK3R3/PTPN11/YWHAE/NTRK2/MAP3K5/IRAK3/FOXO3/NFKB1	11
FB4	hsa05146	Amoebiasis	10/258	102/8464	0.00105215	0.0202738	0.016484	COL4A4/COL4A3/COL4A2/PIK3R3/ACTN1/IL1R1/VCL/COL4A1/LAMC3/NFKB1	10
FB4	hsa04920	Adipocytokine signaling pathway	8/258	69/8464	0.00111855	0.0202738	0.016484	STAT3/PTPN11/SOCS3/ACSL1/ACSL4/ACACB/PPARA/NFKB1	8
FB4	hsa05166	Human T-cell leukemia virus 1 infection	16/258	222/8464	0.00121007	0.0206424	0.0167836	ETS2/ICAM1/PTEN/PIK3R3/NRP1/TGFBR2/IL1R1/FOS/RELB/SMAD3/NFATC2/ADCY3/NFKB1/BCL2L1/TLN2/ZFP36	16
FB4	hsa05205	Proteoglycans in cancer	15/258	205/8464	0.00147185	0.0228099	0.018546	STAT3/TIMP3/CAMK2D/ANK3/TIAM1/PIK3R3/PTPN11/CD44/ROCK2/THBS1/GPC3/RRAS2/RDX/HIF1A/ITGAV	15
FB4	hsa05235	PD-L1 expression and PD-1 checkpoint pathway in cancer	9/258	89/8464	0.00149444	0.0228099	0.018546	STAT3/PTEN/PIK3R3/PTPN11/EML4/FOS/NFATC2/NFKB1/HIF1A	9
FB4	hsa04659	Th17 cell differentiation	10/258	108/8464	0.00163074	0.0236457	0.0192255	STAT3/TGFBR2/IL1R1/FOS/IL6ST/IL4R/SMAD3/NFATC2/NFKB1/HIF1A	10
FB4	hsa04072	Phospholipase D signaling pathway	12/258	148/8464	0.00183728	0.0249313	0.0202708	RHEB/PIK3R3/PTPN11/PLPP1/AGTR1/PIP5K1A/RRAS2/DGKH/PDGFRA/ADCY3/INSR/PDGFD	12
FB4	hsa04926	Relaxin signaling pathway	11/258	129/8464	0.00189134	0.0249313	0.0202708	COL4A4/VEGFC/COL4A3/COL4A2/PIK3R3/TGFBR2/FOS/COL4A1/EDNRB/ADCY3/NFKB1	11
FB4	hsa05131	Shigellosis	16/258	247/8464	0.00358454	0.0451964	0.0367477	PIK3R3/HK1/CD44/ROCK2/ACTN1/IL1R1/HK2/MAP1LC3A/FOXO3/C3/SEPTIN11/VCL/CUL1/NFKB1/BCL2L1/TLN2	16
