## Supplementary material for "Activated fibroblasts drive cellular interactions in end-stage pediatric hypertrophic cardiomyopathy": Table S21

### Sheet: Table S21
gene	baseMean	log2FoldChange	lfcSE	pvalue	padj
AL591926.2	4.11927	5.23613	2.40507	3.24717e-05	0.00284866
VGF	4.20206	5.05522	2.57555	0.000229399	0.0109559
COL25A1	1987.65	4.7612	0.542281	8.09357e-20	7.8103e-16
NETO1	132.489	4.52987	1.01812	3.32716e-07	7.92767e-05
AL033519.5	18.3074	4.48791	1.16676	1.03268e-05	0.00118635
AC025259.3	45.7091	4.34421	0.983481	6.26625e-07	0.000124679
MT2A	2278.31	4.23319	0.80375	5.59378e-09	2.76218e-06
LINC01679	14.5166	4.13009	1.17994	4.12595e-05	0.00333184
SLC5A4-AS1	182.936	4.11111	0.857258	6.0893e-08	1.80805e-05
TAFA5	29.4658	4.04254	1.36884	0.000119143	0.00709665
DUSP1	1497.21	3.87162	0.861807	2.76974e-07	6.80117e-05
DLEU7	114.881	3.83027	1.12159	2.22836e-05	0.00213966
LINC02227	8.08943	3.73818	1.24344	0.00024217	0.0113997
FHL5	16.6462	3.70987	1.42798	0.000404489	0.0160962
MT1X	436.904	3.62407	1.3757	0.000195991	0.00985614
AC040970.1	37.4713	3.52954	0.733485	8.45559e-08	2.30596e-05
MT1M	304.35	3.25868	0.329679	1.74463e-24	3.36713e-20
RPRML	44.6903	3.22721	1.05664	7.74383e-05	0.00517149
LINC01416	11.1935	3.16334	1.25224	0.000586692	0.0214433
AC017037.5	61.4824	3.14503	1.14976	0.000196711	0.00986109
AL591518.1	47.7053	3.13402	1.21962	0.000307794	0.0136248
FGF23	12.2223	3.07806	1.04431	0.000176393	0.00927626
AP001059.2	4.1796	3.05598	1.7283	0.00187126	0.0457735
LPL	1557.91	3.01426	0.698641	6.97601e-07	0.000134637
AREG	77.2774	2.97825	1.01869	0.000117924	0.00706811
STC1	1189.93	2.94621	0.546944	3.5022e-09	1.96318e-06
IL21R	19.6995	2.92673	1.04271	0.00019845	0.0099225
NKPD1	19.8839	2.88998	0.701955	2.42076e-06	0.000370799
LRRC3	15.3862	2.86663	1.28622	0.000802212	0.026421
SCGB3A1	4.24385	2.86422	1.77713	0.00191373	0.0462215
CH25H	50.782	2.84435	1.01403	0.000170975	0.00904062
ESM1	7.83517	2.82501	1.27122	0.0012476	0.035049
CD300A	7.24967	2.79031	1.17848	0.00103144	0.0308325
AC100802.1	109.294	2.77175	0.541574	1.53531e-08	5.81011e-06
MT1A	42.1283	2.76221	0.903966	7.51965e-05	0.00507445
SLC5A4	65.9794	2.71057	1.00464	0.000187211	0.00960949
SCN11A	78.222	2.69925	1.05442	0.000313824	0.0137968
AC007736.1	9.69089	2.66804	0.768941	5.24165e-05	0.00393634
EGFR-AS1	19.222	2.62064	0.779444	4.68907e-05	0.0036345
APOLD1	2041.96	2.61782	0.593499	4.9951e-07	0.000111956
DUSP8	54.8349	2.6121	1.05483	0.000380543	0.0154947
AL009177.1	143.888	2.59373	0.477131	2.84974e-09	1.66667e-06
PDE8B	136.043	2.58357	0.639551	2.36695e-06	0.000365456
NR4A1	1276.64	2.52788	0.393663	7.4149e-12	1.30098e-08
AL078590.2	214.113	2.51411	0.515532	5.36426e-08	1.66984e-05
SKA3	10.6864	2.49814	0.819357	0.000152954	0.00848278
AC015819.2	26.1355	2.49433	0.939771	0.000309796	0.0136821
ID2	1148.6	2.48783	0.454247	2.14714e-09	1.31687e-06
DUSP2	84.6705	2.46757	0.937484	0.000285836	0.0128294
RIMS1	26.9047	2.44283	0.679082	1.4999e-05	0.00158186
CSRNP1	440.842	2.43723	0.49776	4.753e-08	1.50382e-05
JUNB	745.389	2.43127	0.736785	3.80309e-05	0.0031502
H19	1793.94	2.42955	0.70319	2.26291e-05	0.00215143
DUSP5	390.308	2.39912	0.556663	7.29905e-07	0.00013811
AC103591.3	32.164	2.34229	1.07668	0.000879399	0.0277162
EDNRB	1038.36	2.3159	0.846031	0.000210571	0.0103058
SPRY4	263.859	2.30666	0.367939	1.67242e-11	2.48289e-08
TAF13	373.865	2.283	0.515812	4.72438e-07	0.000108548
CAVIN2	1192.65	2.27097	0.888459	0.000357953	0.0150598
C8orf74	9.56163	2.26596	1.16365	0.00197597	0.0472303
NAV2-AS3	39.6538	2.25657	1.1199	0.00120822	0.0341916
HES1	1687	2.2272	0.781101	0.000162231	0.00874595
CACNA1C-AS1	27.8796	2.218	0.694061	6.89554e-05	0.00478719
MIR210HG	26.6162	2.21494	0.870407	0.000405832	0.0161164
RGPD2	46.9038	2.17	0.779742	0.00018062	0.00943763
SH3RF3-AS1	9.42035	2.1418	0.974435	0.00130773	0.0361559
TMEM233	872.316	2.12913	0.849596	0.000407941	0.0161669
AC008170.1	47.0733	2.12085	0.897913	0.000629667	0.0225048
WAKMAR2	66.9325	2.11098	0.736436	0.000156679	0.00863975
RGCC	2996.99	2.09445	0.800841	0.000328626	0.0141877
PRDM1	77.9501	2.09008	0.384973	3.62132e-09	1.96318e-06
CYP19A1	9.15488	2.08599	0.904062	0.00102865	0.0308325
AL603824.1	27.4456	2.08438	0.966416	0.000943036	0.0289863
ESYT2	5123.58	2.06546	0.363713	8.41685e-10	6.76855e-07
OBI1-AS1	94.4503	2.06443	0.598969	2.33377e-05	0.00220793
AC005803.1	10.1741	2.05835	0.764186	0.000445318	0.017293
FOS	79.7319	2.05486	0.709325	0.000149046	0.00833794
MARCH4	8.90444	2.05375	1.09469	0.00215145	0.0496687
ITCH-AS1	14.9011	2.05368	0.677082	0.000126491	0.00744293
SERPINE2	131.823	2.05333	0.495856	1.57313e-06	0.000264013
SERPINE1	211.484	2.04853	0.504121	2.33665e-06	0.000363688
LSS	797.126	2.04542	0.370638	1.89983e-09	1.2376e-06
BHLHE40	788.597	2.04391	0.877554	0.000640696	0.0228566
IQGAP2	70.6966	2.04319	0.553024	1.09667e-05	0.00124505
ARRDC2	460.953	2.03629	0.292632	2.03752e-13	4.91551e-10
AC022217.3	327.413	2.01273	0.766512	0.00031668	0.0138592
AC067930.8	24.627	1.97639	0.518572	7.4149e-06	0.000923274
GGT5	373.838	1.96589	0.378858	1.1084e-08	4.5515e-06
BCL2	275.883	1.96571	0.472227	1.5644e-06	0.000264013
RELN	100.823	1.95451	0.906269	0.000958509	0.0293173
MDGA2	59.0366	1.93546	0.422191	2.7839e-07	6.80117e-05
GRM7	17.6586	1.92258	0.630337	0.000132991	0.00770791
SH3RF3	2969.67	1.92085	0.306312	2.60905e-11	3.25891e-08
ITPRIP-AS1	7.90276	1.90999	0.896474	0.00177911	0.0441348
AC009884.1	35.2509	1.89906	0.807919	0.000721558	0.0245987
CREB5	2633.92	1.89191	0.380359	3.80853e-08	1.24584e-05
VWA1	187.538	1.87054	0.553933	3.36291e-05	0.00289751
LETM2	39.6771	1.86717	0.888327	0.00119838	0.0339629
AL450344.2	22.4336	1.86632	0.464394	4.2523e-06	0.000590428
LINC00299	78.1441	1.8598	0.353785	9.21803e-09	3.95351e-06
ADM	66.998	1.85819	1.07908	0.0021694	0.0499039
SPATC1L	94.8227	1.8519	0.551677	3.76597e-05	0.00313723
AC077690.1	14.7958	1.85157	0.550088	5.45996e-05	0.00408439
SMAD7	818.45	1.85062	0.328971	1.15925e-09	8.60523e-07
SGK1	1470.26	1.84906	0.417305	5.40058e-07	0.00011454
AC103681.2	7.57485	1.84387	0.824648	0.00148253	0.039575
WT1	588.827	1.84269	0.488761	8.11517e-06	0.000991284
SLC22A23	612.082	1.81511	0.471029	6.01042e-06	0.00076822
TIAM1	70.5731	1.81506	0.645432	0.000204206	0.0100662
GADD45B	329.504	1.811	0.510508	1.93273e-05	0.0019428
AL356277.3	31.0223	1.80629	0.639643	0.00022977	0.0109559
PHF10	292.257	1.80235	0.433389	1.67452e-06	0.000276224
BAIAP2	496.544	1.79742	0.325225	1.92373e-09	1.2376e-06
SLC2A3	878.72	1.79587	0.628663	0.000180321	0.00943763
RBP7	614.848	1.77357	0.403185	6.01879e-07	0.000121003
AC068491.2	18.9981	1.76854	0.557929	7.96011e-05	0.00524335
AC079915.1	14.0852	1.75791	0.61682	0.00024846	0.0115844
KLF4	730.655	1.73434	0.484866	1.74082e-05	0.00176511
CA2	118.547	1.72475	0.631091	0.00027514	0.0124946
AC112493.1	41.4096	1.71248	0.820415	0.00121286	0.0342725
FGL2	192.957	1.71176	0.792362	0.00105378	0.031238
EGFR	2785.56	1.70804	0.315103	4.24903e-09	2.21639e-06
TTYH2	118.509	1.70101	0.551989	9.93665e-05	0.00620639
AC002070.1	1467.82	1.69174	0.493013	3.01899e-05	0.00273552
QPCT	42.6452	1.6854	0.329981	2.20224e-08	7.45671e-06
FTCD	14.818	1.66123	0.53194	0.000113475	0.00684394
PGF	116.057	1.65701	0.734351	0.000902692	0.0281453
OPRM1	10.7906	1.65001	0.681267	0.000886579	0.0277325
AC104031.1	12.3346	1.64649	0.762727	0.00140451	0.0380376
KIAA1549	457.523	1.63816	0.262221	2.54425e-11	3.25891e-08
GRB10	5767.64	1.63624	0.218891	4.29148e-15	1.47634e-11
AC087222.1	12.9809	1.63384	0.713417	0.00105529	0.031238
CDKN2B-AS1	32.2325	1.62812	0.669274	0.000679446	0.023713
MCL1	829.1	1.62404	0.390147	1.86998e-06	0.000300755
DENND3	1732.41	1.62366	0.289494	1.34262e-09	9.25452e-07
DUSP6	288.67	1.61301	0.482995	4.21262e-05	0.00338765
CDC42EP5	303.215	1.61149	0.3487	2.28766e-07	5.80944e-05
AC023866.2	10.3693	1.6025	0.692108	0.00119706	0.0339629
NCKIPSD	197.664	1.5907	0.409847	5.93221e-06	0.00076822
SELENOS	501.45	1.5891	0.60461	0.000371167	0.0153663
ARHGEF7	2337.76	1.56405	0.4185	1.09043e-05	0.00124505
PCNX2	108.403	1.56399	0.437864	2.00345e-05	0.00200345
CDKN2B	11.2656	1.55513	0.542793	0.000311181	0.0137118
TACC1	16932.9	1.55333	0.348343	5.66251e-07	0.000115436
RHEB	522.346	1.54886	0.52734	0.000161574	0.00874595
BTBD6	127.244	1.53945	0.346515	5.68206e-07	0.000115436
LINC01320	740.578	1.50365	0.265115	8.99058e-10	6.94073e-07
IGSF9B	392.379	1.49986	0.56823	0.000391541	0.0157761
ATP1A1-AS1	451.776	1.49489	0.784656	0.00199707	0.0475046
SLC1A4	64.7101	1.49245	0.478572	8.88156e-05	0.00567596
VEGFA	403.03	1.4903	0.633529	0.000782411	0.0260354
KLF2	3284.47	1.49006	0.754531	0.00172995	0.0433612
ITPRIP	658.144	1.48553	0.470646	8.87765e-05	0.00567596
PXDC1	229.692	1.47395	0.237895	4.19398e-11	4.7614e-08
LINC00298	11.859	1.47027	0.691246	0.00166154	0.0422499
YWHAH	385.982	1.46828	0.426431	3.3494e-05	0.00289751
ATMIN	139.327	1.46747	0.34125	1.08751e-06	0.000196157
IDI1	147.811	1.46708	0.559542	0.000397198	0.0159375
GYPC	986.666	1.4663	0.613981	0.00073384	0.024804
TNFAIP8L3	70.0797	1.46564	0.559144	0.000404146	0.0160962
BID	388.131	1.46482	0.522575	0.000255359	0.0117905
AC068279.2	26.4717	1.45941	0.692924	0.00151893	0.0400532
CLVS1	197.828	1.45476	0.283894	2.03816e-08	7.15211e-06
LINC02006	326.178	1.4529	0.621336	0.00081661	0.0266259
CDK14	1811.88	1.43923	0.59118	0.000703584	0.0242485
HYAL2	1703.91	1.43526	0.388408	1.34631e-05	0.00145161
ATP1A1	1502.27	1.43453	0.365697	5.9809e-06	0.00076822
IFFO2	271.631	1.43443	0.355216	3.2714e-06	0.000485677
AC103740.1	25.2264	1.42305	0.730895	0.00208165	0.0489163
GRPEL2	308.762	1.42279	0.438026	6.4461e-05	0.00462595
CHST3	437.689	1.41333	0.267618	8.5972e-09	3.85874e-06
NUDT17	18.3917	1.40579	0.459985	0.00016221	0.00874595
AC093323.1	30.0024	1.4033	0.46194	0.000135118	0.00776123
AL109613.1	14.6563	1.38675	0.636078	0.00152378	0.0401213
GPRC5C	267.64	1.37719	0.505929	0.000341565	0.0145845
TUBB3	35.6229	1.36937	0.392705	3.20952e-05	0.00282848
ERRFI1	124.179	1.35801	0.576869	0.000822171	0.0266698
STX11	76.5165	1.35759	0.422011	7.79326e-05	0.00518655
GRASP	1377.18	1.35565	0.424318	8.13422e-05	0.00528034
ID1	6822.77	1.3553	0.454733	0.000171859	0.0090625
ZFHX3	1151.6	1.353	0.364185	1.30989e-05	0.00142027
JDP2	320.864	1.35037	0.505584	0.000388536	0.0157206
CARS-AS1	27.486	1.34401	0.651817	0.00179222	0.0444029
RBMS3-AS2	1097.86	1.33909	0.614485	0.00129105	0.0359303
TIMP2	647.405	1.33566	0.503983	0.000419919	0.0165735
EPB41L2	5672.94	1.33529	0.466909	0.000248292	0.0115844
TSC22D1	2006.59	1.33493	0.668553	0.00185506	0.0454348
AC007563.2	30.1606	1.33399	0.386319	3.8459e-05	0.00316994
SOX17	571.852	1.3329	0.519179	0.000540859	0.0200742
SPRY2	105.999	1.32887	0.442088	0.000149543	0.00834154
AL450344.3	26.0867	1.32537	0.621055	0.00151237	0.040037
NAV2	2840.92	1.32301	0.420422	9.7638e-05	0.00611822
CD1D	27.1067	1.31922	0.521243	0.000675286	0.0236558
TMEM204	1183.64	1.30951	0.331122	5.56322e-06	0.000740484
LDLRAD4	6383.86	1.3071	0.372867	3.273e-05	0.00285832
LRRC8A	777.678	1.30562	0.396405	5.97429e-05	0.00435108
BCL2L11	149.019	1.30106	0.440048	0.000181725	0.00943763
AKTIP	162.453	1.29566	0.36139	2.16142e-05	0.00212332
USP6NL	765.089	1.29428	0.415204	0.000108694	0.00660652
AC060809.1	29.1608	1.28866	0.637736	0.00200058	0.0475046
LDLRAD4-AS1	31.3164	1.28833	0.433901	0.000196101	0.00985614
SH3TC1	386.635	1.28789	0.342138	1.11017e-05	0.00125218
SLC52A3	130.885	1.27613	0.371127	3.9609e-05	0.00323921
CIT	45.2336	1.27588	0.561465	0.00102771	0.0308325
NTHL1	148.331	1.27181	0.404328	9.75654e-05	0.00611822
RNF115	3203.85	1.2671	0.292163	1.07414e-06	0.000195575
IL16	244.685	1.26487	0.425268	0.000170246	0.00902677
GALNT6	16.3433	1.26283	0.554386	0.00123609	0.0347763
GLIS3	911.901	1.25079	0.236337	9.00177e-09	3.9485e-06
ABRACL	84.4539	1.2499	0.316974	5.99347e-06	0.00076822
CYTH3	1610.04	1.24839	0.242291	1.83741e-08	6.69094e-06
JOSD1	373.913	1.24651	0.406927	0.00013406	0.00774658
NOX4	128.346	1.24581	0.5882	0.00153458	0.0402411
PRC1	64.4099	1.23709	0.569726	0.00144819	0.0388734
ZADH2	308.127	1.23335	0.286197	1.19478e-06	0.000211552
SUSD6	1219.85	1.23173	0.233336	1.00374e-08	4.21132e-06
DPYSL2	1445.6	1.21746	0.34677	3.18873e-05	0.00282374
HPCAL1	1748.43	1.21412	0.407898	0.000184156	0.00951342
KLF9	1594.44	1.21295	0.430616	0.000306051	0.0136174
ADRA2C	45.0101	1.21191	0.495922	0.000833894	0.0268208
CX3CL1	490.962	1.20734	0.471624	0.000592966	0.0215367
JARID2	2232.19	1.20569	0.138758	3.04215e-19	1.95712e-15
TBCD	3126.2	1.20521	0.408983	0.000199466	0.0099475
CD9	3091.69	1.20161	0.411253	0.000217338	0.0104866
SURF4	255.089	1.18618	0.532479	0.00130982	0.0361559
ACSL3	1225.12	1.18518	0.359824	6.79274e-05	0.00475
ADAM9	336.851	1.18224	0.437738	0.000420817	0.0165741
NEDD9	3636.39	1.1808	0.360065	6.96316e-05	0.00480696
AL357507.1	200.183	1.17583	0.231765	3.03259e-08	1.00912e-05
ZNF516	480.523	1.17062	0.260788	5.47699e-07	0.000114898
JCAD	1245.72	1.16583	0.416834	0.000336941	0.014451
GSPT1	526.409	1.16522	0.293729	5.29024e-06	0.000709039
AP002026.1	182.03	1.16411	0.423952	0.000375531	0.0154001
FLT1	16445.7	1.16347	0.531245	0.00157827	0.041163
GALNT18	5483.53	1.16029	0.540293	0.00172557	0.0433612
SPRY1	1012.6	1.15628	0.436261	0.00052079	0.0195931
TIMP3	9062.58	1.15307	0.50589	0.00134715	0.0367751
TSHZ1	457.062	1.1501	0.371655	0.000129028	0.00754417
RAP2A	355.804	1.14757	0.371914	0.000141603	0.00808562
REPS2	132.864	1.14448	0.43997	0.000568406	0.020856
FGFR1	1432.74	1.13941	0.55469	0.00200356	0.0475046
MIR4435-2HG	828.219	1.13444	0.463842	0.000836587	0.0268208
ARHGAP26	7188.39	1.13353	0.38729	0.00024612	0.0115574
AC105053.1	96.6323	1.12973	0.374615	0.000168394	0.00895319
PDZD2	2791.87	1.12234	0.343515	7.99827e-05	0.00524366
NFKBIA	1745.82	1.12046	0.53153	0.0018876	0.0460516
PER2	217.532	1.12022	0.513206	0.00162053	0.0417016
RBMS3-AS3	192.384	1.11368	0.536855	0.00204461	0.048204
ATP7B	278.424	1.11251	0.3193	3.67162e-05	0.00312169
LIMD1	393.93	1.1109	0.471507	0.00106267	0.0312644
ARPP19	292.885	1.11074	0.372559	0.000193811	0.00981771
PLEKHA3	232.315	1.10102	0.32206	4.56196e-05	0.0035791
LMBR1	2344.78	1.10032	0.166736	3.38381e-12	6.53075e-09
ZNF189	314.622	1.09674	0.243628	5.38133e-07	0.00011454
ATOH8	772.33	1.09663	0.313589	3.54761e-05	0.0030296
AC140847.2	21.6604	1.09144	0.442849	0.000944682	0.0289863
SAR1A	273.814	1.08454	0.426078	0.000683221	0.0238017
IRAK3	3033.05	1.08383	0.359469	0.000194933	0.00984873
CACNA1C	2800.81	1.08275	0.365295	0.000223537	0.010732
UNG	132.239	1.0804	0.449549	0.00099875	0.0303557
SH3RF1	1487.62	1.08032	0.439295	0.000880858	0.0277162
ZDHHC14	1603.91	1.07963	0.308406	3.71991e-05	0.00313723
TMEM64	155.013	1.07882	0.302664	2.8845e-05	0.00263843
FAM177A1	1040.3	1.0762	0.197833	4.7878e-09	2.4317e-06
BICD2	217.328	1.07432	0.216776	6.26548e-08	1.83218e-05
EIF3J	425.25	1.07399	0.355674	0.000181552	0.00943763
PIP5K1C	800.587	1.06577	0.444673	0.0010277	0.0308325
CDC42	825.263	1.06487	0.429979	0.000909016	0.0282968
FMNL2	1834.54	1.06423	0.255138	2.4524e-06	0.000372687
TMEM51	129.611	1.06259	0.450502	0.00115478	0.0331656
WNK1	6830.84	1.05727	0.330135	0.000119137	0.00709665
KLF7	2214.25	1.05723	0.258947	3.46701e-06	0.000503107
CTDSPL	884.183	1.0508	0.256837	3.6291e-06	0.000518827
MSMO1	72.1928	1.04762	0.33933	0.000159322	0.00869317
HS6ST1	141.664	1.04587	0.320407	8.49296e-05	0.00548208
MXD4	695.309	1.04353	0.368374	0.00033346	0.0143336
EMP1	1880.43	1.03989	0.471027	0.00179791	0.0444868
METAP2	470.447	1.03309	0.373902	0.000402609	0.0160877
ZDHHC9	168.63	1.03249	0.310962	7.23526e-05	0.00495179
EML4	1375.87	1.02604	0.385535	0.000550638	0.0203199
PPTC7	176.292	1.0204	0.382708	0.000533382	0.0199115
AC004076.2	22.8898	1.0191	0.438617	0.00146736	0.0393017
GMFB	97.1054	1.01759	0.430069	0.00122412	0.0344897
TSC22D3	1137.25	1.00961	0.393685	0.000728125	0.0247061
RPS6KA2	3339.77	1.00814	0.270664	1.72375e-05	0.00176023
NDRG1	1540.67	1.00719	0.323761	0.000151667	0.00843567
MAP4	3695.1	1.00423	0.262609	1.16684e-05	0.00128685
MLLT1	294.809	1.00407	0.256561	8.20547e-06	0.00099601
LINC00205	74.5632	1.00095	0.283438	3.73344e-05	0.00313723
PACSIN2	1171.5	0.996766	0.291554	5.16476e-05	0.00390901
RTN4	1543.33	0.99511	0.203186	9.26233e-08	2.48282e-05
OAT	109.503	0.991422	0.417351	0.00118792	0.0338702
STK39	512.438	0.987411	0.285329	4.25431e-05	0.00340698
CADPS2	6352.36	0.979506	0.25968	1.5236e-05	0.00159812
GJC1	232.82	0.975147	0.399938	0.00106144	0.0312644
TSPAN3	268.666	0.972818	0.445709	0.00188887	0.0460516
PALD1	1007	0.972772	0.159413	1.08932e-10	1.10652e-07
HECA	388.087	0.956969	0.368617	0.000721858	0.0245987
B4GALT1	1332.39	0.954659	0.29321	9.47607e-05	0.00599633
ZBTB21	132.611	0.94804	0.411238	0.00153296	0.0402411
MCAM	652.547	0.945309	0.330962	0.000361333	0.0151015
SRGN	1249.38	0.927543	0.395864	0.00143141	0.0385303
STK24	937.818	0.927176	0.312116	0.000254526	0.0117802
DENND2C	167.535	0.924337	0.296028	0.00016278	0.00875112
NOLC1	83.8084	0.917787	0.323482	0.000393577	0.0158251
PPA1	486.024	0.91233	0.211563	1.71919e-06	0.000278827
TMEM167B	127.767	0.909146	0.369013	0.0011274	0.0325573
MAP2	1324.04	0.901914	0.36053	0.00103785	0.0309114
MYO1B	422.797	0.898365	0.392974	0.00172769	0.0433612
SKIL	1547.39	0.898063	0.226075	7.41092e-06	0.000923274
RYBP	630.864	0.893691	0.381314	0.00151912	0.0400532
SQLE	68.209	0.892368	0.36313	0.00118809	0.0338702
EPB41L5	557.093	0.891178	0.245107	2.75041e-05	0.00256439
GEN1	139.223	0.884482	0.297944	0.000273752	0.0124759
FBXO31	285.086	0.881364	0.274088	0.000126457	0.00744293
CCNY	4210.81	0.881187	0.378912	0.00164639	0.0419914
MRGBP	40.3215	0.878787	0.384445	0.00191508	0.0462215
PPP1R12C	212.544	0.878759	0.202038	1.49961e-06	0.000258416
COL4A1	2559.65	0.87713	0.254899	5.9176e-05	0.00432612
WDR47	298.341	0.870148	0.354317	0.00117703	0.0336987
PCDH19	83.4487	0.86469	0.280902	0.000210922	0.0103058
GOLPH3	1053.94	0.85961	0.279854	0.000212132	0.0103387
SFMBT2	1539.79	0.857355	0.273247	0.000156114	0.00863326
ZBTB8A	739.776	0.856627	0.378913	0.00197744	0.0472303
YWHAQ	733.166	0.856455	0.189787	7.72655e-07	0.000144779
IER5L	121.2	0.855508	0.327852	0.000863562	0.0274576
LYL1	122.499	0.848299	0.333026	0.00102255	0.0308325
ADIPOR2	2011.3	0.839113	0.284631	0.000341105	0.0145845
GNA11	270.388	0.836967	0.263963	0.0001599	0.00869317
AC092384.1	108.512	0.836948	0.311171	0.000720975	0.0245987
ADAM17	941.292	0.836783	0.297985	0.00051499	0.0195271
HMGCR	80.5613	0.834322	0.36349	0.00190611	0.046216
FADS2	71.3479	0.82927	0.323863	0.00103157	0.0308325
EIF4A1	787.739	0.827195	0.284225	0.000372352	0.0153663
P4HA1	642.062	0.822999	0.277131	0.000306215	0.0136174
DGKH	2569.37	0.816719	0.308172	0.000831761	0.0267996
SPTY2D1	129.317	0.81342	0.219994	2.61384e-05	0.00244889
CSK	112.304	0.810376	0.231392	5.53021e-05	0.00410512
ME3	866.818	0.810246	0.153264	1.60648e-08	5.96253e-06
USP7	391.5	0.80722	0.305911	0.000831526	0.0267996
KCTD9	364.861	0.806828	0.204237	9.3376e-06	0.00109888
FADS1	58.6326	0.798942	0.325661	0.00141295	0.0381933
GNA13	421.505	0.795604	0.340836	0.00191717	0.0462215
RCAN3	217.592	0.789196	0.333511	0.0017688	0.0440806
PPM1G	349.537	0.783235	0.217836	4.0397e-05	0.00328923
PRKX	785.87	0.781348	0.282264	0.000623845	0.022338
CMTM6	236.536	0.772927	0.252675	0.000261224	0.0120325
NET1	187.36	0.770949	0.334685	0.00213407	0.0493856
LRCH1	2267.96	0.767705	0.290674	0.000982999	0.0299714
SUN2	371.38	0.767367	0.221762	6.70897e-05	0.0047184
YWHAZ	1020	0.766222	0.145516	1.9274e-08	6.88867e-06
FMNL3	1002.91	0.765152	0.257759	0.000354371	0.0150035
ACSL5	380.404	0.760856	0.258238	0.000389554	0.0157289
SYAP1	286.264	0.759076	0.273367	0.000645358	0.0229187
TM2D3	246.35	0.752644	0.324298	0.00212964	0.0493421
PLEKHA1	738.569	0.746211	0.222475	0.000104395	0.00639629
PICALM	4186	0.734171	0.238034	0.000238633	0.011316
SLC35G2	671.507	0.730289	0.270641	0.00081579	0.0266259
RHOA	1493.19	0.729557	0.280148	0.0011218	0.0325573
ANKS1A	1664.98	0.724737	0.307904	0.00214268	0.0495254
TMEM243	388.678	0.706466	0.287074	0.00174495	0.0436804
LIMCH1	4831.29	0.700336	0.276303	0.00151266	0.040037
MTMR6	284.767	0.698493	0.213603	0.000157463	0.00865822
COQ10B	247.265	0.693437	0.278282	0.00164206	0.0419759
IPO7	450.188	0.693319	0.283062	0.00182997	0.0449917
KALRN	5096.49	0.680429	0.276481	0.00195147	0.0467867
CTNNA1	2601.6	0.672608	0.159511	4.18723e-06	0.000585605
HIPK1	248.447	0.672107	0.241587	0.00078876	0.0262015
RASA1	1673.97	0.670693	0.242202	0.000821929	0.0266698
VPS26A	426.952	0.661188	0.205163	0.000202493	0.0100208
MFAP1	113.643	0.656005	0.2294	0.000658939	0.0232922
DENND11	383.689	0.648324	0.22009	0.000516085	0.0195296
MFSD14B	362.994	0.647822	0.227936	0.000702401	0.0242485
TRA2B	806.319	0.647267	0.266998	0.00210336	0.0491364
TM9SF3	818.222	0.626819	0.243856	0.00161622	0.0416462
RREB1	1140.9	0.624613	0.240925	0.00154012	0.0403314
PPP2CA	454.434	0.624234	0.248732	0.00191831	0.0462215
RANBP2	716.607	0.621842	0.23941	0.00153397	0.0402411
UPF1	184.517	0.616018	0.207622	0.000535239	0.0199423
SLK	689.259	0.605209	0.164831	4.65506e-05	0.00362269
ARHGAP42	249.251	0.594405	0.224174	0.00139844	0.0379604
ARL8B	556.636	0.591515	0.134014	2.14087e-06	0.000335925
SMU1	274.631	0.582487	0.227372	0.00189456	0.0460516
ELMSAN1	481.912	0.568358	0.165668	0.000128039	0.00751109
ELF1	2047.77	0.567346	0.214387	0.00159115	0.0413312
SNIP1	145.502	0.565138	0.180568	0.000378648	0.0154501
RAP1B	2056.41	0.557903	0.190773	0.00072934	0.0247061
RAB8B	398.312	0.557379	0.207694	0.00148906	0.0396946
WWC2	1460.78	0.545971	0.182171	0.000606485	0.0218524
CLEC1A	458.723	0.544585	0.199132	0.00134597	0.0367751
TLE4	667.931	0.535141	0.20379	0.00189244	0.0460516
YTHDF1	157.46	0.533635	0.202927	0.00189416	0.0460516
SUPT16H	312.473	0.53019	0.204248	0.00211625	0.0491784
MEF2A	6823.22	0.526525	0.149381	0.000105953	0.00647118
SMCHD1	1944.79	0.526118	0.194579	0.00157505	0.0411345
CAPZA1	776.053	0.523885	0.170144	0.000502386	0.0192001
TMEM248	321.13	0.504194	0.185458	0.00162371	0.0417231
AP2B1	1084.39	0.492506	0.162628	0.000667226	0.0234906
PANK3	271.5	0.490556	0.151219	0.000329331	0.0141877
FSD1L	213.474	0.485516	0.163012	0.000798533	0.0264051
SLAIN2	557.216	0.473691	0.133742	0.000119503	0.00709665
TRIP12	1944.38	0.448464	0.165958	0.00211748	0.0491784
SPP1	6.58976	-0.112125	0.346695	0.000399765	0.0160072
PLN	95.1465	-0.119772	0.35146	4.94249e-05	0.00378532
PTGDS	171.076	-0.130041	0.357995	4.99782e-05	0.00380173
SMPX	53.343	-0.130298	0.358457	7.40382e-06	0.000923274
GRXCR2	18.9861	-0.144287	0.367968	0.000164558	0.00879768
NPPA	33.5545	-0.157573	0.37902	3.18951e-05	0.00282374
LINC02160	43.7985	-0.16031	0.379457	0.00109468	0.0320597
NKX2-5	15.3608	-0.173338	0.393516	1.74682e-05	0.00176511
C1QA	22.7685	-0.174614	0.393174	0.000374389	0.0154001
MYH6	728.069	-0.175981	0.395328	9.06834e-05	0.0057762
AC022034.3	148.618	-0.176102	0.395037	0.000184753	0.00951342
AC107918.6	7.04347	-0.182947	0.401396	0.000200031	0.00995
AC022463.1	5.4589	-0.187023	0.403575	0.00175378	0.0437877
MTRNR2L12	261.361	-0.190194	0.411569	1.55236e-06	0.000264013
ADSSL1	12.5831	-0.192096	0.413513	3.32336e-06	0.000489625
HSPB8	53.5874	-0.198916	0.415888	0.00169238	0.0428835
TCF21	17.8022	-0.206866	0.42867	0.000232809	0.011067
LINC02109	33.5813	-0.207094	0.430132	6.53008e-05	0.00465058
PERP	9.23139	-0.212329	0.431042	0.00190363	0.046214
CKM	242.706	-0.21501	0.443421	5.72473e-09	2.76218e-06
APOBEC2	18.0681	-0.216422	0.436123	0.00183999	0.045123
MB	463.917	-0.216959	0.446438	9.28755e-11	9.95831e-08
AC010967.1	24.8088	-0.219733	0.441215	0.0012816	0.0357957
LSAMP	439.55	-0.220643	0.443942	0.000739864	0.0249639
CHRFAM7A	7.59296	-0.225343	0.450817	0.000666265	0.0234906
FLNC	63.022	-0.226943	0.449744	0.00180696	0.0445964
NPR3	321.947	-0.228139	0.452364	0.00133943	0.0366681
AL591543.1	5.7894	-0.235804	0.466053	0.000756281	0.0253847
TNNT2	926.375	-0.239618	0.466839	0.00203677	0.0481147
ANTXRL	9.35405	-0.243301	0.477459	0.000588857	0.0214433
OPCML	289.394	-0.255762	0.495079	0.00104352	0.0310322
SH3RF2	81.1659	-0.259222	0.502089	0.000822204	0.0266698
SALL3	42.3987	-0.262276	0.508617	0.000594998	0.021545
XIRP1	13.2617	-0.274896	0.527638	0.00131574	0.036181
CCDC8	5.52827	-0.290388	0.572541	0.000125341	0.00742052
SYK	15.4398	-0.29705	0.582803	0.000370149	0.0153632
C1R	80.5817	-0.306135	0.589063	0.00211472	0.0491784
METTL24	19.6939	-0.30649	0.600185	0.000772932	0.025809
AGT	13.841	-0.310577	0.607193	0.00117858	0.0336987
CGNL1	462.303	-0.315652	0.616953	0.00151435	0.040037
MAP1A	9.35128	-0.335248	0.692264	0.00044247	0.0172171
BMPER	401.028	-0.338798	0.706207	0.000360898	0.0151015
NRG1	230.776	-0.342546	0.695037	0.00149529	0.0398058
TMEM176B	92.2926	-0.343748	0.724139	0.000372613	0.0153663
SIGLEC1	5.75282	-0.354654	0.786401	8.02063e-05	0.00524366
TWIST2	30.9104	-0.369469	0.837564	0.000318111	0.0138904
PPEF1	31.6648	-0.375875	0.817707	0.00163545	0.0418623
LDHD	8.30371	-0.384442	0.889757	0.0008355	0.0268208
LINC01266	19.42	-0.394493	0.898523	0.00194349	0.0467116
IL20RA	5.56174	-0.410838	1.02448	0.00119602	0.0339629
CNTNAP3C	29.1566	-0.416275	1.07463	0.001292	0.0359303
HEXA	402.707	-0.442625	0.150966	0.00107649	0.0315748
KIFC3	489.723	-0.4596	0.13866	0.000280563	0.0126516
NTN1	362.459	-0.46763	1.6707	0.00177353	0.0440806
CEP164	209.683	-0.495439	0.164651	0.000696753	0.0240991
ANKRD44	463.147	-0.501788	0.185725	0.00169485	0.0428835
SLC66A1L	6.09036	-0.505222	6.65702	0.00154622	0.0404364
HCG18	225.545	-0.515827	0.197198	0.00208338	0.0489163
ELMOD3	258.273	-0.52463	0.157798	0.000215134	0.0104355
CEP112	2162.2	-0.549451	0.188036	0.000743805	0.0250331
COG4	209.157	-0.553645	0.185208	0.000608017	0.0218524
PRH1	756.646	-0.591942	0.139876	4.86552e-06	0.000665989
SH2B1	180.006	-0.593867	0.174491	0.000129384	0.00754417
SIMC1	262.467	-0.59431	0.216931	0.00110497	0.0322864
DGLUCY	545.694	-0.595567	0.237776	0.0020952	0.0490149
SLC49A4	153.081	-0.605072	0.242937	0.00209358	0.0490149
SHPK	116.601	-0.612533	0.229527	0.00126746	0.035452
CAB39L	170.778	-0.626711	0.248437	0.00180156	0.04452
COPG2	243.781	-0.627104	0.227599	0.000953338	0.0292054
MTMR8	107.004	-0.650711	0.239573	0.000991647	0.0301874
HERC2	1524.38	-0.652141	0.233412	0.000799739	0.0264051
STK38L	682.82	-0.654038	0.221858	0.000488954	0.0187611
KYAT3	234.883	-0.661933	0.233963	0.000695212	0.024089
LCLAT1	482.361	-0.6647	0.218844	0.000361497	0.0151015
HCG27	57.1251	-0.668427	0.259542	0.00139511	0.0379234
NRP1	4123.4	-0.674167	0.251264	0.00101647	0.0307973
C2orf42	111.937	-0.691034	0.25692	0.000936587	0.0289863
INTS6L	144.672	-0.692359	0.233418	0.000427616	0.0167404
LINC02062	182.485	-0.693098	0.189677	3.85977e-05	0.00316994
NLRP1	826.71	-0.717933	0.230965	0.000253872	0.0117782
GALNT10	580.751	-0.734325	0.247929	0.000382756	0.015552
ZNF594	55.8386	-0.734522	0.310627	0.00200741	0.0475375
RHOJ	1247.22	-0.735916	0.211388	6.61949e-05	0.00469692
TANGO2	185.337	-0.736352	0.30291	0.00165874	0.0422343
C1orf112	69.0317	-0.74386	0.270407	0.000713204	0.0245362
RASGRP3	1144.13	-0.745328	0.218965	8.59319e-05	0.00552828
ADAMTS10	189.657	-0.747365	0.198045	2.15281e-05	0.00212332
GIMAP8	773.019	-0.747613	0.321749	0.00212896	0.0493421
NFATC2	222.965	-0.767466	0.219698	5.89377e-05	0.00432612
UBL7-AS1	67.8289	-0.772846	0.320358	0.00164702	0.0419914
GALNT8	47.826	-0.791789	0.314967	0.00122103	0.0344529
SPIN3	69.2897	-0.79247	0.313507	0.00112361	0.0325573
ZC4H2	126.467	-0.800784	0.249002	0.000143486	0.00815334
AK9	427.358	-0.807007	0.207103	1.16619e-05	0.00128685
NIFK-AS1	137.766	-0.80772	0.284301	0.000473447	0.0182751
KCNMB3	131.043	-0.82178	0.242465	7.83403e-05	0.00519577
LINC00662	228.836	-0.842028	0.209322	6.46722e-06	0.000821167
TRIM16	191.405	-0.846348	0.287675	0.000324658	0.0140807
AL078604.4	107.986	-0.853286	0.321317	0.000718305	0.0245987
CCDC142	80.1606	-0.854784	0.343661	0.00112591	0.0325573
ZNF610	46.7286	-0.856002	0.333601	0.000940306	0.0289863
DZIP1L	42.2624	-0.872605	0.375293	0.00159404	0.0413458
RNF125	790.882	-0.877889	0.256505	6.18266e-05	0.00446911
MEOX1	514.288	-0.878209	0.393152	0.00198726	0.0473508
GARNL3	164.237	-0.879747	0.397339	0.00203067	0.0480294
SHMT1	118.187	-0.879768	0.325269	0.00060412	0.0218343
USP53	496.432	-0.883957	0.226907	1.00617e-05	0.00116282
AC109927.1	206.988	-0.885773	0.30477	0.000326557	0.0141313
PIK3C2B	903.99	-0.886427	0.331346	0.000643654	0.0229187
LMCD1	445.706	-0.889359	0.405357	0.00210548	0.0491364
AC079781.5	288.184	-0.893417	0.243816	2.457e-05	0.00231317
GIPC2	337.029	-0.903486	0.380611	0.00135544	0.0369492
CDC25B	126.722	-0.90419	0.326034	0.00047996	0.0184526
ZNF343	86.0754	-0.914874	0.289592	0.000144529	0.00818011
PPP5D1	32.1165	-0.918688	0.335129	0.000505898	0.0192215
CCDC144A	598.123	-0.926606	0.20284	4.92325e-07	0.000111787
CYP2R1	103.809	-0.936686	0.26907	4.46082e-05	0.00352054
AC025159.1	340.384	-0.939162	0.437415	0.00211286	0.0491784
NOS1AP	205.923	-0.940929	0.388546	0.00114737	0.0330017
ZFP3	38.3364	-0.941789	0.407704	0.00150831	0.040037
MAP4K3-DT	639.936	-0.942084	0.298665	0.000138583	0.00793665
LINC02798	29.4175	-0.944371	0.378137	0.000933958	0.0289797
FGD3	102.763	-0.948033	0.384776	0.0010311	0.0308325
AKNA	60.484	-0.957131	0.286461	7.31921e-05	0.00495652
ZDBF2	95.9546	-0.958179	0.439833	0.00192555	0.046338
EEF1AKMT1	87.7792	-0.959159	0.255272	1.6035e-05	0.00167284
PRMT7	102.799	-0.960744	0.417672	0.00148175	0.039575
LDAH	206.149	-0.961449	0.257978	1.71574e-05	0.00176023
GTF2IRD2	127.252	-0.961979	0.328198	0.000270845	0.0124164
AL512343.2	28.2045	-0.96334	0.41368	0.00142903	0.0385199
SEPTIN7-AS1	33.2675	-0.96804	0.350547	0.000457466	0.0177291
VSIR	422.034	-0.97241	0.440563	0.00177123	0.0440806
BCDIN3D	27.647	-0.985754	0.348401	0.000358159	0.0150598
AC008514.1	121.394	-0.991935	0.33108	0.000216817	0.0104866
AP000787.1	280.59	-0.99827	0.247309	4.78423e-06	0.00065954
LAMA3	281.151	-1.00337	0.402694	0.000869803	0.0275723
TPST1	1207.99	-1.00858	0.425128	0.00111963	0.0325573
SESN3	276.972	-1.01376	0.369964	0.000440435	0.0172073
TMEM161A	51.7432	-1.01503	0.454688	0.00161366	0.0416359
CLDN15	74.694	-1.02485	0.413258	0.000870027	0.0275723
WDR31	22.5642	-1.02637	0.47145	0.00182863	0.0449917
ZNF208	221.008	-1.03289	0.415572	0.000842768	0.0269742
DHH	50.6713	-1.04372	0.441055	0.00112854	0.0325573
CNTNAP3	177.471	-1.0461	0.395547	0.000540458	0.0200742
DNAH6	34.99	-1.04688	0.418083	0.000816712	0.0266259
TMTC4	113.734	-1.05168	0.230114	4.04667e-07	9.40973e-05
FLRT2	402.19	-1.05379	0.400406	0.000555691	0.0204673
C5orf63	21.0054	-1.05516	0.389885	0.000471189	0.0182244
SNAI3-AS1	70.0409	-1.05689	0.35406	0.000204454	0.0100662
GCNT1	198.349	-1.06231	0.353363	0.000188695	0.00965999
ARHGAP11B	17.6396	-1.06802	0.498382	0.00171651	0.0433054
AC016727.1	31.2096	-1.08609	0.420364	0.000593655	0.0215367
BAALC-AS1	284.637	-1.08698	0.305671	2.82616e-05	0.00262235
AC008467.1	42.254	-1.09028	0.41019	0.000491013	0.0188027
C10orf143	31.4668	-1.09112	0.352238	0.000134612	0.00775528
ATP2B1-AS1	17.1767	-1.09371	0.476597	0.00126632	0.035452
PLSCR2	48.1653	-1.09455	0.427893	0.000653207	0.0231319
HMGA1P4	45.4539	-1.09553	0.449344	0.000875419	0.0276977
AL603839.3	91.5921	-1.09733	0.257221	1.59747e-06	0.000265786
ARHGAP22	49.8682	-1.10209	0.447504	0.000797649	0.0264051
AL078600.1	139.231	-1.10293	0.312506	3.05267e-05	0.00275311
AC064807.1	76.1812	-1.10791	0.443142	0.000744508	0.0250331
TRANK1	208.956	-1.11576	0.273246	3.44887e-06	0.000503107
ZNF98	32.9767	-1.11693	0.550461	0.00216392	0.0498891
PDK3	191.913	-1.13163	0.391046	0.000239407	0.0113249
COL5A1	108.905	-1.13317	0.46693	0.000858159	0.0273308
AC026765.3	18.8379	-1.13627	0.539586	0.00183818	0.045123
C9orf153	45.6003	-1.14318	0.358951	9.98097e-05	0.00621396
FLI1	3780.34	-1.14416	0.257965	7.05305e-07	0.000134776
TIAF1	14.3083	-1.15502	0.472608	0.000825238	0.0266786
VEGFD	71.7131	-1.15582	0.35378	7.30541e-05	0.00495652
RAMP2-AS1	94.5054	-1.15911	0.260329	6.71182e-07	0.000132182
CHEK2	30.0969	-1.1678	0.413875	0.000307165	0.0136248
PNPLA7	76.453	-1.17226	0.390969	0.000166487	0.00887626
FIRRE	76.7216	-1.18173	0.588985	0.00200288	0.0475046
TMEM178A	57.6581	-1.1846	0.416367	0.000274082	0.0124759
NHS	94.5028	-1.18605	0.535995	0.00131601	0.036181
AL365259.1	13.8605	-1.18736	0.581147	0.00194932	0.0467867
AL136441.1	109.922	-1.19749	0.461945	0.000529927	0.0198594
LDB2	22544.5	-1.20557	0.293998	2.87562e-06	0.000433589
PLEKHA6	97.2261	-1.20648	0.370088	6.97382e-05	0.00480696
CASZ1	207.538	-1.21772	0.366379	5.77916e-05	0.00427348
SSH3	32.0418	-1.22035	0.516676	0.000942859	0.0289863
FAM228A	18.3362	-1.23799	0.631666	0.00207023	0.0487261
MET	315.667	-1.23924	0.369299	4.89082e-05	0.00376067
TMEM252-DT	44.7582	-1.2399	0.381302	6.71495e-05	0.0047184
DYSF	889.254	-1.24358	0.198252	2.70168e-11	3.25891e-08
HDHD3	54.8491	-1.25808	0.530551	0.000878319	0.0277162
PCAT1	1238.33	-1.26027	0.418679	0.000148829	0.00833794
EMCN	5503.33	-1.26564	0.530178	0.000810062	0.0265668
AC132803.1	30.2911	-1.26568	0.365997	3.52993e-05	0.0030279
PTAFR	45.7367	-1.26771	0.559455	0.00105941	0.0312639
MFAP3L	26.4265	-1.26865	0.382743	5.48373e-05	0.00408633
BMP6	363.275	-1.27883	0.398445	7.71938e-05	0.00517149
RAB30	235.433	-1.28093	0.180855	1.07216e-13	2.95609e-10
ILF3-DT	114.548	-1.28625	0.532166	0.000761039	0.0254559
KRBA2	164.958	-1.30421	0.519319	0.000588143	0.0214433
MYLIP	145.035	-1.30721	0.423418	0.000113838	0.00684444
AC007923.4	17.6461	-1.30998	0.417656	0.000101558	0.00628225
AC010173.1	28.621	-1.31358	0.454219	0.000209037	0.0102657
CD276	21.1922	-1.31775	0.61395	0.00136396	0.037129
C1S	194.722	-1.32119	0.267989	5.51402e-08	1.68922e-05
ATP2A3	192.765	-1.32945	0.373649	2.21078e-05	0.00213613
LINC00618	10.1153	-1.33621	0.615429	0.00142333	0.0384198
ITGB4	222.865	-1.33983	0.556579	0.000729662	0.0247061
GUCY1A1	213.269	-1.37275	0.495518	0.000276547	0.012529
NRN1L	6.72586	-1.37317	0.702987	0.00216617	0.0498891
AC011921.1	29.9235	-1.37429	0.456629	0.000147994	0.00832739
AC067751.1	7.77714	-1.37995	0.586429	0.000900536	0.0281235
SPIRE2	34.7619	-1.38101	0.56408	0.000677074	0.0236731
PIGX	117.914	-1.38147	0.386779	2.13227e-05	0.00212128
EXPH5	25.0129	-1.3844	0.67284	0.00159801	0.0413458
MKRN3	27.0658	-1.39658	0.649179	0.00130951	0.0361559
AC025164.1	35.9882	-1.40222	0.699198	0.00172603	0.0433612
EPB41	483.855	-1.40348	0.525465	0.000354488	0.0150035
DHRS13	10.2872	-1.40387	0.687064	0.00162569	0.0417231
CD84	15.1363	-1.40397	0.524206	0.000384891	0.0156059
JAK3	66.1109	-1.40412	0.677907	0.00146821	0.0393017
NPTXR	66.9552	-1.40886	0.367596	7.55014e-06	0.000934088
AC007114.1	15.5706	-1.41619	0.626799	0.00105055	0.0311932
LINC02641	96.5405	-1.42481	0.464681	0.000108854	0.00660652
AC025048.4	10.1051	-1.42649	0.566882	0.0005501	0.0203199
RFC3	441.159	-1.42772	0.258427	2.1834e-09	1.31687e-06
FCN3	316.348	-1.44076	0.515695	0.000248494	0.0115844
CPLX1	192.957	-1.44464	0.764669	0.00196592	0.0470747
AC008083.3	18.6146	-1.45163	0.447297	6.44757e-05	0.00462595
DDX11	93.5462	-1.45247	0.400824	1.64418e-05	0.00170606
C1RL	284.881	-1.45363	0.338491	1.04313e-06	0.000191737
THEM4	111.873	-1.45728	0.383219	8.08855e-06	0.000991284
KCNIP2	21.6281	-1.466	0.463297	8.15306e-05	0.00528034
COL6A6	47.2464	-1.4727	0.678747	0.00116088	0.0332913
AC231981.1	12.0124	-1.47564	0.578916	0.000547982	0.0202995
NOXA1	46.8899	-1.47762	0.61204	0.000668205	0.0234906
CCDC122	133.846	-1.47836	0.304822	7.41588e-08	2.13622e-05
GNA14	611.934	-1.47928	0.283672	1.14026e-08	4.58479e-06
MLF1	62.9956	-1.47935	0.784129	0.001917	0.0462215
DKK2	356.967	-1.48706	0.670864	0.00100449	0.0304821
CDON	57.4981	-1.48817	0.594197	0.000517078	0.0195296
TNFRSF8	61.3093	-1.4904	0.564213	0.000357731	0.0150598
LINC01801	40.2306	-1.49805	0.402764	1.13352e-05	0.00126456
RARB	246.359	-1.49838	0.400561	1.00207e-05	0.00116282
TIMELESS	43.2248	-1.50664	0.42871	2.24428e-05	0.00214429
ZDHHC2	151.913	-1.51028	0.407586	1.11593e-05	0.00125218
AC007681.1	170.603	-1.51562	0.554633	0.000278199	0.0125743
DOK5	207.715	-1.532	0.534818	0.000189923	0.00969711
LINC02080	7.27319	-1.53543	0.753044	0.00158688	0.0413312
NAALAD2	32.6155	-1.54006	0.453016	3.77117e-05	0.00313723
SLC35G1	32.3702	-1.5535	0.556039	0.000229904	0.0109559
SREBF1	159.071	-1.55995	0.573298	0.000283717	0.012764
DACH1	1938.29	-1.56536	0.558873	0.000215198	0.0104355
MAATS1	20.2626	-1.57603	0.732861	0.00112644	0.0325573
NKAIN2	391.495	-1.57851	0.71128	0.000944413	0.0289863
AP000926.2	28.8164	-1.58848	0.702716	0.000882342	0.0277162
AC091271.1	14.1384	-1.59371	0.802812	0.00169534	0.0428835
LINC02391	6.69788	-1.59561	0.645271	0.000607633	0.0218524
PAX8-AS1	363.604	-1.61019	0.192436	3.70191e-18	1.78617e-14
TNFRSF19	61.9494	-1.61291	0.427774	8.52775e-06	0.00100973
AC093512.2	12.718	-1.63137	0.634008	0.000417754	0.0165218
CACNG8	29.1999	-1.6351	0.508375	5.89784e-05	0.00432612
AL137026.1	17.8442	-1.66292	0.743154	0.000980584	0.0299451
VCAM1	159.045	-1.68673	0.752152	0.000852022	0.0271802
PAIP2B	23.8124	-1.69333	0.747489	0.000810768	0.0265668
RASA4	96.6147	-1.69416	0.596472	0.000190928	0.00972273
AC104248.1	68.2212	-1.69556	0.536269	6.88275e-05	0.00478719
AC137770.1	45.8253	-1.69788	0.482706	2.17833e-05	0.00212332
SULT1A2	15.9377	-1.70178	0.828088	0.00129533	0.0359709
SGO1	7.01853	-1.71638	0.641858	0.000350366	0.0148944
FBN2	66.3867	-1.7203	0.90178	0.0015907	0.0413312
HAS2-AS1	26.5427	-1.73228	0.582714	0.000131597	0.00765006
ATP8B4	23.6353	-1.74256	0.938037	0.00174732	0.043683
GALNT15	394.022	-1.74516	0.404451	8.41194e-07	0.000156106
AC004540.1	30.4099	-1.74694	0.479485	1.28506e-05	0.00140918
LINC02202	31.6568	-1.75927	0.456189	5.97541e-06	0.00076822
ACTA2	38.0974	-1.77687	1.02164	0.00204555	0.048204
ADAM23	221.43	-1.80376	0.660056	0.000241893	0.0113997
MFSD9	16.7571	-1.81382	0.529777	2.84974e-05	0.00263157
AL356512.1	4.79993	-1.81962	0.912917	0.0018175	0.0447992
FAM198B-AS1	234.068	-1.82133	0.60191	0.000103018	0.00635223
CPS1	19.4128	-1.82148	0.782351	0.000645999	0.0229187
STON1-GTF2A1L	57.531	-1.82504	0.632868	0.000164511	0.00879768
PSORS1C3	14.7879	-1.82874	0.909772	0.00132871	0.036478
TEC	44.1645	-1.83405	0.608714	0.00010339	0.00635486
SELP	173.754	-1.85415	0.637244	0.000143634	0.00815334
MEGF6	64.9011	-1.86559	0.409445	2.71142e-07	6.79615e-05
NALCN-AS1	84.2228	-1.86952	0.611557	9.41828e-05	0.00597937
DPH6-DT	393.663	-1.87368	0.753667	0.000442349	0.0172171
EPDR1	15.5181	-1.87538	0.929544	0.00130623	0.0361559
TMEM178B	187.964	-1.8841	0.828886	0.000717463	0.0245987
LPIN3	67.256	-1.91221	0.414032	2.12782e-07	5.4756e-05
RSPH3	35.1304	-1.91754	0.585562	4.45574e-05	0.00352054
CCR10	6.57615	-1.92285	0.941253	0.00149993	0.0398741
AC005532.1	9.1634	-1.92674	0.742083	0.000375825	0.0154001
SORCS1	42.1931	-1.96293	1.07475	0.00162989	0.0417755
OBSL1	44.2209	-1.96515	0.576855	2.88154e-05	0.00263843
DTL	18.8241	-1.97461	0.498617	3.53912e-06	0.000509739
LINC01340	27.4011	-1.9902	0.86817	0.000722666	0.0245987
AC090844.2	26.4025	-1.9911	0.425822	1.51557e-07	4.00692e-05
ASAH1	79.2232	-1.99273	0.908687	0.0008248	0.0266786
LINC02021	17.3485	-1.99278	0.898096	0.000804305	0.0264448
AP000317.1	11.3275	-1.99605	0.969494	0.00110744	0.0322864
ZNF608	307.235	-2.00638	0.519462	5.06874e-06	0.00068892
LPCAT4	177.872	-2.01281	0.61085	4.05615e-05	0.00328923
PAMR1	10.0034	-2.01463	1.08314	0.00167932	0.042646
CTSC	77.7819	-2.01908	0.980846	0.00105888	0.0312639
FSHR	7.99229	-2.02889	0.931041	0.00106779	0.0313675
TECTA	54.4974	-2.05577	0.959865	0.000884502	0.0277162
PLA2G4A	119.818	-2.06065	1.14681	0.00159813	0.0413458
LRP1	56.6808	-2.06238	1.01866	0.00110593	0.0322864
AC005759.1	17.7667	-2.06448	0.726358	0.000159575	0.00869317
LINC01170	22.3487	-2.07207	0.829175	0.00042251	0.0165741
LINC01166	67.722	-2.08995	0.887206	0.000561496	0.0206417
ABCA7	25.2844	-2.09097	0.434725	8.48305e-08	2.30596e-05
CDS1	13.0796	-2.10914	1.01133	0.00103361	0.0308325
PLXNA4	457.218	-2.11249	0.89077	0.000528221	0.019834
DSC2	24.7738	-2.11425	1.06055	0.00119496	0.0339629
AL138756.1	10.4164	-2.11975	0.585073	1.41514e-05	0.00151734
SIRPB2	5.56712	-2.12584	0.924927	0.000781473	0.0260354
ZNF132	14.0662	-2.12596	0.465521	3.01117e-07	7.26445e-05
ACE2	4.45032	-2.12722	1.05707	0.00160206	0.0413919
MYOCOS	7.50891	-2.12824	0.877979	0.000504458	0.0192215
ZNF710-AS1	11.9164	-2.12962	0.9919	0.00102488	0.0308325
LINC02696	5.37574	-2.13282	1.11629	0.00172935	0.0433612
SLC27A6	30.53	-2.15736	1.00243	0.000847816	0.0270908
CDH6	9.86332	-2.16285	0.721908	0.000111173	0.00672611
RAB6B	11.7886	-2.17139	1.14362	0.00144508	0.0388442
RGS7BP	17.0678	-2.1858	0.631611	2.2136e-05	0.00213613
LINC01843	28.6522	-2.18655	0.44424	4.73663e-08	1.50382e-05
KCTD8	29.4514	-2.19838	1.18786	0.00140522	0.0380376
VIT	9.33204	-2.20143	0.966604	0.000675355	0.0236558
RMST	46.3957	-2.20155	0.523199	1.11237e-06	0.000198785
IDH2-DT	3.57743	-2.20359	1.13712	0.00197976	0.0472303
AL161449.2	4.35511	-2.21968	1.19713	0.00209364	0.0490149
C6	19.0159	-2.22114	1.17367	0.00133637	0.0366363
RAB3C	65.77	-2.22376	0.507322	5.27406e-07	0.00011437
ADAMTS2	22.4555	-2.24626	0.80826	0.000184846	0.00951342
TOGARAM2	11.2324	-2.24973	1.26817	0.00171306	0.0432749
ZNF804A	7.40328	-2.27819	1.05412	0.000884622	0.0277162
KLRG1	65.4042	-2.28324	0.451544	2.18184e-08	7.45671e-06
AP001037.1	82.6454	-2.28946	0.681071	2.98497e-05	0.00271744
AQP4-AS1	18.7962	-2.29577	1.0129	0.00069072	0.0239764
FYB1	13.6855	-2.30495	0.586935	4.0918e-06	0.000580674
DACH2	21.4702	-2.30989	0.737276	6.48117e-05	0.00463284
INSYN1	5.27392	-2.35577	0.939258	0.000531521	0.0198805
CDCA2	12.7464	-2.38577	0.895609	0.000271937	0.0124369
AL662844.4	22.3886	-2.3863	0.703556	3.10232e-05	0.00278487
LINC00842	5.92061	-2.41017	0.998911	0.000578528	0.0211871
RENBP	25.3578	-2.41606	0.469668	1.53167e-08	5.81011e-06
AC020765.2	10.1104	-2.41802	0.773461	7.61833e-05	0.00512313
LINC00637	15.6307	-2.41859	1.22717	0.00113961	0.0328275
AC016745.1	11.1753	-2.48097	1.28952	0.00131135	0.0361559
HMCN1	3028.52	-2.49914	0.362133	2.56729e-13	5.50541e-10
ALDH1L1-AS2	3.95901	-2.49986	1.30862	0.00177465	0.0440806
AC037486.1	13.2319	-2.50651	1.24917	0.00103351	0.0308325
LINC02234	10.575	-2.51293	0.970105	0.00034954	0.0148921
AC084116.1	10.584	-2.51307	0.775861	4.6395e-05	0.00362269
SSPN	23.5792	-2.5204	0.918146	0.00020222	0.0100208
TAGLN	80.5434	-2.52506	1.15974	0.000689386	0.0239733
LINC02306	11.8896	-2.53625	1.16086	0.000800362	0.0264051
TLL1	784.236	-2.54431	0.550217	1.64193e-07	4.28232e-05
AL353801.3	4.75512	-2.55789	1.2428	0.00126656	0.035452
CD86	5.803	-2.56427	1.11013	0.000758778	0.0254243
LY86	7.64509	-2.57293	0.992408	0.000365706	0.0152443
CORIN	94.5717	-2.59815	0.544411	8.17516e-08	2.28668e-05
AC073968.2	62.9859	-2.61653	0.744927	1.68505e-05	0.00173912
PLIN4	13.6248	-2.6252	0.996153	0.00029479	0.0132006
BIN2	3.82948	-2.63863	1.21975	0.0012873	0.0359029
F5	63.9913	-2.64852	1.05105	0.000316259	0.0138592
NR1H3	92.3375	-2.66406	0.356968	4.58967e-15	1.47634e-11
BBS12	8.73358	-2.70137	1.06443	0.000377309	0.0154281
KLK11	8.19545	-2.72751	1.11398	0.000479786	0.0184526
MGAM	9.27669	-2.73868	0.761987	1.46433e-05	0.00155284
NRROS	21.5674	-2.75508	0.704488	4.13218e-06	0.000582125
BMP4	16.7055	-2.76556	0.660264	1.42825e-06	0.000248335
RPL3L	30.321	-2.7842	1.04475	0.000218521	0.0105173
AEBP1	37.4877	-2.79673	0.880419	5.00332e-05	0.00380173
HAS2	45.1423	-2.80068	0.548775	1.48499e-08	5.81011e-06
FCER1G	13.4452	-2.8053	1.00888	0.000181907	0.00943763
RGS5	281.107	-2.82722	0.508495	1.29766e-09	9.25452e-07
PDE11A	31.514	-2.8383	0.663623	6.96707e-07	0.000134637
FGF12	1537.59	-2.87653	0.485671	1.50186e-10	1.4493e-07
FIGNL2-DT	7.3413	-2.90985	0.998344	0.000158262	0.00867745
TMEM26	14.3046	-2.92829	1.16161	0.000369852	0.0153632
CLEC10A	4.31623	-2.93107	1.18029	0.000619989	0.0222412
TRHDE	4.94419	-2.95301	1.32173	0.000913691	0.0283965
PTPN20	20.1143	-2.98249	0.894319	3.13892e-05	0.00280468
PDE1A	538.713	-3.00871	0.799114	5.9337e-06	0.00076822
LINC02398	121.864	-3.01942	1.17441	0.000250835	0.0116653
LYPD6	10.5704	-3.09537	1.17883	0.000267235	0.0122801
FBLN1	26.5825	-3.15944	1.02176	6.12647e-05	0.00444514
PLCB2	11.2278	-3.17596	0.980639	4.46907e-05	0.00352054
TMEM191B	9.10463	-3.19287	1.32714	0.000505934	0.0192215
VSIG4	7.57715	-3.229	1.2133	0.000296142	0.0132304
AC006206.2	30.0427	-3.28295	1.21547	0.000191967	0.00974991
AL513548.4	6.32543	-3.33656	1.07121	9.61184e-05	0.00606237
AL132633.1	4.44331	-3.34623	1.4195	0.000941958	0.0289863
GPC1	24.6132	-3.38119	0.922689	9.89204e-06	0.00115707
AL121985.1	14.1726	-3.44046	0.584136	3.45915e-10	3.03462e-07
AC008825.1	15.7682	-3.44592	0.993932	2.16976e-05	0.00212332
SLAMF1	25.9418	-3.49057	0.842929	1.36208e-06	0.000238983
SNAP91	16.7051	-3.49347	1.14272	6.72312e-05	0.0047184
CHST9	18.645	-3.57076	0.801433	3.91224e-07	9.20808e-05
AL078645.1	5.31358	-3.60849	1.40348	0.00051908	0.0195669
AP001631.2	6.05912	-3.67019	1.11704	7.29299e-05	0.00495652
LINC02853	32.8011	-3.69326	0.848847	5.207e-07	0.000114199
AC079382.2	3.7728	-3.71309	1.28329	0.00032125	0.0139642
AL158038.1	6.82982	-3.71471	1.15701	7.1454e-05	0.00490769
MARCO	3.9135	-3.7424	1.35785	0.00042233	0.0165741
HCN4	5.30872	-3.76155	1.09693	4.77657e-05	0.00368751
DSP	76.7753	-3.77705	0.724458	7.67514e-09	3.61293e-06
LINC02381	5.53935	-3.80069	1.24702	0.000147227	0.00830841
CD22	5.48918	-3.83694	1.1734	8.04209e-05	0.00524366
AC016650.1	20.289	-3.85979	1.05744	8.40473e-06	0.00100213
CR1	9.66512	-3.89685	0.954443	3.0067e-06	0.00044984
AC012499.1	8.30429	-4.01467	1.27008	7.89393e-05	0.00521756
FRZB	7.9352	-4.08257	1.092	1.299e-05	0.00141643
SYNPO2L	15.92	-4.104	1.22414	3.30867e-05	0.00287646
AC007652.3	9.72879	-4.19112	0.928835	5.04671e-07	0.000111956
MARCH11	5.75096	-4.20487	1.54929	0.000319387	0.0139146
UNC45B	13.3645	-4.21769	1.0387	2.01065e-06	0.000320707
CFHR3	7.40202	-4.43079	1.02635	2.12696e-06	0.000335925
DIRAS1	13.2576	-4.53295	1.24177	1.44315e-05	0.00153882
LMOD3	22.3472	-4.54998	1.05522	5.582e-07	0.000115436
ADH1B	48.4449	-4.55584	1.21164	5.17649e-06	0.000698645
METTL11B	3.87397	-4.60882	1.52786	3.75459e-05	0.00313723
SULT1A1	122.203	-4.80216	0.756114	8.54632e-12	1.37453e-08
G0S2	7.53817	-4.80276	1.50916	0.000100812	0.00625621
F13A1	80.9191	-4.83585	0.906385	3.6619e-09	1.96318e-06
SOD3	8.44706	-5.01699	1.45874	4.44315e-05	0.00352054
MAPKAPK3	22.5903	-5.11762	1.23071	1.70982e-06	0.000278827
PACSIN3	9.30093	-5.12997	1.52331	5.23557e-05	0.00393634
EEF1A2	22.1807	-5.50854	1.0258	8.44912e-09	3.85874e-06
PTGER3	8.89753	-5.75914	1.7214	8.36854e-06	0.00100213
PLA2G2A	45.9333	-5.90749	1.22254	5.79946e-08	1.7489e-05
HRC	51.2115	-6.02789	1.07609	6.74778e-10	5.66227e-07
FGF10	3.6242	-6.52291	2.71987	8.41168e-06	0.00100213
LINC01880	9.49276	-8.41923	2.79906	3.13792e-10	2.88389e-07
AZGP1	12.7059	-8.70963	3.0213	7.5643e-08	2.14693e-05
