## Supplementary material for "Activated fibroblasts drive cellular interactions in end-stage pediatric hypertrophic cardiomyopathy": Table S22 S23

### Sheet: Table S22 GO Analysis
Cluster	ID	Description	GeneRatio	BgRatio	pvalue	p.adjust	qvalue	geneID	Count
EC1	GO:0003779	actin binding	33/419	439/18432	1.97639e-09	1.27872e-06	1.13174e-06	EPB41L2/TNNT3/ABLIM3/NCALD/KLHL5/SORBS1/AFDN/CORO2B/SYNE1/SPTBN1/PRKCE/SMTN/EGFR/SHANK3/PHACTR2/RCSD1/SNTB1/FMNL2/MYO6/ABLIM1/MARCKS/MYO1B/TPM1/ADD3/LIMCH1/TNS1/YWHAH/MYO10/WIPF1/MAP1B/MTSS1/ITGB1/FERMT2	33
EC1	GO:0030695	GTPase regulator activity	33/419	488/18432	2.65584e-08	5.72776e-06	5.06939e-06	TBCD/MCF2L/RASAL2/RAPGEF1/ARHGEF7/DENND2A/KALRN/CYTH1/NRP1/IQSEC1/SH2D3C/DENND3/PLEKHG1/RAPGEF2/SRGAP2/RIN3/JUN/MCF2L2/AGAP1/RAPGEF5/ARHGAP29/DOCK6/ARHGAP18/PSD3/TBC1D9/RGS6/ARHGEF3/ARHGAP42/FARP1/HERC1/ADGRB3/ARHGEF15/SOS2	33
EC1	GO:0060589	nucleoside-triphosphatase regulator activity	33/419	488/18432	2.65584e-08	5.72776e-06	5.06939e-06	TBCD/MCF2L/RASAL2/RAPGEF1/ARHGEF7/DENND2A/KALRN/CYTH1/NRP1/IQSEC1/SH2D3C/DENND3/PLEKHG1/RAPGEF2/SRGAP2/RIN3/JUN/MCF2L2/AGAP1/RAPGEF5/ARHGAP29/DOCK6/ARHGAP18/PSD3/TBC1D9/RGS6/ARHGEF3/ARHGAP42/FARP1/HERC1/ADGRB3/ARHGEF15/SOS2	33
EC1	GO:0005085	guanyl-nucleotide exchange factor activity	21/419	224/18432	4.5833e-08	7.41349e-06	6.56136e-06	MCF2L/RAPGEF1/ARHGEF7/DENND2A/KALRN/CYTH1/IQSEC1/SH2D3C/DENND3/PLEKHG1/RAPGEF2/RIN3/MCF2L2/RAPGEF5/DOCK6/PSD3/ARHGEF3/FARP1/HERC1/ARHGEF15/SOS2	21
EC1	GO:0098631	cell adhesion mediator activity	10/419	64/18432	1.67617e-06	0.000204458	0.000180957	ITGA1/CD200/JUP/STXBP6/ROBO4/BAIAP2/DSCAML1/ESAM/ITGB1/JAM3	10
EC1	GO:0019838	growth factor binding	14/419	132/18432	1.89606e-06	0.000204458	0.000180957	CD36/ITGA6/PDGFB/FLT1/NRP1/PXDN/EGFR/IGFBP2/KDR/COL6A1/RHBDF2/FGFR1/IGF2R/ACVR2A	14
EC1	GO:0045296	cadherin binding	22/419	333/18432	8.44296e-06	0.000780371	0.000690672	ITGA6/CDH13/ESYT2/AFDN/SPTBN1/JUP/PPFIBP1/PTPRM/EGFR/EPN2/PROM1/KDR/STXBP6/FMNL2/ARHGAP18/MYO1B/MICALL1/STK38/CDH23/BAIAP2/EHD1/ITGB1	22
EC1	GO:0005518	collagen binding	9/419	69/18432	2.52286e-05	0.00199684	0.00176732	PDGFB/ITGA1/SPARC/COL6A2/TGFBI/SPARCL1/COL6A1/ADGRG1/ITGB1	9
EC1	GO:0098632	cell-cell adhesion mediator activity	8/419	54/18432	2.77768e-05	0.00199684	0.00176732	CD200/JUP/STXBP6/ROBO4/BAIAP2/DSCAML1/ESAM/JAM3	8
EC1	GO:0050840	extracellular matrix binding	8/419	56/18432	3.64486e-05	0.00235823	0.00208716	SPARC/PXDN/LGALS1/TGFBI/SPARCL1/LGALS3/ADGRG1/ITGB1	8
EC1	GO:0051015	actin filament binding	16/419	219/18432	4.34171e-05	0.00255372	0.00226018	ABLIM3/AFDN/CORO2B/SYNE1/SPTBN1/EGFR/RCSD1/FMNL2/MYO6/ABLIM1/MARCKS/MYO1B/TPM1/ADD3/MYO10/FERMT2	16
EC1	GO:0030165	PDZ domain binding	9/419	82/18432	0.000100605	0.00542428	0.00480079	LNX1/RAPGEF2/TMEM88/SNTB1/ARHGAP29/FZD4/BAIAP2/ATP2B4/ACVR2A	9
EC1	GO:0035259	nuclear glucocorticoid receptor binding	4/419	13/18432	0.000159928	0.00795951	0.00704461	TACC1/YWHAH/NR4A1/NCOR2	4
EC1	GO:0005543	phospholipid binding	24/419	474/18432	0.000233616	0.0103661	0.00917456	MCF2L/ESYT2/SPTBN1/PITPNM2/ANXA3/EPN2/OSBPL1A/RAPGEF2/STXBP6/CAVIN2/CLVS1/AGAP1/MYO1B/MICALL1/SH3PXD2A/ABCG1/PARD3B/MYO10/SNX25/MAP1B/OSBPL2/MTSS1/FERMT2/WIPI1	24
EC1	GO:0005178	integrin binding	12/419	156/18432	0.000240326	0.0103661	0.00917456	ITGA6/ITGA1/TGFBI/ITGB5/KDR/CD9/LAMB1/CX3CL1/TSPAN4/ITGB1/FERMT2/JAM3	12
EC1	GO:0140297	DNA-binding transcription factor binding	23/419	476/18432	0.000601224	0.024312	0.0215175	TCF15/HES1/ID2/JUP/HDAC9/MEF2A/TACC1/JUN/TBX3/NCOA3/JUND/BHLHE40/ATOH8/RB1/YWHAH/NR4A1/CREM/NLK/ETS1/KLF4/NCOA2/NCOR2/WIPI1	23
EC1	GO:0046982	protein heterodimerization activity	18/419	341/18432	0.000859635	0.0327167	0.0289561	PDGFB/TCF4/KCNB1/MEF2A/JDP2/TAF13/TPM1/FZD4/BHLHE40/EXT1/YWHAH/ABCG1/NR4A1/CYBA/SOS2/ITGB1/SRGAP2C/JAM3	18
EC1	GO:0061629	RNA polymerase II-specific DNA-binding transcription factor binding	18/419	350/18432	0.00115508	0.0415185	0.0367463	HES1/ID2/HDAC9/MEF2A/TACC1/JUN/TBX3/NCOA3/JUND/BHLHE40/RB1/YWHAH/NR4A1/ETS1/KLF4/NCOA2/NCOR2/WIPI1	18
EC2	GO:0005085	guanyl-nucleotide exchange factor activity	24/408	224/18432	1.93885e-10	1.24086e-07	1.03473e-07	DOCK9/PREX1/FGD4/ITSN2/CYTH3/SWAP70/RPGR/ELMO1/ABR/PREX2/AKAP13/BCR/RASGRF2/DOCK1/DENND11/DENND3/ARHGEF28/PLEKHG2/ARHGEF2/CCDC88C/BCAR3/SPATA13/SOS1/CCDC88A	24
EC2	GO:0030695	GTPase regulator activity	34/408	488/18432	3.93318e-09	8.39078e-07	6.99691e-07	SIPA1L2/DOCK9/ARHGAP26/ARHGAP4/PREX1/FGD4/ITSN2/RGS3/CYTH3/TBC1D1/TBC1D8/SWAP70/RPGR/ELMO1/ABR/PREX2/AKAP13/BCR/RASGRF2/DOCK1/DENND11/DENND3/PLCB1/RABGAP1/ARHGEF28/SH3BP4/PLEKHG2/RAP1GAP2/ARHGEF2/CCDC88C/BCAR3/SPATA13/SOS1/CCDC88A	34
EC2	GO:0060589	nucleoside-triphosphatase regulator activity	34/408	488/18432	3.93318e-09	8.39078e-07	6.99691e-07	SIPA1L2/DOCK9/ARHGAP26/ARHGAP4/PREX1/FGD4/ITSN2/RGS3/CYTH3/TBC1D1/TBC1D8/SWAP70/RPGR/ELMO1/ABR/PREX2/AKAP13/BCR/RASGRF2/DOCK1/DENND11/DENND3/PLCB1/RABGAP1/ARHGEF28/SH3BP4/PLEKHG2/RAP1GAP2/ARHGEF2/CCDC88C/BCAR3/SPATA13/SOS1/CCDC88A	34
EC2	GO:0003779	actin binding	31/408	439/18432	1.43854e-08	2.30167e-06	1.91932e-06	NEBL/FLNB/UTRN/CLMN/DIAPH2/FGD4/HIP1R/AIF1L/TLN2/MYO1E/ACTN4/SYNE2/SHROOM1/TTN/CAPZA2/RDX/PTK2/PHACTR1/COBLL1/EPS8/ADD1/ITPRID2/HIP1/PARVA/VASH1/DSTN/SYNPO/LIMA1/PLS3/MYH7/CCDC88A	31
EC2	GO:0051015	actin filament binding	20/408	219/18432	9.61657e-08	1.23092e-05	1.02644e-05	NEBL/FLNB/UTRN/CLMN/HIP1R/AIF1L/TLN2/MYO1E/ACTN4/SYNE2/SHROOM1/TTN/CAPZA2/ADD1/ITPRID2/HIP1/DSTN/LIMA1/PLS3/MYH7	20
EC2	GO:0005112	Notch binding	7/408	25/18432	8.4246e-07	8.98624e-05	7.49346e-05	JAG2/NOTCH4/JAG1/DLL4/AAK1/NOTCH1/SNED1	7
EC2	GO:0004674	protein serine/threonine kinase activity	26/408	430/18432	3.99657e-06	0.000365401	0.000304701	MAST4/LTBP4/PRKX/CDK14/LTBP1/ENG/CDK19/MAST2/ULK4/TTN/CDC42BPA/CDK17/STK10/MAP4K3/AKAP13/EEF2K/BCR/IKBKB/AAK1/PKN3/HIPK2/CAMK1D/MAPK14/CSNK1G3/DCLK1/PPM1D	26
EC2	GO:0005178	integrin binding	14/408	156/18432	9.96801e-06	0.000797441	0.000664971	LTBP4/UTRN/FBLN5/CXCL12/ICAM2/FGF2/TLN2/ACTN4/ITGA3/PTK2/ITGAV/ITGA5/JAM2/FN1	14
EC2	GO:0042578	phosphoric ester hydrolase activity	22/408	365/18432	2.32565e-05	0.00165379	0.00137907	SYNJ2/ATP1A1/PLCG2/PTPRJ/ALPL/PTPRB/PDE4D/ENPP2/PLD1/CHRM3/DUSP2/PLPP1/PTPRG/PLCB4/CDC14B/INPP5D/PTPN14/PTK2/PLCB1/INPP5F/MPPED2/PPM1D	22
EC2	GO:0004713	protein tyrosine kinase activity	12/408	138/18432	5.82408e-05	0.00339751	0.00283312	NTRK2/MERTK/MET/TTN/CRIM1/FES/BCR/TIE1/PTK2/IGF1R/HIPK2/BMX	12
EC2	GO:0019199	transmembrane receptor protein kinase activity	9/408	79/18432	6.11761e-05	0.00339751	0.00283312	NTRK2/LTBP4/MERTK/LTBP1/MET/ENG/CRIM1/TIE1/IGF1R	9
EC2	GO:0034713	type I transforming growth factor beta receptor binding	4/408	11/18432	6.9012e-05	0.00339751	0.00283312	SMAD6/ENG/SMAD7/SMAD2	4
EC2	GO:0097493	structural molecule activity conferring elasticity	4/408	11/18432	6.9012e-05	0.00339751	0.00283312	FBLN5/FBLN2/ELN/TTN	4
EC2	GO:0106310	protein serine kinase activity	20/408	363/18432	0.000184082	0.0081549	0.00680022	MAST4/PRKX/CDK14/CDK19/MAST2/ULK4/TTN/CDC42BPA/CDK17/STK10/MAP4K3/BCR/IKBKB/AAK1/PKN3/HIPK2/CAMK1D/MAPK14/CSNK1G3/DCLK1	20
EC2	GO:0050431	transforming growth factor beta binding	5/408	25/18432	0.00019113	0.0081549	0.00680022	LTBP4/LTBP1/ENG/ITGAV/LRRC32	5
EC2	GO:0050840	extracellular matrix binding	7/408	56/18432	0.000225198	0.00900792	0.00751154	FBLN2/VEGFA/ELN/ITGA3/ITGAV/TINAGL1/CLEC14A	7
EC2	GO:0042626	ATPase-coupled transmembrane transporter activity	9/408	98/18432	0.000323532	0.011903	0.00992566	ATP1A1/ABCB9/ATP8A1/ATP2A3/ATP13A3/ABCC4/ATP7B/ABCB1/ATP6V0E1	9
EC2	GO:0051019	mitogen-activated protein kinase binding	5/408	28/18432	0.000334771	0.011903	0.00992566	PTPRJ/ACE/DUSP2/MAPK14/PPM1D	5
EC2	GO:0017124	SH3 domain binding	10/408	125/18432	0.000467449	0.0157457	0.01313	FUT8/SYNJ2/AFAP1L2/HIP1R/SGIP1/ELMO1/INPP5D/DOCK1/UVRAG/SOS1	10
EC2	GO:0001968	fibronectin binding	5/408	31/18432	0.000548069	0.0175382	0.0146248	IGFBP3/VEGFA/ITGA3/ITGAV/HSD17B12	5
EC2	GO:0005520	insulin-like growth factor binding	4/408	19/18432	0.000704342	0.0205484	0.017135	IGFBP3/IGF1R/ITGAV/KAZALD1	4
EC2	GO:0019838	growth factor binding	10/408	132/18432	0.000717599	0.0205484	0.017135	IGFBP3/NTRK2/LTBP4/LTBP1/ENG/A2M/IGF1R/ITGAV/LRRC32/KAZALD1	10
EC2	GO:0008081	phosphoric diester hydrolase activity	8/408	88/18432	0.000738459	0.0205484	0.017135	PLCG2/PDE4D/ENPP2/PLD1/CHRM3/PLCB4/PLCB1/MPPED2	8
EC2	GO:0019829	ATPase-coupled cation transmembrane transporter activity	6/408	53/18432	0.00108089	0.0288236	0.0240355	ATP1A1/ATP8A1/ATP2A3/ATP13A3/ATP7B/ATP6V0E1	6
EC2	GO:0005096	GTPase activator activity	15/408	275/18432	0.00126797	0.03246	0.0270678	SIPA1L2/ARHGAP26/ARHGAP4/PREX1/RGS3/TBC1D1/TBC1D8/ABR/PREX2/BCR/DOCK1/PLCB1/RABGAP1/RAP1GAP2/SOS1	15
EC2	GO:0035673	oligopeptide transmembrane transporter activity	3/408	11/18432	0.00155631	0.037747	0.0314765	ABCB9/ABCC4/SLC15A3	3
EC2	GO:0046332	SMAD binding	7/408	78/18432	0.00169316	0.037747	0.0314765	SMAD6/PPARG/HIPK2/SMURF2/SMAD7/SMAD2/ANKRD1	7
EC2	GO:0005160	transforming growth factor beta receptor binding	4/408	24/18432	0.00176939	0.037747	0.0314765	SMAD6/ENG/SMAD7/SMAD2	4
EC2	GO:0070412	R-SMAD binding	4/408	24/18432	0.00176939	0.037747	0.0314765	SMAD6/PPARG/SMAD2/ANKRD1	4
EC2	GO:0140358	P-type transmembrane transporter activity	4/408	24/18432	0.00176939	0.037747	0.0314765	ATP1A1/ATP2A3/ATP13A3/ATP7B	4
EC2	GO:0004714	transmembrane receptor protein tyrosine kinase activity	6/408	60/18432	0.0020707	0.0427499	0.0356484	NTRK2/MERTK/MET/CRIM1/TIE1/IGF1R	6
EC2	GO:0004435	phosphatidylinositol phospholipase C activity	4/408	26/18432	0.00240413	0.0477298	0.039801	PLCG2/CHRM3/PLCB4/PLCB1	4
EC2	GO:0005024	transforming growth factor beta receptor activity	3/408	13/18432	0.00261022	0.0477298	0.039801	LTBP4/LTBP1/ENG	3
EC2	GO:0031994	insulin-like growth factor I binding	3/408	13/18432	0.00261022	0.0477298	0.039801	IGFBP3/IGF1R/ITGAV	3
EC2	GO:0034595	phosphatidylinositol phosphate 5-phosphatase activity	3/408	13/18432	0.00261022	0.0477298	0.039801	SYNJ2/INPP5D/INPP5F	3
EC2	GO:0004180	carboxypeptidase activity	5/408	44/18432	0.0027691	0.0479747	0.0400052	ACE/AGTPBP1/VASH1/CNDP2/LAP3	5
EC2	GO:0080025	phosphatidylinositol-3,5-bisphosphate binding	4/408	27/18432	0.00277353	0.0479747	0.0400052	SH3PXD2B/HIP1R/HIP1/SESTD1	4
EC2	GO:0005161	platelet-derived growth factor receptor binding	3/408	14/18432	0.00326795	0.048933	0.0408043	PTPRJ/VEGFA/ITGA5	3
EC2	GO:0005172	vascular endothelial growth factor receptor binding	3/408	14/18432	0.00326795	0.048933	0.0408043	VEGFA/ITGA5/CCDC88A	3
EC2	GO:0015562	efflux transmembrane transporter activity	3/408	14/18432	0.00326795	0.048933	0.0408043	ABCC4/XPR1/ABCB1	3
EC2	GO:0070411	I-SMAD binding	3/408	14/18432	0.00326795	0.048933	0.0408043	SMAD6/SMAD7/SMAD2	3
EC2	GO:0140333	glycerophospholipid flippase activity	3/408	14/18432	0.00326795	0.048933	0.0408043	ATP8A1/ATP8B1/ABCB1	3
EC2	GO:0060090	molecular adaptor activity	21/408	492/18432	0.00331467	0.048933	0.0408043	DLGAP1/HERPUD1/JAG1/AFAP1L2/HIP1R/ITSN2/SYNE2/SORBS2/AKAP13/SLC9A3R2/EPS8/HIP1/BIN3/SH2B3/LDLR/TCF7L2/BCL2/PAXX/WWC2/SEPTIN11/CAV1	21
EC2	GO:0008235	metalloexopeptidase activity	6/408	66/18432	0.00336414	0.048933	0.0408043	ACE/AOPEP/AGTPBP1/VASH1/CNDP2/LAP3	6
EC3	GO:0003735	structural constituent of ribosome	76/442	176/18432	1.40122e-76	9.20599e-74	8.30405e-74	RPS23/RPS18/RPS2/RPL13/RPS6/RPS8/RPL37/RPS24/RPL41/RPL34/RPL13A/RPL36A/RPL22/RPL32/RPL35A/RPS14/RPL26/RPL36/RPL27A/RPLP0/RPS3/RPL12/RPS15A/RPL39/RPL35/RPS17/RPL37A/RPL28/RPL15/RPL29/RPS15/RPS12/RPL6/RPL3/RPL30/RPL19/RPL24/RPS20/RPS29/RPL7/RPS3A/RPLP2/RPL10/RPL7A/RPL9/RPL18/RPS4X/RPS25/RPL38/RPS21/FAU/RPS9/RPS26/RPLP1/RPL23A/RPS13/RPS19/RPL5/RPL17/RPL8/RPL4/RPS27A/RPL21/RPS5/RPS27/RPS16/RPL10A/RPL…	76
EC3	GO:0019843	rRNA binding	19/442	67/18432	9.41427e-16	3.09259e-13	2.7896e-13	RPS18/RPL37/RPS14/RPLP0/RPS3/RPL12/RPL3/RPL9/DDX21/RPS4X/RPS9/RPL23A/RPS13/RPL5/RPL8/RPS5/RPL23/RPL11/RPS11	19
EC3	GO:0045296	cadherin binding	31/442	333/18432	1.23668e-10	2.70833e-08	2.44298e-08	PTPRB/MRTFB/LRRFIP1/CEMIP2/EHD4/CDH11/NDRG1/BMPR2/RPS2/PKP4/LDHA/CNN3/RPL34/MYH9/STK24/RPL15/RPL29/SWAP70/RPL6/RPL24/EEF1G/RPL7A/PLEC/RPS26/PDLIM5/RPL23A/PRDX1/ANXA1/RACK1/RPL14/S100A11	31
EC3	GO:0055106	ubiquitin-protein transferase regulator activity	8/442	22/18432	2.44429e-08	4.01475e-06	3.62141e-06	RPL37/RPS15/TRIB2/RPS20/RPL5/RPL23/RPL11/RPS7	8
EC3	GO:0019838	growth factor binding	16/442	132/18432	1.12642e-07	1.48012e-05	1.33511e-05	TGFBR3/IL6ST/IL1R1/CD109/HYAL2/OSMR/IGFBP5/IGFBP4/RPS2/TGFBR2/LIFR/IGFBP7/IGFBP6/ITGB4/SDCBP/RPS19	16
EC3	GO:0048027	mRNA 5'-UTR binding	7/442	26/18432	1.92759e-06	0.000187057	0.000168731	RPL41/RPS14/RPL26/RPS3A/RPS13/RPL5/RPS7	7
EC3	GO:0019955	cytokine binding	15/442	144/18432	1.993e-06	0.000187057	0.000168731	ACKR1/TGFBR3/IL6ST/IL1R1/CD74/CD109/HYAL2/OSMR/TNFRSF1A/BMPR2/TGFBR2/LIFR/ACKR3/IL13RA1/TNFRSF1B	15
EC3	GO:0023026	MHC class II protein complex binding	7/442	27/18432	2.5488e-06	0.00020932	0.000188812	CD74/HLA-DRA/HLA-DQA1/HLA-DPA1/HLA-DRB1/HLA-DPB1/B2M	7
EC3	GO:0023023	MHC protein complex binding	7/442	36/18432	1.98829e-05	0.00145145	0.00130925	CD74/HLA-DRA/HLA-DQA1/HLA-DPA1/HLA-DRB1/HLA-DPB1/B2M	7
EC3	GO:0042605	peptide antigen binding	7/442	37/18432	2.40202e-05	0.00157813	0.00142351	HLA-DRA/HLA-DQA1/HLA-DPA1/HLA-DRB1/HLA-DPB1/HLA-A/HLA-B	7
EC3	GO:0032395	MHC class II receptor activity	4/442	10/18432	6.10831e-05	0.00364833	0.00329089	HLA-DRA/HLA-DQA1/HLA-DPA1/HLA-DRB1	4
EC3	GO:0005520	insulin-like growth factor binding	5/442	19/18432	6.82649e-05	0.00373751	0.00337133	IGFBP5/IGFBP4/IGFBP7/IGFBP6/ITGB4	5
EC3	GO:0004857	enzyme inhibitor activity	23/442	395/18432	8.93143e-05	0.0045138	0.00407157	SPINK5/TFPI/CD109/HYAL2/SERPINB1/TXNIP/RPL37/SH3BP5/PRKAG2/RPS15/TRIB2/RPS20/FRY/TIMP1/RPL5/HSPB1/CST3/ANXA1/RACK1/RPL23/RPL11/RPS7/GAPDH	23
EC3	GO:0031994	insulin-like growth factor I binding	4/442	13/18432	0.000196396	0.00860214	0.00775936	IGFBP5/IGFBP4/IGFBP6/ITGB4	4
EC3	GO:0099186	structural constituent of postsynapse	4/442	13/18432	0.000196396	0.00860214	0.00775936	DNM3/ACTN1/ACTG1/ACTB	4
EC3	GO:0140375	immune receptor activity	12/442	148/18432	0.000240099	0.00985905	0.00889312	IL6ST/IL1R1/CD74/CMKLR1/HLA-DRA/OSMR/HLA-DQA1/HLA-DPA1/HLA-DRB1/LIFR/ACKR3/IL13RA1	12
EC3	GO:0098641	cadherin binding involved in cell-cell adhesion	4/442	18/18432	0.000764226	0.0295351	0.0266414	CNN3/PDLIM5/ANXA1/S100A11	4
EC3	GO:0033218	amide binding	21/442	408/18432	0.00090838	0.0328436	0.0296258	RAMP3/CD74/CALCRL/CMKLR1/LDLRAD3/HLA-DRA/CLU/HLA-DQA1/ACACB/HLA-DPA1/HLA-DRB1/HLA-DPB1/FKBP5/RPLP0/APBB2/ITM2B/CST3/HLA-A/NFATC1/HLA-B/CRIP1	21
EC3	GO:0098918	structural constituent of synapse	4/442	19/18432	0.000949816	0.0328436	0.0296258	DNM3/ACTN1/ACTG1/ACTB	4
EC3	GO:0042277	peptide binding	18/442	330/18432	0.00108491	0.0356392	0.0321475	RAMP3/CD74/CALCRL/CMKLR1/LDLRAD3/HLA-DRA/CLU/HLA-DQA1/HLA-DPA1/HLA-DRB1/HLA-DPB1/RPLP0/APBB2/ITM2B/CST3/HLA-A/HLA-B/CRIP1	18
EC3	GO:0008097	5S rRNA binding	3/442	10/18432	0.00144957	0.0402927	0.0363451	RPL3/RPL5/RPL11	3
EC3	GO:0042608	T cell receptor binding	3/442	10/18432	0.00144957	0.0402927	0.0363451	HLA-DRA/HLA-DRB1/HLA-A	3
EC3	GO:0004879	nuclear receptor activity	6/442	52/18432	0.00147188	0.0402927	0.0363451	NR2F2/RORA/RARB/NR5A2/THRB/STAT3	6
EC3	GO:0098531	ligand-activated transcription factor activity	6/442	52/18432	0.00147188	0.0402927	0.0363451	NR2F2/RORA/RARB/NR5A2/THRB/STAT3	6
EC3	GO:0097371	MDM2/MDM4 family protein binding	3/442	11/18432	0.00195784	0.0494732	0.0446262	RPL37/RPS15/RPS20	3
EC3	GO:0097493	structural molecule activity conferring elasticity	3/442	11/18432	0.00195784	0.0494732	0.0446262	FBN1/ELN/FBLN2	3
EndoC	GO:0003779	actin binding	35/433	439/18432	3.12734e-10	2.2986e-07	1.97187e-07	MYRIP/DMD/TMOD1/PDLIM3/GAS7/MYL2/MICAL2/SVIL/EPS8/TNNC1/NEXN/TNNI3/SYNPO2/EZR/POF1B/MYL3/ACTN1/KLHL3/CACNB2/SHROOM2/TNNT2/PALLD/LDB3/CTNNA3/DSTN/MYH7/MYBPC3/MYOM1/FHOD3/ACTN2/MYOZ2/ITPRID2/SNTB2/NOS3/GSN	35
EndoC	GO:0005201	extracellular matrix structural constituent	21/433	173/18432	7.86807e-10	2.89151e-07	2.48051e-07	POSTN/LAMA2/COL3A1/FN1/VCAN/THSD4/COL23A1/SRPX/MATN2/EDIL3/HMCN1/DCN/COL1A2/COL6A3/COL5A2/COL4A3/COL4A4/LAMA4/ELN/COL18A1/COL8A1	21
EndoC	GO:0051015	actin filament binding	20/433	219/18432	2.50187e-07	6.12958e-05	5.25831e-05	DMD/TMOD1/GAS7/SVIL/TNNC1/NEXN/TNNI3/EZR/POF1B/ACTN1/CACNB2/SHROOM2/CTNNA3/DSTN/MYH7/MYOM1/FHOD3/ACTN2/ITPRID2/GSN	20
EndoC	GO:0030020	extracellular matrix structural constituent conferring tensile strength	9/433	41/18432	3.6069e-07	6.6092e-05	5.66976e-05	COL3A1/COL23A1/COL1A2/COL6A3/COL5A2/COL4A3/COL4A4/COL18A1/COL8A1	9
EndoC	GO:0008307	structural constituent of muscle	9/433	42/18432	4.49605e-07	6.6092e-05	5.66976e-05	DMD/MYL2/NEXN/MYL3/TCAP/ASPH/MYBPC3/MYOM1/ACTN2	9
EndoC	GO:0031432	titin binding	5/433	13/18432	7.70095e-06	0.000943366	0.000809275	CAMK2D/TCAP/MYBPC3/ACTN2/ANKRD1	5
EndoC	GO:0046332	SMAD binding	10/433	78/18432	1.39487e-05	0.00146461	0.00125643	GATA4/COL3A1/BMPR1A/BMPR1B/TGFBR3/COL1A2/MAGI2/COL5A2/ACVR1/ANKRD1	10
EndoC	GO:0005178	integrin binding	14/433	156/18432	1.93707e-05	0.00177968	0.00152672	COL3A1/FN1/NRG1/EDIL3/ACTN1/ITGA10/ITGA8/COL4A3/ITGB4/VCAM1/ACTN2/ITGA5/PLPP3/ITGA9	14
EndoC	GO:0004115	3',5'-cyclic-AMP phosphodiesterase activity	5/433	17/18432	3.42558e-05	0.00270158	0.00231758	PDE3A/PDE1A/PDE3B/PDE1C/PDE7B	5
EndoC	GO:0042562	hormone binding	10/433	87/18432	3.67562e-05	0.00270158	0.00231758	PDE3A/INHBA/LEPR/NPR3/THRB/PIK3R1/CALCRL/ABHD2/ACVR1/ECE1	10
EndoC	GO:0051018	protein kinase A binding	7/433	51/18432	0.000178371	0.0107854	0.00925232	MYRIP/PRKAR2B/EZR/RYR2/C2orf88/AKAP6/AKAP13	7
EndoC	GO:0005024	transforming growth factor beta receptor activity	4/433	13/18432	0.000181476	0.0107854	0.00925232	BMPR1A/BMPR1B/TGFBR3/ACVR1	4
EndoC	GO:0017046	peptide hormone binding	7/433	52/18432	0.000202004	0.0107854	0.00925232	INHBA/LEPR/NPR3/PIK3R1/CALCRL/ACVR1/ECE1	7
EndoC	GO:0004114	3',5'-cyclic-nucleotide phosphodiesterase activity	5/433	24/18432	0.000205435	0.0107854	0.00925232	PDE3A/PDE1A/PDE3B/PDE1C/PDE7B	5
EndoC	GO:0005161	platelet-derived growth factor receptor binding	4/433	14/18432	0.000249366	0.012219	0.0104821	IL1R1/PDGFRB/PTPRJ/ITGA5	4
EndoC	GO:0004112	cyclic-nucleotide phosphodiesterase activity	5/433	26/18432	0.000305874	0.0140511	0.0120539	PDE3A/PDE1A/PDE3B/PDE1C/PDE7B	5
EndoC	GO:0051371	muscle alpha-actinin binding	4/433	15/18432	0.00033376	0.0144302	0.0123791	PDLIM3/SYNPO2/PALLD/LDB3	4
EndoC	GO:0005319	lipid transporter activity	12/433	161/18432	0.000431766	0.0168971	0.0144953	ABCA8/ATP10A/ABCA1/ABCA9/GRAMD1B/PLTP/ABCA6/ABCA10/PLSCR4/SLCO2A1/ABCC1/ATP8B1	12
EndoC	GO:0008191	metalloendopeptidase inhibitor activity	4/433	16/18432	0.000436795	0.0168971	0.0144953	TIMP1/SPOCK1/NGF/COL4A3	4
EndoC	GO:0005539	glycosaminoglycan binding	15/433	237/18432	0.000508874	0.0187011	0.0160429	POSTN/SMOC1/FN1/VCAN/CCDC80/TGFBR3/CFH/COL23A1/SELP/FSTL1/SULF1/DCN/STAB1/PTPRS/CRISPLD2	15
EndoC	GO:0008525	phosphatidylcholine transporter activity	4/433	17/18432	0.000560654	0.0196229	0.0168337	ATP10A/ABCA1/PLTP/ATP8B1	4
EndoC	GO:0043548	phosphatidylinositol 3-kinase binding	5/433	30/18432	0.000613405	0.0204933	0.0175804	IRS2/PTPN13/PDGFRB/PIK3R1/GSN	5
EndoC	GO:0008200	ion channel inhibitor activity	5/433	32/18432	0.000834035	0.0261524	0.0224351	CAMK2D/TNNI3/WNK3/ITPR1/NEDD4L	5
EndoC	GO:0004675	transmembrane receptor protein serine/threonine kinase activity	4/433	19/18432	0.000879718	0.0261524	0.0224351	BMPR1A/BMPR1B/TGFBR3/ACVR1	4
EndoC	GO:0044325	transmembrane transporter binding	10/433	128/18432	0.000889539	0.0261524	0.0224351	CAMK2D/ANK3/ACTN1/ANK2/TCAP/SLC8A1/AKAP6/ACTN2/NEDD4L/FGF12	10
EndoC	GO:0016248	channel inhibitor activity	5/433	33/18432	0.000964226	0.0262895	0.0225527	CAMK2D/TNNI3/WNK3/ITPR1/NEDD4L	5
EndoC	GO:0140359	ABC-type transporter activity	6/433	49/18432	0.000965737	0.0262895	0.0225527	ABCA8/ABCA1/ABCA9/ABCA6/ABCA10/ABCC1	6
EndoC	GO:0008081	phosphoric diester hydrolase activity	8/433	88/18432	0.00108356	0.0284433	0.0244004	PDE3A/PDE1A/PLCXD3/PLD1/PLCE1/PDE3B/PDE1C/PDE7B	8
EndoC	GO:0005518	collagen binding	7/433	69/18432	0.00115765	0.0293405	0.02517	FN1/ADGRG6/DDR2/MRC2/DCN/ITGA10/C1QTNF1	7
EndoC	GO:0004690	cyclic nucleotide-dependent protein kinase activity	3/433	10/18432	0.00136615	0.0334708	0.0287132	PRKG1/PRKACB/AKAP13	3
EndoC	GO:0017022	myosin binding	7/433	74/18432	0.00174708	0.0403275	0.0345953	MYRIP/DMD/MYL2/ACTA1/MYL3/MYBPC3/GSN	7
EndoC	GO:0099106	ion channel regulator activity	10/433	140/18432	0.00175575	0.0403275	0.0345953	PRKG1/CAMK2D/TNNI3/WNK3/PTPN3/FGF14/ITPR1/NEDD4L/KCNIP4/FGF12	10
EndoC	GO:0048407	platelet-derived growth factor binding	3/433	11/18432	0.00184586	0.0411123	0.0352685	COL3A1/COL1A2/PDGFRB	3
EndoC	GO:0016247	channel regulator activity	10/433	145/18432	0.00227586	0.0490769	0.042101	PRKG1/CAMK2D/TNNI3/WNK3/PTPN3/FGF14/ITPR1/NEDD4L/KCNIP4/FGF12	10
EndoC	GO:0017080	sodium channel regulator activity	5/433	40/18432	0.00233699	0.0490769	0.042101	CAMK2D/PTPN3/FGF14/NEDD4L/FGF12	5
EndoC	GO:0008201	heparin binding	11/433	171/18432	0.00242835	0.0495788	0.0425317	POSTN/SMOC1/FN1/CCDC80/TGFBR3/CFH/COL23A1/SELP/FSTL1/PTPRS/CRISPLD2	11
LEC	GO:0005201	extracellular matrix structural constituent	22/422	173/18432	7.59433e-11	5.14895e-08	4.50064e-08	MMRN1/ABI3BP/LAMA2/COL5A2/NPNT/EFEMP1/LTBP2/LAMA4/FN1/COL4A5/THSD4/COL6A3/COL23A1/NID1/IGFBP7/DCN/CCN1/LTBP4/FBN1/ELN/LAMC1/LAMB1	22
LEC	GO:0003779	actin binding	30/422	439/18432	1.08211e-07	3.66835e-05	3.20646e-05	GAS7/SNCA/PLEKHG3/PDLIM3/SVIL/PALLD/MYO5A/DMD/KLHL4/MAP1B/MYH7/EPB41L1/SYNPO2/XIRP2/DMTN/MYO1D/SNTB2/CALD1/WASF3/TMOD1/TTN/DST/ADD3/PAWR/MICAL2/MICAL3/KLHL2/MYO5C/PARVA/MYOM1	30
LEC	GO:0005248	voltage-gated sodium channel activity	7/422	24/18432	7.75403e-07	0.0001447	0.00012648	SCN3B/SCN9A/SCN3A/NALCN/SCN7A/TPCN1/SCN11A	7
LEC	GO:0005516	calmodulin binding	18/422	200/18432	8.53684e-07	0.0001447	0.00012648	RYR2/MBP/DAPK1/MYO5A/PDE1C/CAMK2D/PDE1A/SLC8A1/AKAP12/MYH7/MYO1D/SNTB2/CALD1/TTN/ADD3/CAMKK2/WFS1/MYO5C	18
LEC	GO:0005539	glycosaminoglycan binding	19/422	237/18432	2.43663e-06	0.000330407	0.000288804	PCSK6/STAB2/LYVE1/TGFBR3/LTBP2/NRP2/SMOC1/FN1/TGFBR2/COL23A1/DCN/DPYSL3/CRISPLD2/ADAMTS15/CCN1/LTBP4/FBN1/CCDC80/APP	19
LEC	GO:0044325	transmembrane transporter binding	13/422	128/18432	7.70381e-06	0.000832975	0.000728094	KCNIP1/SCN3B/FGF13/HOMER1/CAMK2D/SLC8A1/ANK2/ANK3/LYN/PDE4D/DLG1/FHL1/TCAP	13
LEC	GO:0005272	sodium channel activity	8/422	46/18432	8.60004e-06	0.000832975	0.000728094	SCN3B/SCN9A/SCN3A/NALCN/ASIC2/SCN7A/TPCN1/SCN11A	8
LEC	GO:0015081	sodium ion transmembrane transporter activity	14/422	156/18432	1.45518e-05	0.00123326	0.00107798	SLC9A9/SLC38A1/SCN3B/SCN9A/SCN3A/NALCN/ASIC2/SCN7A/SLC4A7/SLC8A1/SLC38A2/TPCN1/SCN11A/SLC24A1	14
LEC	GO:0004115	3',5'-cyclic-AMP phosphodiesterase activity	5/422	17/18432	3.02845e-05	0.00210476	0.00183975	PDE1C/PDE1A/PDE3A/PDE7B/PDE4D	5
LEC	GO:0045499	chemorepellent activity	6/422	28/18432	3.41481e-05	0.00210476	0.00183975	SEMA3A/EFNA5/SEMA3D/FLRT2/NRG3/SEMA6A	6
LEC	GO:0051393	alpha-actinin binding	6/422	28/18432	3.41481e-05	0.00210476	0.00183975	PDLIM3/PALLD/SYNPO2/XIRP2/MAGI1/TTN	6
LEC	GO:0019838	growth factor binding	12/422	132/18432	5.20726e-05	0.0029421	0.00257166	PCSK6/FLT4/TGFBR3/LTBP2/NRP2/SHC1/TGFBR2/IGFBP7/CCN1/LTBP4/CD36/GHR	12
LEC	GO:0005085	guanyl-nucleotide exchange factor activity	16/422	224/18432	6.19233e-05	0.00322954	0.0028229	DOCK5/VAV3/DOCK8/PLCE1/PLEKHG3/ITSN1/KALRN/RALGPS2/RASGRP3/DENND4A/RPGR/DNMBP/SBF2/RALGDS/DENND2A/ARHGEF28	16
LEC	GO:0097493	structural molecule activity conferring elasticity	4/422	11/18432	7.86817e-05	0.00381044	0.00333066	FBN1/TTN/ELN/LAMC1	4
LEC	GO:0042805	actinin binding	6/422	36/18432	0.000151232	0.00593215	0.00518522	PDLIM3/PALLD/SYNPO2/XIRP2/MAGI1/TTN	6
LEC	GO:0008201	heparin binding	13/422	171/18432	0.000161338	0.00593215	0.00518522	PCSK6/TGFBR3/LTBP2/NRP2/SMOC1/FN1/COL23A1/CRISPLD2/ADAMTS15/CCN1/FBN1/CCDC80/APP	13
LEC	GO:0030695	GTPase regulator activity	25/422	488/18432	0.000162101	0.00593215	0.00518522	DOCK5/VAV3/DOCK8/PLCE1/SRGAP3/PLEKHG3/ITSN1/SIRPA/ARHGAP10/ARHGAP8/KALRN/TBC1D4/RALGAPA2/RALGPS2/RASGRP3/DENND4A/RPGR/ARRB1/TBC1D8/DNMBP/SBF2/RALGDS/DENND2A/ARHGEF28/DLC1	25
LEC	GO:0060589	nucleoside-triphosphatase regulator activity	25/422	488/18432	0.000162101	0.00593215	0.00518522	DOCK5/VAV3/DOCK8/PLCE1/SRGAP3/PLEKHG3/ITSN1/SIRPA/ARHGAP10/ARHGAP8/KALRN/TBC1D4/RALGAPA2/RALGPS2/RASGRP3/DENND4A/RPGR/ARRB1/TBC1D8/DNMBP/SBF2/RALGDS/DENND2A/ARHGEF28/DLC1	25
LEC	GO:1901681	sulfur compound binding	17/422	270/18432	0.000172969	0.00593215	0.00518522	PCSK6/RYR2/TGFBR3/LTBP2/NRP2/CHST15/SMOC1/FN1/COL23A1/DPYSL3/CRISPLD2/ADAMTS15/CCN1/FBN1/PCCA/CCDC80/APP	17
LEC	GO:0004114	3',5'-cyclic-nucleotide phosphodiesterase activity	5/422	24/18432	0.000182254	0.00593215	0.00518522	PDE1C/PDE1A/PDE3A/PDE7B/PDE4D	5
LEC	GO:0060090	molecular adaptor activity	25/422	492/18432	0.000183739	0.00593215	0.00518522	MPP7/FLRT2/STON2/DLGAP2/SNCA/ITSN1/SHC1/PAG1/HOMER1/TGFBR2/PIK3R1/ANK2/SYNPO2/ANK3/MAGI1/GAB1/SPSB1/MAGI2/MICAL3/STX7/NFATC2/BCL2/DLG1/CDC42SE2/TCAP	25
LEC	GO:0004112	cyclic-nucleotide phosphodiesterase activity	5/422	26/18432	0.000271628	0.00781078	0.00682731	PDE1C/PDE1A/PDE3A/PDE7B/PDE4D	5
LEC	GO:0030507	spectrin binding	5/422	26/18432	0.000271628	0.00781078	0.00682731	SLC26A5/ANK2/ANK3/DMTN/DYNC1I1	5
LEC	GO:0050840	extracellular matrix binding	7/422	56/18432	0.000276488	0.00781078	0.00682731	SMOC1/NID1/DCN/ADAMTS15/CCN1/ELN/NTN4	7
LEC	GO:0051371	muscle alpha-actinin binding	4/422	15/18432	0.000302608	0.00820674	0.00717341	PDLIM3/PALLD/SYNPO2/TTN	4
LEC	GO:0005319	lipid transporter activity	12/422	161/18432	0.000342837	0.00894013	0.00781446	OSBP2/OSBPL6/ABCA6/ABCA10/SLCO2B1/PLSCR4/ABCA5/ABCA8/ABCA1/CD36/OSBPL10/OSBPL9	12
LEC	GO:0005159	insulin-like growth factor receptor binding	4/422	16/18432	0.000396216	0.00994942	0.00869667	IGF1/SHC1/PIK3R1/ARRB1	4
LEC	GO:0019199	transmembrane receptor protein kinase activity	8/422	79/18432	0.000445582	0.0107894	0.00943092	FLT4/EFEMP1/TGFBR3/NRP2/EPHB1/TGFBR2/LTBP4/CRIM1	8
LEC	GO:0046875	ephrin receptor binding	5/422	29/18432	0.000463467	0.0108355	0.00947121	EFNA5/ANKS1B/SHC1/LYN/ANKS1A	5
LEC	GO:0030169	low-density lipoprotein particle binding	4/422	17/18432	0.00050881	0.0113026	0.00987948	COLEC12/STAB2/MSR1/CD36	4
LEC	GO:0016247	channel regulator activity	11/422	145/18432	0.000516786	0.0113026	0.00987948	PRKG1/KCNIP1/SCN3B/PTPN3/FGF13/PRKCZ/CAMK2D/FGF14/STX7/BCL2/DLG1	11
LEC	GO:0051015	actin filament binding	14/422	219/18432	0.00054618	0.0115722	0.0101151	GAS7/SVIL/MYO5A/DMD/MYH7/XIRP2/DMTN/MYO1D/TMOD1/TTN/ADD3/MICAL3/MYO5C/MYOM1	14
LEC	GO:0038024	cargo receptor activity	8/422	82/18432	0.00057359	0.0117847	0.0103008	MRC1/COLEC12/STAB2/LYVE1/MSR1/ABCA1/CUBN/CD36	8
LEC	GO:0017124	SH3 domain binding	10/422	125/18432	0.000607284	0.01211	0.0105852	ADAM19/SIRPA/PLSCR4/LYN/BCAR1/DPYSL3/DTX1/EPS15/CBLB/ZNF106	10
LEC	GO:0035591	signaling adaptor activity	8/422	86/18432	0.000788887	0.0152819	0.0133577	MPP7/SHC1/PAG1/HOMER1/PIK3R1/GAB1/MAGI2/CDC42SE2	8
LEC	GO:0008081	phosphoric diester hydrolase activity	8/422	88/18432	0.000918573	0.0172998	0.0151215	PLCE1/PLD1/PDE1C/PDE1A/PDE3A/CHRM3/PDE7B/PDE4D	8
LEC	GO:0005178	integrin binding	11/422	156/18432	0.000950433	0.017416	0.0152231	IGF1/NPNT/FN1/ITGBL1/LYN/PRKCA/CCN1/LTBP4/FBN1/DST/LAMB1	11
LEC	GO:0015248	sterol transporter activity	5/422	36/18432	0.00129021	0.0230201	0.0201216	OSBP2/OSBPL6/ABCA1/OSBPL10/OSBPL9	5
LEC	GO:0099106	ion channel regulator activity	10/422	140/18432	0.00145218	0.0252455	0.0220668	PRKG1/KCNIP1/SCN3B/PTPN3/FGF13/PRKCZ/CAMK2D/FGF14/STX7/DLG1	10
LEC	GO:0017080	sodium channel regulator activity	5/422	40/18432	0.00208965	0.0354195	0.0309598	SCN3B/PTPN3/FGF13/CAMK2D/FGF14	5
LEC	GO:0005165	neurotrophin receptor binding	3/422	12/18432	0.0022475	0.0368201	0.032184	EFNA5/SHC1/PIK3R1	3
LEC	GO:0004674	protein serine/threonine kinase activity	20/422	430/18432	0.00228089	0.0368201	0.032184	PRKG1/STK32B/PRKCZ/BMP2K/DAPK1/TGFBR3/PRKAG2/CDKL1/MARK1/KALRN/TGFBR2/CAMK2D/IRAK2/PRKCA/LTBP4/TTN/ULK4/CAMKK2/MAPK14/LIMK2	20
LEC	GO:0050431	transforming growth factor beta binding	4/422	25/18432	0.00234012	0.0368978	0.0322519	TGFBR3/TGFBR2/LTBP4/CD36	4
LEC	GO:0032934	sterol binding	6/422	61/18432	0.00266698	0.0410958	0.0359213	OSBP2/OSBPL6/ABCA1/RORA/OSBPL10/OSBPL9	6
LEC	GO:0005024	transforming growth factor beta receptor activity	3/422	13/18432	0.00287244	0.0423372	0.0370065	TGFBR3/TGFBR2/LTBP4	3
LEC	GO:0031432	titin binding	3/422	13/18432	0.00287244	0.0423372	0.0370065	CAMK2D/ANKRD1/TCAP	3

### Sheet: Table 23 KEGG Analysis
Cluster	ID	Description	GeneRatio	BgRatio	pvalue	p.adjust	qvalue	geneID	Count
EC1	hsa04510	Focal adhesion	20/194	203/8622	2.52395e-08	6.15843e-06	4.96819e-06	ITGA6/PDGFB/FLT1/RAPGEF1/ITGA1/COL6A2/EGFR/ITGB5/PGF/KDR/CAPN2/JUN/COL6A1/FYN/PXN/LAMB1/PDGFD/MAPK8/SOS2/ITGB1	20
EC1	hsa04015	Rap1 signaling pathway	18/194	210/8622	1.05365e-06	0.000125083	0.000100908	PDGFB/AFDN/FLT1/RAPGEF1/EGFR/PRKD1/CALM1/F2RL3/RAPGEF2/PGF/KDR/RAPGEF5/ID1/GNAI1/FGFR1/KITLG/PDGFD/ITGB1	18
EC1	hsa04151	PI3K-Akt signaling pathway	24/194	359/8622	1.5379e-06	0.000125083	0.000100908	ITGA6/PDGFB/CREB5/FLT1/ITGA1/SGK1/COL6A2/EGFR/ITGB5/CDK6/PGF/KDR/COL6A1/LAMB1/PHLPP1/LPAR6/FGFR1/KITLG/YWHAH/NR4A1/PDGFD/SOS2/GNG11/ITGB1	24
EC1	hsa04010	MAPK signaling pathway	20/194	301/8622	1.33337e-05	0.000813356	0.000656159	PDGFB/FLT1/RPS6KA2/EGFR/RAPGEF2/PGF/DUSP1/KDR/JUN/DUSP5/CACNA1C/JUND/FGFR1/KITLG/PPP3CC/NR4A1/NLK/PDGFD/MAPK8/SOS2	20
EC1	hsa04512	ECM-receptor interaction	10/194	89/8622	2.86461e-05	0.00139793	0.00112775	CD36/ITGA6/ITGA1/COL6A2/ITGB5/HSPG2/COL6A1/LAMB1/SV2B/ITGB1	10
EC1	hsa04520	Adherens junction	10/194	93/8622	4.21024e-05	0.00171217	0.00138125	SORBS1/AFDN/PTPRM/EGFR/YES1/FYN/ARHGAP29/BAIAP2/FGFR1/NLK	10
EC1	hsa04014	Ras signaling pathway	16/194	236/8622	7.96739e-05	0.0027772	0.00224045	PDGFB/RASAL2/AFDN/FLT1/EGFR/CALM1/PGF/KDR/RAPGEF5/FGFR1/KITLG/PDGFD/ETS1/MAPK8/SOS2/GNG11	16
EC1	hsa04360	Axon guidance	13/194	182/8622	0.000226173	0.00689828	0.00556505	ABLIM3/NRP1/SRGAP2/EFNB1/ABLIM1/GNAI1/FYN/NEO1/SEMA6C/SEMA4C/NCK2/PPP3CC/ITGB1	13
EC1	hsa05130	Pathogenic Escherichia coli infection	13/194	198/8622	0.000512246	0.0138876	0.0112035	CLDN5/CYTH1/JUN/MYO6/FYN/MYO1B/BAIAP2/NCK2/TUBA1A/MYO10/WIPF1/MAPK8/ITGB1	13
EC1	hsa05418	Fluid shear stress and atherosclerosis	10/194	139/8622	0.00113593	0.0277167	0.0223599	PDGFB/CALM1/MEF2A/DUSP1/KDR/JUN/KLF2/CYBA/MAPK8/ACVR2A	10
EC1	hsa05165	Human papillomavirus infection	17/194	331/8622	0.00125003	0.027728	0.022369	ITGA6/CREB5/HES1/ITGA1/COL6A2/EGFR/ITGB5/CDK6/NOTCH4/COL6A1/PXN/LAMB1/FZD4/RB1/SOS2/ITGB1/MAML3	17
EC1	hsa05224	Breast cancer	10/194	147/8622	0.00173441	0.0352662	0.0284503	HES1/EGFR/CDK6/NOTCH4/JUN/NCOA3/FZD4/FGFR1/RB1/SOS2	10
EC1	hsa04810	Regulation of actin cytoskeleton	13/194	229/8622	0.00195399	0.0366748	0.0295867	RGCC/ITGA6/PDGFB/ITGA1/ARHGEF7/EGFR/ITGB5/PXN/BAIAP2/FGFR1/PDGFD/SOS2/ITGB1	13
EC1	hsa04934	Cushing syndrome	10/194	155/8622	0.0025663	0.0447269	0.0360826	CREB5/EGFR/CDK6/PDE8B/GNAI1/CACNA1C/PDE8A/FZD4/RB1/NR4A1	10
EC2	hsa04510	Focal adhesion	19/207	203/8622	3.64128e-07	9.86787e-05	6.97593e-05	FLNB/PIK3R3/VEGFA/MET/TLN2/ACTN4/ITGA3/PTK2/DOCK1/IGF1R/ITGAV/PARVA/BCL2/EMP1/ITGA5/CAV1/MYL12B/SOS1/FN1	19
EC2	hsa05205	Proteoglycans in cancer	18/207	205/8622	1.90802e-06	0.000258537	0.000182769	FLNB/PIK3R3/PLCG2/PDCD4/VEGFA/MET/FGF2/WNT2B/RDX/PTK2/IGF1R/ITGAV/MAPK14/ITGA5/CAV1/SOS1/SMAD2/FN1	18
EC2	hsa01522	Endocrine resistance	12/207	98/8622	3.53388e-06	0.000319227	0.000225672	PIK3R3/JAG2/NOTCH4/JAG1/DLL4/PTK2/IGF1R/ESR2/BCL2/MAPK14/NOTCH1/SOS1	12
EC2	hsa05131	Shigellosis	19/207	247/8622	6.99189e-06	0.000473701	0.000334875	PIK3R3/PLCG2/PLCB4/CYTH3/TLN2/ACTN4/ELMO1/PTK2/IKBKB/DOCK1/NOD1/PLCB1/BCL2L1/BCL2/ARHGEF2/MAPK14/SEPTIN11/ITGA5/MYL12B	19
EC2	hsa05224	Breast cancer	14/207	147/8622	1.08994e-05	0.000590749	0.00041762	HEY1/PIK3R3/JAG2/NOTCH4/JAG1/DLL4/FGF2/WNT2B/IGF1R/ESR2/TCF7L2/NOTCH1/LRP6/SOS1	14
EC2	hsa04933	AGE-RAGE signaling pathway in diabetic complications	11/207	100/8622	2.55615e-05	0.00115453	0.000816175	PIK3R3/PLCG2/EDN1/VEGFA/PLCB4/PLCB1/STAT5A/BCL2/MAPK14/SMAD2/FN1	11
EC2	hsa05100	Bacterial invasion of epithelial cells	9/207	77/8622	8.73788e-05	0.00293011	0.00207139	PIK3R3/MET/ELMO1/PTK2/DOCK1/SEPTIN11/ITGA5/CAV1/FN1	9
EC2	hsa01521	EGFR tyrosine kinase inhibitor resistance	9/207	79/8622	0.000106953	0.00293011	0.00207139	PIK3R3/PLCG2/VEGFA/MET/FGF2/IGF1R/BCL2L1/BCL2/SOS1	9
EC2	hsa04330	Notch signaling pathway	8/207	62/8622	0.000107052	0.00293011	0.00207139	HEY1/JAG2/NOTCH4/JAG1/DLL4/CTBP2/MAML2/NOTCH1	8
EC2	hsa04810	Regulation of actin cytoskeleton	16/207	229/8622	0.00012035	0.00293011	0.00207139	PIK3R3/CXCL12/CHRM3/DIAPH2/FGF2/ACTN4/ITGA3/RDX/PTK2/DOCK1/ITGAV/SPATA13/ITGA5/MYL12B/SOS1/FN1	16
EC2	hsa05418	Fluid shear stress and atherosclerosis	12/207	139/8622	0.000122392	0.00293011	0.00207139	PIK3R3/EDN1/VEGFA/CALM2/PTK2/IKBKB/PECAM1/ITGAV/BCL2/ARHGEF2/MAPK14/CAV1	12
EC2	hsa05165	Human papillomavirus infection	20/207	331/8622	0.000129746	0.00293011	0.00207139	HEY1/PIK3R3/HES4/VEGFA/NOTCH4/JAG1/WNT2B/ITGA3/PTK2/IKBKB/ITGAV/MAML2/TCF7L2/IFNAR2/ATP6V0E1/NOTCH1/MX1/ITGA5/SOS1/FN1	20
EC2	hsa04148	Efferocytosis	12/207	150/8622	0.000251411	0.00490984	0.00347093	MERTK/ATP8A1/DUSP2/ATP2A3/PPARG/ELMO1/PTK2/DOCK1/PECAM1/ITGAV/MAPK14/XKR6	12
EC2	hsa05120	Epithelial cell signaling in Helicobacter pylori infection	8/207	70/8622	0.000253645	0.00490984	0.00347093	PLCG2/MET/IKBKB/NOD1/ATP6V0E1/MAPK14/CXCL2/JAM2	8
EC2	hsa04658	Th1 and Th2 cell differentiation	9/207	92/8622	0.000345029	0.00623353	0.00440669	JAG2/JAG1/DLL4/IFNGR1/IKBKB/MAML2/STAT5A/MAPK14/NOTCH1	9
EC2	hsa05220	Chronic myeloid leukemia	8/207	76/8622	0.00044802	0.00758833	0.00536445	PIK3R3/MECOM/BCR/IKBKB/CTBP2/BCL2L1/STAT5A/SOS1	8
EC2	hsa04070	Phosphatidylinositol signaling system	9/207	97/8622	0.000511917	0.00816056	0.00576897	SYNJ2/PIK3R3/PLCG2/PIK3C2B/PLCB4/CALM2/INPP5D/PLCB1/INPP5F	9
EC2	hsa04919	Thyroid hormone signaling pathway	10/207	121/8622	0.000637508	0.00959804	0.00678518	PIK3R3/ATP1A1/PLCG2/NOTCH4/PLCB4/ATP2A3/PLCB1/ITGAV/NOTCH1/MYH7	10
EC2	hsa05167	Kaposi sarcoma-associated herpesvirus infection	13/207	194/8622	0.000778991	0.0111109	0.00785465	PIK3R3/PLCG2/VEGFA/PREX1/FGF2/CALM2/IFNGR1/IKBKB/TCF7L2/IFNAR2/MAPK14/ANGPT2/CXCL2	13
EC2	hsa05410	Hypertrophic cardiomyopathy	8/207	90/8622	0.00138347	0.018326	0.0129552	ACE/EDN1/ATP2A3/TTN/ITGA3/ITGAV/ITGA5/MYH7	8
EC2	hsa04360	Axon guidance	12/207	182/8622	0.00142009	0.018326	0.0129552	SEMA3G/PIK3R3/UNC5B/CXCL12/PLCG2/EFNB2/MET/PLXNA2/RGS3/FES/PTK2/MYL12B	12
EC2	hsa05222	Small cell lung cancer	8/207	92/8622	0.00159487	0.018441	0.0130366	PIK3R3/ITGA3/PTK2/IKBKB/ITGAV/BCL2L1/BCL2/FN1	8
EC2	hsa04014	Ras signaling pathway	14/207	236/8622	0.00161211	0.018441	0.0130366	NTRK2/PIK3R3/PLCG2/PLD1/VEGFA/MET/FGF2/CALM2/RASGRF2/IKBKB/IGF1R/BCL2L1/SOS1/ANGPT2	14
EC2	hsa04520	Adherens junction	8/207	93/8622	0.00170976	0.018441	0.0130366	PTPRJ/PTPRB/MET/ACTN4/IGF1R/SMURF2/TCF7L2/MYL12B	8
EC2	hsa04670	Leukocyte transendothelial migration	9/207	115/8622	0.00173848	0.018441	0.0130366	PIK3R3/CXCL12/PLCG2/ACTN4/PTK2/PECAM1/MAPK14/MYL12B/JAM2	9
EC2	hsa00562	Inositol phosphate metabolism	7/207	73/8622	0.00176925	0.018441	0.0130366	SYNJ2/PLCG2/PIK3C2B/PLCB4/INPP5D/PLCB1/INPP5F	7
EC2	hsa04722	Neurotrophin signaling pathway	9/207	119/8622	0.00220247	0.0219933	0.0155478	NTRK2/PIK3R3/PLCG2/CALM2/IKBKB/SH2B3/BCL2/MAPK14/SOS1	9
EC2	hsa04935	Growth hormone synthesis, secretion and action	9/207	120/8622	0.00233264	0.0219933	0.0155478	IGFBP3/PIK3R3/PLCG2/PLCB4/PTK2/PLCB1/STAT5A/MAPK14/SOS1	9
EC2	hsa05225	Hepatocellular carcinoma	11/207	168/8622	0.00235353	0.0219933	0.0155478	PIK3R3/PLCG2/MET/WNT2B/IGF1R/BCL2L1/TCF7L2/PHF10/LRP6/SOS1/SMAD2	11
EC2	hsa04151	PI3K-Akt signaling pathway	18/207	359/8622	0.00245282	0.0221572	0.0156636	NTRK2/PIK3R3/VEGFA/MET/FGF2/ITGA3/PTK2/IKBKB/IGF1R/ITGAV/PKN3/BCL2L1/BCL2/IFNAR2/ITGA5/SOS1/ANGPT2/FN1	18
EC2	hsa04611	Platelet activation	9/207	124/8622	0.00291578	0.0252918	0.0178796	PIK3R3/PLCG2/PLCB4/TLN2/GUCY1A1/PLCB1/STIM1/MAPK14/MYL12B	9
EC2	hsa05142	Chagas disease	8/207	102/8622	0.00306517	0.0252918	0.0178796	PIK3R3/ACE/PLCB4/IFNGR1/IKBKB/PLCB1/MAPK14/SMAD2	8
EC2	hsa05226	Gastric cancer	10/207	149/8622	0.00307981	0.0252918	0.0178796	PIK3R3/MET/FGF2/WNT2B/ABCB1/TCF7L2/BCL2/LRP6/SOS1/SMAD2	10
EC2	hsa04066	HIF-1 signaling pathway	8/207	109/8622	0.0046062	0.0358939	0.0253746	PIK3R3/PLCG2/EDN1/VEGFA/IFNGR1/IGF1R/BCL2/ANGPT2	8
EC2	hsa04015	Rap1 signaling pathway	12/207	210/8622	0.00463574	0.0358939	0.0253746	PIK3R3/SIPA1L2/VEGFA/MET/PLCB4/FGF2/CALM2/TLN2/IGF1R/PLCB1/MAPK14/ANGPT2	12
EC2	hsa04380	Osteoclast differentiation	9/207	135/8622	0.00512625	0.0385893	0.0272801	PIK3R3/PLCG2/ATP2A3/IFNGR1/PPARG/IKBKB/TMEM64/IFNAR2/MAPK14	9
EC2	hsa05417	Lipid and atherosclerosis	12/207	215/8622	0.00558229	0.0402214	0.0284338	PIK3R3/PLCB4/CALM2/PPARG/PTK2/IKBKB/PLCB1/BCL2L1/LDLR/BCL2/MAPK14/CXCL2	12
EC2	hsa05135	Yersinia infection	9/207	137/8622	0.00563989	0.0402214	0.0284338	PIK3R3/ELMO1/PTK2/IKBKB/DOCK1/ARHGEF28/MAPK14/ITGA5/FN1	9
EC2	hsa04924	Renin secretion	6/207	69/8622	0.00607504	0.0422138	0.0298423	ACE/EDN1/PLCB4/CALM2/GUCY1A1/PLCB1	6
EC2	hsa04062	Chemokine signaling pathway	11/207	192/8622	0.00648369	0.043927	0.0310534	PIK3R3/CXCL12/PLCG2/PREX1/PLCB4/ELMO1/PTK2/IKBKB/PLCB1/SOS1/CXCL2	11
EC2	hsa04970	Salivary secretion	7/207	93/8622	0.00688433	0.0455038	0.0321681	ATP1A1/CHRM3/PLCB4/CALM2/GUCY1A1/PLCB1/SLC12A2	7
EC3	hsa03010	Ribosome	76/281	167/8622	1.2465e-70	3.20349e-68	2.83414e-68	RPS23/RPS18/RPS2/RPL13/RPS6/RPS8/RPL37/RPS24/RPL41/RPL34/RPL13A/RPL36A/RPL22/RPL32/RPL35A/RPS14/RPL26/RPL36/RPL27A/RPLP0/RPS3/RPL12/RPS15A/RPL39/RPL35/RPS17/RPL37A/RPL28/RPL15/RPL29/RPS15/RPS12/RPL6/RPL3/RPL30/RPL19/RPL24/RPS20/RPS29/RPL7/RPS3A/RPLP2/RPL10/RPL7A/RPL9/RPL18/RPS4X/RPS25/RPL38/RPS21/FAU/RPS9/RPS26/RPLP1/RPL23A/RPS13/RPS19/RPL5/RPL17/RPL8/RPL4/RPS27A/RPL21/RPS5/RPS27/RPS16/RPL10A/RPL…	76
EC3	hsa05171	Coronavirus disease - COVID-19	81/281	232/8622	3.37111e-64	4.33187e-62	3.83242e-62	IL6ST/SELP/RPS23/TNFRSF1A/RPS18/RPS2/RPL13/RPS6/RPS8/RPL37/RPS24/RPL41/RPL34/RPL13A/RPL36A/RPL22/RPL32/RPL35A/RPS14/RPL26/RPL36/RPL27A/RPLP0/RPS3/RPL12/IKBKB/RPS15A/RPL39/RPL35/RPS17/RPL37A/RPL28/RPL15/RPL29/RPS15/RPS12/RPL6/RPL3/RPL30/RPL19/RPL24/RPS20/RPS29/RPL7/RPS3A/RPLP2/RPL10/RPL7A/RPL9/RPL18/RPS4X/RPS25/RPL38/RPS21/STAT3/FAU/RPS9/RPS26/RPLP1/RPL23A/RPS13/RPS19/RPL5/RPL17/RPL8/RPL4/RPS27A/R…	81
EC3	hsa05416	Viral myocarditis	10/281	60/8622	2.05339e-05	0.00175907	0.00155625	HLA-DRA/HLA-DQA1/HLA-DPA1/HLA-DRB1/HLA-DPB1/ACTG1/ICAM1/ACTB/HLA-A/HLA-B	10
EC3	hsa05330	Allograft rejection	7/281	38/8622	0.000191998	0.00863044	0.00763537	HLA-DRA/HLA-DQA1/HLA-DPA1/HLA-DRB1/HLA-DPB1/HLA-A/HLA-B	7
EC3	hsa04659	Th17 cell differentiation	12/281	108/8622	0.000194083	0.00863044	0.00763537	IL6ST/IL1R1/HLA-DRA/RORA/HLA-DQA1/HLA-DPA1/HLA-DRB1/TGFBR2/HLA-DPB1/IKBKB/STAT3/NFATC1	12
EC3	hsa04612	Antigen processing and presentation	10/281	78/8622	0.00020436	0.00863044	0.00763537	CD74/HLA-DRA/HLA-DQA1/HLA-DPA1/HLA-DRB1/CIITA/HLA-DPB1/HLA-A/HLA-B/B2M	10
EC3	hsa05321	Inflammatory bowel disease	9/281	65/8622	0.00023507	0.00863044	0.00763537	HLA-DRA/RORA/HLA-DQA1/HLA-DPA1/HLA-DRB1/HLA-DPB1/STAT3/MAF/NFATC1	9
EC3	hsa05320	Autoimmune thyroid disease	8/281	53/8622	0.000285255	0.0091638	0.00810723	TPO/HLA-DRA/HLA-DQA1/HLA-DPA1/HLA-DRB1/HLA-DPB1/HLA-A/HLA-B	8
EC3	hsa05166	Human T-cell leukemia virus 1 infection	18/281	222/8622	0.00032913	0.0093985	0.00831487	IL1R1/ETS2/HLA-DRA/TNFRSF1A/HLA-DQA1/HLA-DPA1/HLA-DRB1/CRTC3/TGFBR2/HLA-DPB1/IL15/ICAM1/IKBKB/LTBR/HLA-A/NFATC1/HLA-B/B2M	18
EC3	hsa05332	Graft-versus-host disease	7/281	42/8622	0.000367154	0.00943587	0.00834793	HLA-DRA/HLA-DQA1/HLA-DPA1/HLA-DRB1/HLA-DPB1/HLA-A/HLA-B	7
EC3	hsa04940	Type I diabetes mellitus	7/281	43/8622	0.00042651	0.00996483	0.0088159	HLA-DRA/HLA-DQA1/HLA-DPA1/HLA-DRB1/HLA-DPB1/HLA-A/HLA-B	7
EC3	hsa05418	Fluid shear stress and atherosclerosis	13/281	139/8622	0.000585773	0.0125453	0.0110989	PLAT/IL1R1/THBD/VCAM1/PECAM1/TNFRSF1A/BMPR2/ACTG1/ICAM1/IKBKB/NOS3/ASS1/ACTB	13
EC3	hsa04672	Intestinal immune network for IgA production	7/281	49/8622	0.000962389	0.0190257	0.0168321	HLA-DRA/HLA-DQA1/HLA-DPA1/HLA-DRB1/HLA-DPB1/IL15/LTBR	7
EC3	hsa04933	AGE-RAGE signaling pathway in diabetic complications	10/281	100/8622	0.00149896	0.0275166	0.024344	THBD/VCAM1/PLCB4/TGFBR2/ICAM1/NOS3/VEGFC/STAT3/NFATC1/COL4A2	10
EC3	hsa04514	Cell adhesion molecules	13/281	158/8622	0.00191978	0.0328923	0.0290998	SELP/VCAM1/PECAM1/HLA-DRA/CLDN11/HLA-DQA1/HLA-DPA1/HLA-DRB1/HLA-DPB1/ICAM1/VCAN/HLA-A/HLA-B	13
EC3	hsa04658	Th1 and Th2 cell differentiation	9/281	92/8622	0.00297247	0.0454438	0.0402042	HLA-DRA/HLA-DQA1/HLA-DPA1/HLA-DRB1/DLL1/HLA-DPB1/IKBKB/MAF/NFATC1	9
EC3	hsa05310	Asthma	5/281	31/8622	0.00300601	0.0454438	0.0402042	HLA-DRA/HLA-DQA1/HLA-DPA1/HLA-DRB1/HLA-DPB1	5
EC3	hsa04978	Mineral absorption	7/281	60/8622	0.00319152	0.0455679	0.040314	MT1M/MT1E/MT1X/MT2A/MT1A/SLC8A1/FTL	7
EndoC	hsa05414	Dilated cardiomyopathy	21/239	96/8622	1.02366e-13	2.79459e-11	2.4029e-11	LAMA2/DMD/CACNA2D1/MYL2/TNNC1/TNNI3/SGCD/MYL3/DES/PRKACB/RYR2/CACNB2/ITGA10/ITGA8/TNNT2/SLC8A1/ITGB4/MYH7/MYBPC3/ITGA5/ITGA9	21
EndoC	hsa05410	Hypertrophic cardiomyopathy	20/239	90/8622	2.95253e-13	4.03021e-11	3.46534e-11	LAMA2/DMD/CACNA2D1/MYL2/TNNC1/TNNI3/SGCD/MYL3/DES/RYR2/CACNB2/ITGA10/ITGA8/TNNT2/SLC8A1/ITGB4/MYH7/MYBPC3/ITGA5/ITGA9	20
EndoC	hsa05412	Arrhythmogenic right ventricular cardiomyopathy	16/239	77/8622	2.23412e-10	2.03305e-08	1.7481e-08	LAMA2/DMD/CACNA2D1/SGCD/DES/RYR2/CACNB2/ITGA10/ITGA8/SLC8A1/CTNNA3/CDH2/ITGB4/ACTN2/ITGA5/ITGA9	16
EndoC	hsa05146	Amoebiasis	14/239	102/8622	7.34431e-07	5.01249e-05	4.30995e-05	LAMA2/COL3A1/FN1/IL1R1/GNA14/ACTN1/PRKACB/COL1A2/COL4A3/PIK3R1/COL4A4/SERPINB9/LAMA4/HSPB1	14
EndoC	hsa04260	Cardiac muscle contraction	12/239	87/8622	4.39455e-06	0.000239942	0.000206312	CACNA2D1/MYL2/TNNC1/TNNI3/MYL3/RYR2/CACNB2/TNNT2/COX6A2/SLC8A1/ASPH/MYH7	12
EndoC	hsa04512	ECM-receptor interaction	12/239	89/8622	5.59995e-06	0.000254798	0.000219086	LAMA2/FN1/COL1A2/COL6A3/ITGA10/ITGA8/COL4A3/COL4A4/LAMA4/ITGB4/ITGA5/ITGA9	12
EndoC	hsa04610	Complement and coagulation cascades	11/239	86/8622	2.30544e-05	0.000873554	0.000751119	C7/TFPI/CFH/CLU/C1R/F5/MASP1/C1S/PLAT/CFD/CD55	11
EndoC	hsa04974	Protein digestion and absorption	12/239	103/8622	2.55987e-05	0.000873554	0.000751119	COL3A1/COL23A1/COL1A2/COL6A3/COL5A2/COL4A3/COL4A4/ELN/SLC8A1/COL18A1/SLC38A2/COL8A1	12
EndoC	hsa04510	Focal adhesion	17/239	203/8622	4.5985e-05	0.00139488	0.00119937	LAMA2/FN1/MYL2/PIP5K1B/ACTN1/COL1A2/COL6A3/ITGA10/ITGA8/PDGFRB/COL4A3/PIK3R1/COL4A4/LAMA4/ITGB4/ITGA5/ITGA9	17
EndoC	hsa04261	Adrenergic signaling in cardiomyocytes	14/239	154/8622	9.03816e-05	0.00246742	0.00212159	CACNA2D1/CAMK2D/MYL2/TNNC1/TNNI3/MYL3/PRKACB/SCN7A/RYR2/CACNB2/TNNT2/CREB3L2/SLC8A1/MYH7	14
EndoC	hsa05418	Fluid shear stress and atherosclerosis	13/239	139/8622	0.000120911	0.0030008	0.00258021	IL1R1/BMPR1A/BMPR1B/MGST1/SDC2/MAP3K5/PIK3R1/ACVR1/VCAM1/HSP90B1/PLAT/NOS3/CCL2	13
EndoC	hsa05205	Proteoglycans in cancer	16/239	205/8622	0.000176561	0.00401675	0.00345377	FN1/CAMK2D/PLCE1/EZR/SDC2/ANK3/DCN/ANK2/PRKACB/COL1A2/GAB1/PIK3R1/ITPR1/WNT9B/HIF1A/ITGA5	16
EndoC	hsa05231	Choline metabolism in cancer	10/239	98/8622	0.000366071	0.00768749	0.00661002	PLD1/PLA2G4A/SLC44A5/PIP5K1B/DGKI/DGKG/PDGFRB/PIK3R1/HIF1A/PLPP3	10
EndoC	hsa04933	AGE-RAGE signaling pathway in diabetic complications	10/239	100/8622	0.000431103	0.00784953	0.00674936	COL3A1/FN1/PLCE1/COL1A2/COL4A3/PIK3R1/COL4A4/VCAM1/NOS3/CCL2	10
EndoC	hsa04514	Cell adhesion molecules	13/239	158/8622	0.000431293	0.00784953	0.00674936	VCAN/LRRC4C/NRXN3/NLGN1/SELP/SDC2/PTPRS/NEGR1/CLDN11/ITGA8/CDH2/VCAM1/ITGA9	13
EndoC	hsa04020	Calcium signaling pathway	17/239	253/8622	0.000649643	0.0110845	0.00953095	PDE1A/CAMK2D/GNA14/PLCE1/TNNC1/NGF/PRKACB/RYR2/PDE1C/SLC25A4/PDGFRB/MCU/ITPR1/NFATC2/SLC8A1/ASPH/NOS3	17
EndoC	hsa02010	ABC transporters	6/239	45/8622	0.00140261	0.0225242	0.0193673	ABCA8/ABCA1/ABCA9/ABCA6/ABCA10/ABCC1	6
EndoC	hsa05165	Human papillomavirus infection	19/239	331/8622	0.00208445	0.0314368	0.0270307	LAMA2/FN1/PARD3/PATJ/PRKACB/COL1A2/COL6A3/ITGA10/ITGA8/PDGFRB/COL4A3/CREB3L2/PIK3R1/COL4A4/LAMA4/WNT9B/ITGB4/ITGA5/ITGA9	19
EndoC	hsa04151	PI3K-Akt signaling pathway	20/239	359/8622	0.00227609	0.0314368	0.0270307	LAMA2/FN1/NGF/COL1A2/COL6A3/MAGI2/ITGA10/ITGA8/PDGFRB/COL4A3/CREB3L2/PIK3R1/COL4A4/LAMA4/ITGB4/HSP90B1/IL4R/ITGA5/NOS3/ITGA9	20
EndoC	hsa04022	cGMP-PKG signaling pathway	12/239	167/8622	0.00230306	0.0314368	0.0270307	PDE3A/PRKG1/GATA4/PDE3B/IRS2/SLC25A4/CREB3L2/ITPR1/NFATC2/SLC8A1/MYH7/NOS3	12
EndoC	hsa04530	Tight junction	12/239	170/8622	0.00267076	0.0347199	0.0298537	CGNL1/GATA4/MYL2/PARD3/EPB41L4B/EZR/MAP3K5/ACTN1/PATJ/PRKACB/CLDN11/NEDD4L	12
LEC	hsa05410	Hypertrophic cardiomyopathy	12/211	90/8622	1.72595e-06	0.000189169	0.0001593	LAMA2/IGF1/RYR2/PRKAG2/DMD/SLC8A1/TGFB2/MYH7/SGCD/TTN/DES/LMNA	12
LEC	hsa04360	Axon guidance	17/211	182/8622	2.06865e-06	0.000189169	0.0001593	SEMA3A/EFNA5/SEMA3D/SRGAP3/PARD6G/PRKCZ/TRPC6/EPHB1/NTN1/PARD3/CAMK2D/PIK3R1/PRKCA/SEMA6A/NFATC2/NTN4/LIMK2	17
LEC	hsa04510	Focal adhesion	18/211	203/8622	2.18272e-06	0.000189169	0.0001593	RELN/VAV3/LAMA2/IGF1/FLT4/PDGFC/SHC1/LAMA4/FN1/COL4A5/COL6A3/PIK3R1/BCAR1/PRKCA/LAMC1/BCL2/PARVA/LAMB1	18
LEC	hsa04015	Rap1 signaling pathway	18/211	210/8622	3.54698e-06	0.000230554	0.00019415	EFNA5/VAV3/IGF1/PLCE1/FLT4/PARD6G/PRKCZ/PDGFC/PARD3/PIK3R1/ANGPT2/BCAR1/RASGRP3/MAGI1/PRKCA/MAGI2/RALGDS/MAPK14	18
LEC	hsa04014	Ras signaling pathway	18/211	236/8622	1.79867e-05	0.000897204	0.00075554	EFNA5/IGF1/PLCE1/FLT4/PDGFC/SHC1/PLD1/GNG12/PIK3R1/RALGAPA2/ANGPT2/RASGRP3/PRKCA/GAB1/PLA2G4C/RRAS2/RALGDS/PLA2G5	18
LEC	hsa05414	Dilated cardiomyopathy	11/211	96/8622	2.07047e-05	0.000897204	0.00075554	LAMA2/IGF1/RYR2/DMD/SLC8A1/TGFB2/MYH7/SGCD/TTN/DES/LMNA	11
LEC	hsa04512	ECM-receptor interaction	10/211	89/8622	5.86306e-05	0.00217771	0.00183386	RELN/LAMA2/NPNT/LAMA4/FN1/COL4A5/COL6A3/CD36/LAMC1/LAMB1	10
LEC	hsa04933	AGE-RAGE signaling pathway in diabetic complications	10/211	100/8622	0.000157974	0.00513415	0.0043235	PLCE1/PRKCZ/FN1/COL4A5/TGFBR2/PIK3R1/TGFB2/PRKCA/BCL2/MAPK14	10
LEC	hsa04151	PI3K-Akt signaling pathway	21/211	359/8622	0.000181205	0.00523481	0.00440826	EFNA5/RELN/LAMA2/IGF1/IL7/FLT4/PDGFC/LAMA4/GNG12/FN1/COL4A5/COL6A3/PIK3R1/ANGPT2/MAGI1/PRKCA/MAGI2/LAMC1/BCL2/GHR/LAMB1	21
LEC	hsa05032	Morphine addiction	9/211	91/8622	0.000365969	0.00938823	0.00790588	GNG12/PDE1C/PDE1A/PDE3A/GABRE/PRKCA/ARRB1/PDE7B/PDE4D	9
LEC	hsa05222	Small cell lung cancer	9/211	92/8622	0.000397194	0.00938823	0.00790588	LAMA2/LAMA4/FN1/COL4A5/PIK3R1/FHIT/LAMC1/BCL2/LAMB1	9
LEC	hsa05205	Proteoglycans in cancer	14/211	205/8622	0.000492199	0.0106643	0.00898047	VAV3/IGF1/PLCE1/FN1/CAMK2D/PIK3R1/ANK2/TGFB2/ANK3/DCN/PRKCA/GAB1/RRAS2/MAPK14	14
LEC	hsa05146	Amoebiasis	9/211	102/8622	0.000848422	0.0169684	0.0142892	LAMA2/LAMA4/FN1/COL4A5/PIK3R1/TGFB2/PRKCA/LAMC1/LAMB1	9
LEC	hsa04390	Hippo signaling pathway	11/211	157/8622	0.00159915	0.0296985	0.0250092	FRMD6/PARD6G/PRKCZ/SMAD1/PARD3/TGFBR2/TGFB2/PATJ/DLG2/LIMD1/DLG1	11
LEC	hsa04666	Fc gamma R-mediated phagocytosis	8/211	97/8622	0.00251925	0.043596	0.0367124	VAV3/PLD1/PIK3R1/LYN/PRKCA/WASF3/PLA2G4C/LIMK2	8
LEC	hsa05412	Arrhythmogenic right ventricular cardiomyopathy	7/211	77/8622	0.00268283	0.043596	0.0367124	LAMA2/RYR2/DMD/SLC8A1/SGCD/DES/LMNA	7
LEC	hsa05165	Human papillomavirus infection	17/211	331/8622	0.00306754	0.0448342	0.0377551	RELN/LAMA2/PARD6G/PRKCZ/LAMA4/FN1/COL4A5/PARD3/MAML2/COL6A3/PIK3R1/PATJ/MAGI1/DLG2/LAMC1/DLG1/LAMB1	17
LEC	hsa01521	EGFR tyrosine kinase inhibitor resistance	7/211	79/8622	0.0031039	0.0448342	0.0377551	IGF1/PDGFC/SHC1/PIK3R1/PRKCA/GAB1/BCL2	7
LEC	hsa04072	Phospholipase D signaling pathway	10/211	148/8622	0.00336569	0.0460569	0.0387847	PDGFC/SHC1/PLD1/PIK3R1/PRKCA/GAB1/PLA2G4C/RRAS2/RALGDS/AGPAT4	10
