## Supplementary material for "Activated fibroblasts drive cellular interactions in end-stage pediatric hypertrophic cardiomyopathy": Table S29

### Sheet: Sheet1
gene	baseMean	log2FoldChange	lfcSE	pvalue	padj
SRGAP1	870.146	2.1652	0.182043	8.42392e-34	1.05038e-29
BCL2	249.195	2.10791	0.183359	9.70606e-32	6.05125e-28
PDE3B	362.191	2.036	0.198104	5.9991e-26	2.49343e-22
FAM20A	211.45	-2.63442	0.271888	1.71424e-23	5.34373e-20
IGSF21	400.624	2.39604	0.264112	7.10467e-21	1.77176e-17
ANKRD22	32.1644	5.43818	0.598175	5.34943e-20	1.1117e-16
LRP1	226.246	-1.91619	0.220041	2.41375e-19	4.29958e-16
CR1	144.07	-3.38868	0.422775	7.87715e-17	1.09134e-13
OGFRL1	286.686	2.24176	0.280414	7.52873e-17	1.09134e-13
PLTP	291.471	-2.63442	0.332881	1.35022e-16	1.68359e-13
SFMBT1	120.508	1.64163	0.213446	1.07385e-15	1.11582e-12
AP002518.2	31.4835	4.45442	0.579096	1.01869e-15	1.11582e-12
CHKA	495.009	2.41007	0.316965	1.76418e-15	1.69212e-12
PICALM	1017.68	1.5886	0.214223	8.91538e-15	7.94042e-12
PAPOLG	129.677	2.20573	0.298824	1.02988e-14	8.37642e-12
PALD1	137.638	2.11359	0.286398	1.07485e-14	8.37642e-12
PRKCH	279.632	2.771	0.379825	1.81589e-14	1.3319e-11
RUNX2	120.53	1.79537	0.247096	2.29215e-14	1.58782e-11
SLC41A2	106.842	2.11299	0.29344	3.98286e-14	2.61381e-11
SH3BP5	380.329	1.90373	0.267935	7.42947e-14	4.6319e-11
HERPUD1	308.571	2.0677	0.292848	9.65226e-14	5.73115e-11
LINC02785	66.2785	-2.35943	0.336483	1.38979e-13	7.87698e-11
RGS2	67.457	2.01396	0.29091	2.30423e-13	1.24191e-10
ST8SIA4	189.847	-1.5566	0.22363	2.39039e-13	1.24191e-10
EEPD1	73.2021	-2.928	0.428173	6.32153e-13	3.15293e-10
MAN2A1	258.732	1.81676	0.269434	1.0682e-12	5.12285e-10
DMXL2	231.446	-1.70456	0.254394	1.53206e-12	7.07529e-10
NHSL1	923.475	2.70103	0.408738	2.2162e-12	9.86923e-10
ACSL3	168.749	1.34118	0.201907	2.51509e-12	1.0814e-09
PKP2	153.323	4.35176	0.66581	3.44881e-12	1.43344e-09
SEC14L1	361.666	1.71656	0.262952	4.27536e-12	1.71966e-09
UST	147.325	2.20139	0.339887	4.70319e-12	1.83263e-09
NEURL2	127.456	-3.83124	0.597663	5.00423e-12	1.89084e-09
SMARCA2	318.654	0.945132	0.143948	6.51503e-12	2.38929e-09
ATF6	413.594	1.34269	0.207638	8.19031e-12	2.91786e-09
OSBPL11	120.858	-1.29768	0.200838	9.30443e-12	3.22269e-09
SLC19A2	54.8388	3.42302	0.553187	2.71772e-11	9.1587e-09
SNX6	284.935	-1.19064	0.189645	3.25535e-11	1.06818e-08
SIRT1	80.8358	1.48754	0.238427	3.61555e-11	1.15596e-08
AZIN1	67.9143	1.49035	0.240326	4.01664e-11	1.25209e-08
PLCB1	323.976	1.95122	0.316895	4.40913e-11	1.34091e-08
ELMO1	2374.9	1.76974	0.287354	4.70782e-11	1.39766e-08
SYT1	76.4007	-2.3929	0.390997	5.94548e-11	1.72405e-08
CHSY1	184.11	1.55131	0.252944	6.2918e-11	1.78301e-08
ARRDC3	101.572	1.93695	0.318115	7.10867e-11	1.92691e-08
CDK14	100.398	2.17306	0.357614	6.98196e-11	1.92691e-08
RGS1	106.811	4.71508	0.784991	7.83043e-11	2.0774e-08
IGF1R	176.463	0.99133	0.16232	1.16577e-10	3.02832e-08
TMEM106A	74.1058	-2.15906	0.36085	1.25971e-10	3.20557e-08
SGK1	92.1309	2.28197	0.386028	1.8552e-10	4.6265e-08
NRP1	458.662	-2.25905	0.383148	2.07226e-10	5.06646e-08
NLRP3	75.8473	1.51176	0.256425	2.47224e-10	5.92813e-08
TRIM22	152.466	1.52056	0.259826	3.46104e-10	8.14258e-08
GLYATL1	27.3829	3.31132	0.58277	4.72773e-10	1.09167e-07
PRKD3	107.653	1.21987	0.209411	4.82837e-10	1.09464e-07
AUH	148.037	0.944963	0.161004	5.21964e-10	1.16221e-07
AL160272.1	72.2168	-2.24698	0.39222	6.65768e-10	1.4564e-07
PSTPIP2	221.484	2.18401	0.386683	9.6368e-10	2.07175e-07
INSR	351.016	1.97777	0.351475	1.07591e-09	2.27381e-07
SCARB1	72.1439	-1.95634	0.34961	1.44477e-09	3.00248e-07
NRP2	133.705	-1.6183	0.291915	1.68739e-09	3.44919e-07
AFF3	605.819	1.33003	0.238578	1.95455e-09	3.93086e-07
HPGDS	28.8403	-3.23594	0.580274	2.27932e-09	4.51125e-07
CHPT1	197.988	2.21769	0.406624	2.90013e-09	5.65026e-07
PSTPIP1	44.7081	-1.90463	0.347801	3.29188e-09	6.31483e-07
PELI2	177.077	1.2249	0.223989	3.89139e-09	7.35179e-07
ABCA1	444.165	-1.20491	0.221155	4.40626e-09	8.20026e-07
AC139720.1	22.1082	5.63223	1.08951	6.80924e-09	1.24859e-06
P2RY6	65.077	-2.44735	0.462932	7.74477e-09	1.39956e-06
CCDC170	82.655	-1.56154	0.29414	8.17283e-09	1.45581e-06
HNMT	182.503	-1.75041	0.331237	8.30037e-09	1.45771e-06
VCAN	319.568	-2.17758	0.417125	9.1157e-09	1.57866e-06
SSBP2	564.229	0.833269	0.154552	1.00937e-08	1.72408e-06
PARP4	286.703	0.970737	0.181586	1.03215e-08	1.73917e-06
C9	42.4035	-2.0282	0.386361	1.18975e-08	1.978e-06
EMP1	90.6814	-2.25947	0.441971	1.52025e-08	2.49421e-06
KLF9	126.619	1.26206	0.241879	1.55571e-08	2.51924e-06
NCF2	80.5425	-1.32263	0.254933	1.70813e-08	2.7306e-06
AKR1A1	67.3836	-1.79789	0.350134	1.80198e-08	2.84416e-06
DAB2	340.777	-1.84965	0.363486	2.11844e-08	3.30186e-06
WWP1	263.479	-1.18172	0.229455	2.31294e-08	3.5605e-06
LONRF1	30.2917	2.10768	0.415918	2.34273e-08	3.56237e-06
SORT1	101.888	2.17946	0.432586	2.67006e-08	4.0112e-06
F13A1	3028.43	-1.76312	0.351555	3.06615e-08	4.49786e-06
DNM1	112.473	-1.89574	0.377718	3.06184e-08	4.49786e-06
PAX8-AS1	132.753	-1.55091	0.308249	3.47867e-08	5.04366e-06
SLC38A1	23.5889	3.30348	0.66269	3.72635e-08	5.34067e-06
KLHL6	108.385	1.54338	0.308935	3.85877e-08	5.45211e-06
LILRA6	23.532	-2.79875	0.553381	3.89155e-08	5.45211e-06
LINC00937	67.0287	1.54748	0.309641	4.16021e-08	5.76375e-06
CLEC4E	68.6459	2.1207	0.437652	6.57336e-08	8.90905e-06
KIF16B	206.396	1.30887	0.265376	6.54698e-08	8.90905e-06
TMCC3	164.826	1.41213	0.288409	6.78907e-08	9.10246e-06
GREB1	14.1241	5.00821	1.0547	8.24511e-08	1.09371e-05
ZEB1	40.8141	2.14619	0.450476	8.78711e-08	1.15333e-05
MILR1	35.4613	-2.30877	0.476651	8.9427e-08	1.16153e-05
HCK	203.721	-1.28538	0.265317	9.67032e-08	1.24309e-05
DOCK5	440.913	1.30296	0.26955	1.05294e-07	1.33971e-05
CRYBG1	156.988	1.70673	0.357047	1.06773e-07	1.34479e-05
MKNK1	166.695	-0.971986	0.199074	1.19684e-07	1.47756e-05
SLC9A9	899.601	-1.789	0.376954	1.18544e-07	1.47756e-05
VAPA	223.72	0.947044	0.195002	1.3969e-07	1.70764e-05
AP001636.3	67.7709	2.31252	0.492509	1.41657e-07	1.71488e-05
LGMN	383.848	-2.40025	0.514025	1.45073e-07	1.73935e-05
NPL	141.675	-2.05502	0.437308	1.49306e-07	1.77305e-05
MPRIP	100.66	2.57	0.551589	1.55941e-07	1.83436e-05
FYN	102.853	1.33333	0.280923	1.63656e-07	1.90713e-05
SLC22A23	212.626	1.03412	0.216338	1.70803e-07	1.9705e-05
CD4	104.347	-1.12676	0.2354	1.72255e-07	1.9705e-05
ACPP	22.998	-2.34265	0.496496	1.91015e-07	2.16524e-05
AKAP13	1951.72	1.00706	0.211075	1.94866e-07	2.18899e-05
ARHGAP4	112.397	-1.23718	0.262883	2.08377e-07	2.31987e-05
KCTD3	48.2145	1.31231	0.280015	2.14057e-07	2.36201e-05
PRR5	36.284	-1.74029	0.3756	2.38412e-07	2.60768e-05
DCAF12	46.002	-1.68808	0.363315	2.43148e-07	2.63636e-05
SMCHD1	623.992	1.23099	0.264436	2.61364e-07	2.80944e-05
RIN2	427.078	-0.853183	0.179551	2.70891e-07	2.88695e-05
ANKRD13D	73.5958	-1.35389	0.292282	2.75009e-07	2.90601e-05
TGFBI	271.202	-1.78139	0.390779	2.94941e-07	3.09044e-05
MARCH1	432.46	-0.857247	0.181924	3.20337e-07	3.32857e-05
RNF144B	517.189	0.91919	0.197152	3.7034e-07	3.81634e-05
ARHGEF2	88.9946	-1.08553	0.235241	3.88219e-07	3.96779e-05
GPC5	15.2307	3.63369	0.810387	4.1319e-07	4.18868e-05
IL6R	72.819	-1.62488	0.3622	4.89938e-07	4.88723e-05
CYTH4	92.221	-2.00437	0.449438	4.88545e-07	4.88723e-05
SH3BP4	28.4075	2.39861	0.548313	5.11153e-07	5.05838e-05
SUPT3H	190.08	1.5157	0.339966	5.45092e-07	5.32773e-05
NFATC2	85.2904	-1.18819	0.262116	5.46916e-07	5.32773e-05
AL078590.2	11.125	3.58642	0.809764	5.57167e-07	5.38552e-05
FAM53B	237.619	1.51611	0.342667	6.41644e-07	6.15435e-05
TMEM156	15.2405	3.30529	0.767442	6.57154e-07	6.255e-05
PTEN	683.457	1.38288	0.312308	6.84159e-07	6.46271e-05
SUSD6	378.341	1.18805	0.266942	7.25708e-07	6.75287e-05
TSC22D3	262.877	1.71126	0.391676	7.23989e-07	6.75287e-05
CYTIP	76.1489	1.69731	0.3884	7.97166e-07	7.36286e-05
CEBPD	181.069	1.65398	0.380254	8.13397e-07	7.45753e-05
CNOT6L	111.471	1.03115	0.232051	8.4311e-07	7.67353e-05
TMEM144	51.8657	-1.57626	0.362492	8.91459e-07	8.05479e-05
GAB1	209.622	1.07217	0.24377	1.04816e-06	9.40249e-05
PSME4	244.22	1.36399	0.315444	1.10213e-06	9.74646e-05
CMSS1	195.556	1.90753	0.448063	1.09681e-06	9.74646e-05
AC110995.1	31.5978	-2.7879	0.648543	1.15651e-06	0.000101553
EXT1	342.423	-1.28184	0.297561	1.17437e-06	0.0001024
BACH2	52.6346	2.16017	0.515837	1.21879e-06	0.000105535
CD38	26.2152	-2.66904	0.629479	1.31598e-06	0.000113165
DOK2	28.5359	-1.93933	0.455771	1.37898e-06	0.000117568
AC002070.1	37.8837	2.38372	0.564934	1.39223e-06	0.000117568
SIGLEC1	195.28	-2.10309	0.50088	1.39546e-06	0.000117568
TMEM150B	19.3457	-2.70188	0.627275	1.41077e-06	0.00011806
DANT2	15.3034	3.46487	0.851183	1.45403e-06	0.000120869
RCN3	64.9471	-1.70824	0.405557	1.65026e-06	0.000136272
CLTC	235.867	-0.817145	0.186813	1.78566e-06	0.000146483
GIMAP8	82.565	-1.17691	0.276491	1.80866e-06	0.0001474
RUBCNL	39.0963	-1.87914	0.451811	1.82171e-06	0.0001475
HK3	27.4976	-2.23725	0.538691	1.90456e-06	0.000153212
HRH1	135.831	-2.07939	0.5044	1.93521e-06	0.000153695
LRRC4C	38.5083	-4.15156	1.03565	1.9315e-06	0.000153695
BNC2	335.655	1.35608	0.325708	2.228e-06	0.000175829
RNF115	173.61	1.11552	0.265076	2.2847e-06	0.000179169
RAB31	1006.98	0.981763	0.231772	2.39917e-06	0.00018697
CELF2	1492.08	1.15762	0.277908	2.63026e-06	0.000203706
MARCO	68.567	-3.31611	0.837083	2.81395e-06	0.000216587
KLF7	331.25	1.02764	0.245533	2.86918e-06	0.000219483
RAB11FIP1	64.7534	-1.38712	0.33782	2.92188e-06	0.000222152
TPCN1	213.625	-1.25576	0.305127	3.0172e-06	0.000228009
ALPK3	61.0316	7.40611	2.00683	3.18465e-06	0.000239214
ACOT11	57.9428	2.05971	0.517503	3.25694e-06	0.000243178
CYBB	137.637	-2.2494	0.56772	3.62632e-06	0.000269147
KIF13B	315.017	1.21976	0.299845	3.76236e-06	0.000276598
ZNF710	209.807	-1.04828	0.254772	3.77748e-06	0.000276598
ARRDC2	56.7284	1.4899	0.369519	3.79327e-06	0.000276598
GAREM1	28.9477	2.39573	0.602366	3.84633e-06	0.000278836
IL1RAP	105.351	1.29913	0.321597	3.89493e-06	0.000280727
TSPYL2	17.7319	2.86485	0.734875	3.99158e-06	0.00028604
SEMA6D	23.56	4.35701	1.12772	4.03961e-06	0.000287828
PTGFRN	9.68397	-6.6548	2.70965	4.07812e-06	0.000288921
ADAP2	210.291	-1.61725	0.406392	4.1299e-06	0.000290936
RASA1	313.36	0.738162	0.175005	4.17169e-06	0.000292229
IL6ST	130.495	0.948343	0.230075	4.2435e-06	0.000293957
RFX2	82.0853	-2.58097	0.662678	4.24302e-06	0.000293957
STAB1	469.446	-1.37411	0.344851	4.52674e-06	0.000311845
TXK	75.5884	-1.7275	0.440105	4.65233e-06	0.000318735
ABCG1	70.827	-1.20957	0.301892	4.88398e-06	0.000332778
ANK3	108	2.59182	0.673599	5.0966e-06	0.000345378
FCHO2	527.311	1.30778	0.329916	5.38651e-06	0.000363051
RAB32	25.636	-1.79114	0.460224	5.81629e-06	0.00038991
KLHL24	177.79	1.16667	0.29434	6.05265e-06	0.000403586
COLEC12	837.367	-1.14088	0.287495	6.16987e-06	0.000409213
SPRED1	311.182	-0.904622	0.223982	6.26511e-06	0.000413331
SDK1	75.913	1.30478	0.33371	6.36971e-06	0.000418021
SNX30	114.969	1.18599	0.300378	6.50225e-06	0.000424485
IL7	49.6122	-1.83966	0.478459	6.59462e-06	0.000428272
PSMA1	160.1	1.24267	0.317131	6.64171e-06	0.000429096
TXNIP	529.777	1.96293	0.512856	6.81647e-06	0.000438116
ACSL1	488.835	1.56069	0.405125	7.07105e-06	0.000452149
CTSA	66.8051	-1.93772	0.514161	7.26421e-06	0.00046213
CTSC	133.425	-1.38009	0.357943	7.90929e-06	0.000500614
FKBP15	106.401	-1.26481	0.325939	8.0993e-06	0.000510052
USP53	425.07	1.19561	0.308751	8.67084e-06	0.0005433
EIF4G3	559.444	-1.39402	0.366096	8.95639e-06	0.000558386
AC090541.1	15.2515	3.43471	0.923299	9.18585e-06	0.000569843
NR1H3	14.5431	-2.31099	0.603267	1.0518e-05	0.000649249
ANKRD33B	6.49723	3.85005	1.03379	1.13823e-05	0.000699144
NAALADL2	220.228	1.16604	0.306938	1.15419e-05	0.000705469
SRGN	358.974	1.18526	0.316684	1.42393e-05	0.000866096
STC1	5.28119	5.15659	1.60223	1.52708e-05	0.000924327
ME1	307.712	-1.76131	0.486644	1.53739e-05	0.000926071
TMC8	36.3403	-1.57811	0.429499	1.56215e-05	0.000936465
EVA1C	85.9305	1.50926	0.41451	1.61422e-05	0.000963048
ANTXR2	160.038	-1.1439	0.307818	1.63096e-05	0.000965748
IL13RA1	209.485	0.753817	0.194119	1.63424e-05	0.000965748
VOPP1	278.812	-0.760003	0.196414	1.68788e-05	0.000992745
HMOX1	69.2491	-2.39731	0.678122	1.78586e-05	0.00104544
SLC7A8	85.5694	-1.00671	0.269041	1.87167e-05	0.00109055
GIMAP1	28.1	-1.93613	0.542391	1.89058e-05	0.00109645
ZEB2	1507.52	-0.901286	0.239833	1.94161e-05	0.00112083
RDX	116.691	1.41696	0.39341	1.99878e-05	0.00114852
ELOVL5	57.3404	0.957248	0.257857	2.09284e-05	0.00119705
CALU	42.3582	-1.5816	0.442046	2.16173e-05	0.00123081
TLR2	558.024	0.966546	0.261151	2.2298e-05	0.00125978
DAAM2	126.632	-2.66883	0.772214	2.23283e-05	0.00125978
ZFAND5	159.21	2.95477	0.863064	2.32016e-05	0.00130069
SULT1A1	39.2998	-1.88368	0.539604	2.32619e-05	0.00130069
PPP1CB	134.075	1.15245	0.319089	2.39365e-05	0.00133243
AC020611.2	60.376	2.41615	0.709984	2.53112e-05	0.00140269
LINC01725	8.23759	4.54784	1.22479	2.55382e-05	0.00140901
BLNK	64.6359	-2.01181	0.578246	2.57855e-05	0.00141638
RBMS3-AS2	19.9166	2.62581	0.776596	2.71546e-05	0.00148505
CXCR4	40.7125	2.72452	0.800023	2.74434e-05	0.00149429
DDX10	84.412	1.26732	0.356945	2.83306e-05	0.00153589
TES	60.9426	1.10933	0.30901	2.85065e-05	0.00153873
PIK3CD	83.4918	-1.28764	0.363309	2.88992e-05	0.00155321
NAV2	478.552	-1.24436	0.352176	2.90489e-05	0.00155455
CTSL	106.535	-1.56112	0.454804	3.06174e-05	0.00163149
ELL2	369.267	1.71679	0.499898	3.07585e-05	0.00163203
PALM2-AKAP2	36.226	1.92093	0.565013	3.09052e-05	0.00163287
TMEM173	13.713	-3.63279	1.01131	3.23751e-05	0.00170331
SVIL	32.0557	2.72586	0.809716	3.26332e-05	0.00170968
VAV1	132.65	-1.44869	0.418179	3.27956e-05	0.001711
NET1	25.2762	1.75156	0.511873	3.33168e-05	0.00173095
GALNT2	220.481	1.30928	0.375824	3.40423e-05	0.00174996
HLA-DQB1	101.409	2.13524	0.636098	3.38285e-05	0.00174996
PRCP	33.6057	-1.40571	0.406778	3.41039e-05	0.00174996
AL590617.2	19.7993	1.55063	0.452829	3.43909e-05	0.00175746
C9orf139	24.5222	-1.82794	0.53364	3.68812e-05	0.00187703
GNG2	150.222	-1.2294	0.353839	3.75337e-05	0.00190247
SRGAP2	789.608	1.11007	0.317112	3.85156e-05	0.00194434
CCSER1	124.034	1.07899	0.312546	4.52842e-05	0.00227681
HVCN1	14.1074	-2.31878	0.68522	4.55133e-05	0.00227914
HNRNPU	185.879	0.593581	0.159211	4.64001e-05	0.00231425
TLE1	37.509	2.85025	0.887235	4.75415e-05	0.00235158
ZNF189	46.6915	1.31979	0.3886	4.77144e-05	0.00235158
TRPV4	19.6855	-2.08031	0.636884	4.7669e-05	0.00235158
ITGA5	27.3257	-1.5737	0.465199	4.8105e-05	0.0023615
AC008759.3	5.52483	4.19496	1.19623	4.87069e-05	0.00238167
GIMAP4	22.7904	-2.02464	0.616565	4.94073e-05	0.00240648
FOCAD	114.093	0.967046	0.277651	5.06223e-05	0.00245607
DOK3	44.1363	-1.39937	0.41924	5.12385e-05	0.00247633
P2RY14	396.424	-1.63547	0.496835	5.14532e-05	0.0024771
KLHL5	159.953	1.3642	0.409216	5.26866e-05	0.00251705
NT5M	7.90351	2.99273	0.928598	5.26432e-05	0.00251705
ELF1	435.868	0.559008	0.150754	5.52158e-05	0.00262781
CERS6	454.463	1.35029	0.406182	5.69824e-05	0.00270157
COMMD4	5.98865	-5.70199	2.64196	5.8016e-05	0.00274016
NETO2	49.9175	1.51465	0.462579	5.82782e-05	0.00274215
HNRNPA3	146.752	0.620889	0.170711	5.94624e-05	0.00276884
ETV5	68.2137	-1.3492	0.405131	5.90771e-05	0.00276884
ZC3H3	69.091	0.931692	0.269829	5.95115e-05	0.00276884
ZSWIM6	735.065	-0.632997	0.174534	5.97463e-05	0.00276943
ID1	21.2536	2.69757	0.86388	6.03985e-05	0.00278929
HGSNAT	246.19	1.17082	0.350522	6.182e-05	0.0028444
AL137789.1	5.86162	-5.63504	2.63384	6.44177e-05	0.00295303
WSB1	362.212	-0.630865	0.175239	6.60066e-05	0.0030046
VASP	43.2557	-1.3272	0.402107	6.60245e-05	0.0030046
ST6GALNAC3	493.656	2.25645	0.715876	6.69416e-05	0.00303061
LIX1-AS1	89.8659	-2.2398	0.712069	6.72922e-05	0.00303061
TLR4	135.27	-1.22986	0.372212	6.73253e-05	0.00303061
SLC36A1	76.7212	-1.40113	0.427893	6.80348e-05	0.00305153
DAGLB	96.4185	1.04111	0.310259	7.08959e-05	0.00316846
FOXN3	1143.23	0.828106	0.239826	7.12574e-05	0.00317325
FILIP1	7.96854	4.60483	1.55487	7.1692e-05	0.00318124
EHBP1L1	58.2899	-1.64249	0.511339	7.28879e-05	0.00321144
CLEC4G	8.71108	-4.49396	1.54507	7.27147e-05	0.00321144
CD44	186.91	-1.15785	0.3521	7.4052e-05	0.00325125
NSFL1C	91.2247	-0.807	0.233323	7.45329e-05	0.00326088
TRA2B	146.063	0.767109	0.221287	7.54585e-05	0.00328983
SNX2	209.148	-0.946866	0.280824	7.64723e-05	0.00332242
AC016831.5	27.9291	1.37713	0.430347	7.76862e-05	0.0033518
TIMP1	14.7257	-5.17398	1.79363	7.7623e-05	0.0033518
LINC01340	34.4264	-3.26135	1.05124	7.82623e-05	0.00335936
RUNX1	626.287	-0.514032	0.140793	7.84002e-05	0.00335936
CBLB	214.122	0.723432	0.207765	7.91975e-05	0.0033819
ATP6V0A1	98.7522	-1.03689	0.31233	8.26996e-05	0.00351939
LILRB4	38.3418	-1.81546	0.57407	8.38694e-05	0.00355703
ACTN4	35.862	-1.54968	0.492613	8.64197e-05	0.00365277
FXYD6	53.7793	-2.63452	0.866923	8.67451e-05	0.00365414
HIVEP3	54.3453	-1.18045	0.364946	8.73104e-05	0.00366556
NAGK	72.8388	-1.18472	0.367207	9.02489e-05	0.00376359
SEL1L3	58.3526	1.24563	0.389825	9.0127e-05	0.00376359
Z99572.1	6.18783	2.99372	0.966722	9.32238e-05	0.00386182
APH1B	94.2168	1.00043	0.303066	9.30069e-05	0.00386182
KLF6	158.854	0.626304	0.178427	9.5021e-05	0.00392323
CAMK2G	49.1648	-1.04108	0.316673	9.53508e-05	0.00392386
MBP	196.41	-0.890166	0.267444	9.77191e-05	0.00400809
TAGLN2	35.1673	-2.85936	0.939552	9.82524e-05	0.00401259
ATP2B1	205.281	-0.924539	0.279754	9.84725e-05	0.00401259
ZC3H12D	58.2986	1.03025	0.314866	9.89071e-05	0.00401717
SP4	26.1575	1.19418	0.374759	9.98199e-05	0.00404109
RENBP	44.4937	-2.03325	0.660515	0.000101472	0.00409469
ZCCHC14	66.2498	0.905889	0.273435	0.00010262	0.00412765
IFI30	40.2947	-1.4568	0.467681	0.000104768	0.00420049
RBMS1	493.838	-0.622608	0.179015	0.000106904	0.00427239
NEXMIF	8.79144	-3.27023	0.983232	0.000109861	0.00437654
ZC3HAV1	118.266	0.6774	0.197309	0.000110367	0.00438269
GPAT3	59.0642	1.74775	0.576741	0.000110968	0.00439258
SPATA25	4.58773	-5.21023	2.55547	0.000114156	0.00450446
CD99	213.138	0.781237	0.234034	0.000116048	0.0045647
GPR183	56.6138	1.5086	0.49019	0.000118079	0.00461545
SIGLEC9	33.7336	-1.17896	0.370336	0.000117995	0.00461545
COLGALT1	123.039	-0.801588	0.240718	0.000118966	0.00463557
FRMD4A	926.86	0.573395	0.164343	0.000120042	0.00466293
ENPP2	34.9437	-2.71444	0.955601	0.000120795	0.00467762
WDFY3	497.886	-0.833426	0.253126	0.000121562	0.00467827
MIS18BP1	258.49	0.785961	0.236514	0.000121557	0.00467827
ASAP2	28.423	-1.83581	0.614206	0.000124913	0.00479245
MCOLN2	16.2272	1.62319	0.536052	0.000128039	0.00489731
MTR	105.914	0.712252	0.212512	0.000131479	0.00499821
GDPD1	29.2027	-2.25881	0.757798	0.000131148	0.00499821
RHOBTB1	75.0893	-1.06683	0.337198	0.000133421	0.00505662
ITPR2	644.274	-0.626157	0.183572	0.000135762	0.00512973
MRPL3	60.6218	1.35832	0.441967	0.000136879	0.00513248
RIPK2	42.9248	1.01273	0.321001	0.000137069	0.00513248
LINC01146	17.3993	-1.83679	0.602321	0.000136777	0.00513248
AC008957.2	60.875	2.32324	0.804333	0.00013791	0.0051485
HIVEP2	119.544	1.17005	0.377863	0.000138884	0.00516938
LINC02812	6.71551	-4.07824	1.49353	0.000140288	0.00518301
RBPJ	3357.03	-1.14478	0.369326	0.000139867	0.00518301
CHD1	188.758	0.769442	0.233739	0.000140497	0.00518301
ABHD3	106.538	-0.920257	0.2868	0.000141266	0.005196
CAPZB	288.714	-0.578676	0.168231	0.000142457	0.00522439
STPG4	34.8505	-1.45301	0.482791	0.000146941	0.00537304
MACC1	7.96029	2.32127	0.791585	0.000150237	0.00547751
REL	273.5	0.833614	0.258027	0.000150881	0.00548494
CNTRL	232.231	0.824807	0.254449	0.000152007	0.00550982
ATP2C1	95.1262	0.679384	0.203974	0.000154512	0.00558439
CRY1	37.4269	1.14796	0.37323	0.000158385	0.00570783
FGL2	111.911	1.64548	0.559127	0.00015926	0.0057228
RGL1	555.812	-0.800853	0.247788	0.000160558	0.00575285
TNFAIP3	58.9613	1.2336	0.407812	0.000161845	0.00577272
AC129507.1	5.91257	-5.53933	2.72318	0.000162038	0.00577272
ATL2	76.4254	0.72567	0.221494	0.000165377	0.00587489
LRRC8C	79.6988	-0.949978	0.302208	0.000166567	0.00590035
FOS	110.688	1.61635	0.551187	0.000168334	0.00594604
PIM1	9.74406	-3.28818	1.07815	0.000171857	0.00603945
NHS	30.4599	-1.57137	0.52588	0.000171947	0.00603945
CD14	93.4621	-1.81752	0.629019	0.000173566	0.00606992
ARHGAP9	40.7845	-1.44177	0.485544	0.000173788	0.00606992
FGD5	19.1042	-2.06549	0.705051	0.000175687	0.00611912
TRIM14	114.677	-0.963077	0.308699	0.000178863	0.00621236
PITPNB	107.572	0.725726	0.224111	0.000185133	0.00641228
WAKMAR2	23.4046	1.57323	0.540096	0.000187565	0.00644282
STK24	127.559	0.911692	0.291207	0.000187468	0.00644282
GNA15	38.8047	-1.09804	0.360936	0.000186595	0.00644282
TBC1D15	118.886	0.713849	0.219491	0.000188635	0.00646179
SEMA4B	23.5887	-2.12328	0.754005	0.000190716	0.00651519
AC007114.2	6.65152	2.78247	0.992801	0.000191657	0.00652943
MTCL1	10.0802	2.06991	0.737552	0.000193825	0.0065853
MROH7	24.165	1.93141	0.688582	0.00019545	0.00662248
TIMP3	42.4121	2.01836	0.727939	0.000204818	0.00692106
SLC31A1	37.0423	-1.24866	0.421527	0.000206407	0.00695591
CLEC10A	60.5922	-1.73267	0.608583	0.000207075	0.00695961
ACVRL1	8.16146	-2.79747	0.906152	0.000216884	0.0072697
PRKCE	348.068	1.01959	0.337299	0.000219525	0.00733848
PHF10	25.2178	1.76625	0.626028	0.000220973	0.00736716
ATP8B4	395.056	-0.777385	0.246534	0.000222329	0.00739258
ARAP2	129.961	-0.803429	0.257403	0.000223577	0.00741431
VIM	67.9622	-2.95091	1.09968	0.000229087	0.00757689
ARHGAP27	51.1622	-1.00834	0.333778	0.000231194	0.00762634
CEBPB	78.2018	1.09615	0.36867	0.000234126	0.00770268
PRKCA	138.614	-1.47506	0.520113	0.00023701	0.00777705
PDE8A	235.702	0.816695	0.263515	0.000239681	0.00784403
S100A9	17.1309	-3.05298	1.08837	0.000242669	0.00789576
PPM1K	5.77124	4.19497	1.57199	0.00024226	0.00789576
TSHZ1	54.6911	0.805367	0.259706	0.000243161	0.00789576
AC092745.5	13.6374	1.54759	0.54234	0.000246756	0.00799168
TAF4B	16.648	1.54712	0.543965	0.000251949	0.00813873
LTBP4	6.25138	-3.91394	1.53446	0.000256801	0.00827403
C12orf42	13.9261	1.86859	0.685525	0.000258889	0.00831982
HFE	18.2093	-1.44168	0.496742	0.000261913	0.00839537
ARHGAP25	92.3829	-1.05199	0.35693	0.000263384	0.00839933
LAT2	40.9765	-1.04165	0.35086	0.000262996	0.00839933
LMNA	59.7978	-2.53822	0.951569	0.000265638	0.0084225
MAP4K3	159.467	0.608188	0.188087	0.000266137	0.0084225
SMAD3	52.9075	0.92692	0.308565	0.00026501	0.0084225
NNMT	6.9146	3.20684	1.22987	0.000267044	0.00842979
CCNH	400.779	1.25715	0.440376	0.000273613	0.00857377
C12orf45	55.3868	1.26125	0.443104	0.000272915	0.00857377
CCL2	12.167	-3.82715	1.45021	0.000273667	0.00857377
TP53BP2	51.003	0.965884	0.325087	0.000277367	0.00866788
XPR1	157.833	0.593353	0.183723	0.00028098	0.00875883
RELL1	178.965	-0.862045	0.285572	0.000283472	0.0088145
SRGAP3	67.4598	-1.32215	0.467804	0.000287394	0.00889209
PLEKHM1	60.574	-1.05242	0.361043	0.000287217	0.00889209
GNA12	141.92	1.51674	0.551719	0.000291825	0.00900683
MAN1A1	1478.84	0.675154	0.214525	0.000294827	0.00907702
CLN3	32.5903	-1.24357	0.44016	0.000297556	0.0091385
FGF13	157.332	-1.37237	0.494719	0.000299158	0.00916512
FCGRT	208.709	-0.96967	0.330954	0.000303926	0.00928837
ALDH1L2	22.8225	1.27923	0.457509	0.000305358	0.0093093
ST3GAL5	48.6552	-0.92931	0.31355	0.000317716	0.00963894
IDH1	53.5493	-0.991471	0.338277	0.000317247	0.00963894
AC025576.3	18.608	2.35192	0.916761	0.000319444	0.00966784
PLCG2	101.871	-0.80825	0.266894	0.000322794	0.00974558
ARPC3	117.807	-0.658286	0.210357	0.000327311	0.00983433
ZFP36L1	226.713	-1.05328	0.366411	0.000327101	0.00983433
FAM117B	150.402	1.15181	0.40919	0.000339884	0.0101875
NEK6	59.4478	-1.0296	0.357114	0.000342971	0.0102554
MCTP2	23.9414	-2.5053	0.957283	0.000345424	0.0103041
AC083855.2	22.2553	-2.05414	0.774354	0.000348891	0.0103333
PDIA4	10.3013	-3.44828	1.21451	0.000348794	0.0103333
CSGALNACT1	829.733	1.78701	0.676026	0.000347236	0.0103333
STON2	89.7753	-1.54534	0.575448	0.000352078	0.010403
PGPEP1	34.8918	-1.07035	0.374238	0.000355549	0.0104807
NRROS	24.0026	-2.5228	0.982907	0.000360713	0.0106079
ARID3A	77.6392	-1.04899	0.368167	0.000362594	0.0106381
ADAMTS2	84.0527	-0.208235	0.446935	0.000372468	0.0108688
LACC1	18.1389	-1.62817	0.60414	0.000373073	0.0108688
MYO1F	328.375	-0.96557	0.336722	0.000372843	0.0108688
TRIT1	41.3694	0.972731	0.337642	0.000374228	0.010877
BIN2	45.6384	-1.19196	0.426557	0.000380364	0.0110297
SLC22A18	12.2837	-2.01503	0.746345	0.000383616	0.0110982
FAM198B-AS1	62.5656	-1.2776	0.469893	0.000385411	0.0111243
BRAT1	27.2988	-1.2655	0.462559	0.000392447	0.0113012
GALM	76.8502	-0.996823	0.350916	0.000393935	0.0113179
PDZD2	25.9398	2.58739	1.06539	0.000400537	0.0114746
CADPS2	23.412	2.00679	0.802475	0.000401228	0.0114746
CORO7	102.82	-0.849055	0.292431	0.00040566	0.0115748
CH25H	5.18551	0.153651	0.397634	0.000408401	0.0116264
NINJ1	32.1656	-1.4718	0.553711	0.000413634	0.0117485
AC067930.8	16.9395	1.73735	0.675592	0.000414782	0.0117543
TPST2	43.0212	-1.41451	0.5279	0.000417214	0.0117965
AP1B1	195.811	-0.56995	0.181887	0.000421073	0.0118786
GCNT2	50.1923	-1.14223	0.416274	0.000428172	0.0120516
LAIR1	77.815	-0.927553	0.325625	0.00043254	0.0121472
CCDC136	10.6099	-2.33201	0.869882	0.000440118	0.0123322
EHD4	74.3324	-1.18747	0.441539	0.000446687	0.0124882
TBC1D2	40.7026	-1.64318	0.641296	0.000448245	0.0125037
ATR	137.082	0.620246	0.202452	0.000449694	0.0125162
CCL18	7.17547	-3.77668	1.71343	0.000459688	0.0127658
PMP22	132.483	-1.57872	0.614442	0.000469196	0.0130009
ADGRA3	20.2502	1.98151	0.785376	0.000474729	0.013125
EIF3D	40.1818	-1.15901	0.427658	0.000488425	0.0134738
TEAD1	10.914	2.38944	1.01322	0.000505319	0.0139091
MYADM	9.09826	-2.33479	0.871803	0.00050921	0.0139853
SMAP2	751.147	0.783874	0.271375	0.000510549	0.0139913
TYK2	43.9634	-0.947197	0.339807	0.000517704	0.0141563
RYR1	84.7776	-1.27733	0.486982	0.000518898	0.0141579
TECPR1	44.4796	-1.11165	0.410632	0.000521153	0.0141883
PLA2G15	35.3758	-2.05214	0.826467	0.0005241	0.0142375
GNB4	115.549	0.829574	0.292352	0.000528361	0.0142821
CT69	4.25513	3.66851	1.54429	0.00052918	0.0142821
REPS2	79.4991	0.787509	0.274528	0.000528318	0.0142821
FRMD4B	1510.34	-1.05151	0.391599	0.000534574	0.0143896
DPYSL3	31.3475	-2.94364	1.27268	0.000536191	0.0143896
PRSS36	14.0651	-1.84784	0.717388	0.000536624	0.0143896
PLPP4	3.4812	4.06448	1.89993	0.000540169	0.0144536
COX5A	18.0931	-0.160095	0.402445	0.000559524	0.0149394
ABCD1	10.1887	-2.28136	0.87653	0.000561777	0.0149675
GPATCH2	100.71	-0.710113	0.243435	0.000567767	0.0150886
TAF5L	31.7839	0.988384	0.363928	0.000568742	0.0150886
CYBA	117.063	-0.652236	0.221998	0.000571569	0.0151314
UBXN2B	92.4114	0.982843	0.363043	0.000578596	0.015285
S100A4	39.6042	-2.52406	1.06961	0.000586865	0.015438
DUSP6	49.894	-0.985487	0.362583	0.000585654	0.015438
MKLN1	464.264	0.646212	0.218652	0.000588658	0.0154526
UBTD2	64.6441	0.853799	0.306625	0.000594311	0.0155682
WFS1	5.24924	3.4028	1.31358	0.000603932	0.0157716
MAMDC2-AS1	86.9076	-2.31683	1.00378	0.000604605	0.0157716
AMZ1	52.035	2.08912	0.893575	0.000610217	0.0158812
PRKAR2B	77.5237	1.24562	0.488473	0.000611353	0.0158812
CLIP2	37.0307	-1.15077	0.440699	0.000617789	0.0159881
MPP1	47.2069	-1.20324	0.463972	0.000618035	0.0159881
AL031599.1	6.07855	0.175411	0.414771	0.000621991	0.016024
IL17RA	112.666	-0.919049	0.336154	0.000620989	0.016024
STK17B	318.913	0.590902	0.197682	0.000628925	0.0161359
RFTN1	127.128	1.18784	0.462714	0.000628617	0.0161359
PTPRG	96.1762	1.51234	0.614526	0.000630262	0.016137
SYK	388.868	-0.693676	0.240287	0.000637298	0.0162838
MSI2	132.385	0.918093	0.339573	0.000640786	0.0163394
RBMS3-AS3	10.3013	2.56227	1.1196	0.000644357	0.0163969
DGKZ	45.0473	-0.97566	0.363683	0.000653314	0.016591
NRBP2	17.1895	1.41082	0.572283	0.000656574	0.0166399
LINC02356	13.7188	-1.7892	0.716964	0.000667601	0.016885
GSPT1	68.0435	1.34002	0.533549	0.00067205	0.0169631
NAMPT	322.857	1.14932	0.449041	0.000677362	0.0170627
SMPDL3A	15.7067	-2.38292	1.04451	0.000699061	0.0175738
THBS1	144.326	-0.905958	0.339212	0.000716295	0.0179708
PLCL2	302.995	-0.757924	0.273276	0.000747618	0.0186441
KIAA0513	67.3393	1.26662	0.508646	0.000747611	0.0186441
SLC9A7	38.2533	1.19279	0.473428	0.00074498	0.0186441
AC002451.1	16.4228	2.66814	1.18633	0.000766318	0.0190723
CYP1B1	10.5973	-2.7137	1.18337	0.000770236	0.0191316
AC079015.1	10.9181	-1.78148	0.723803	0.000773223	0.0191676
MYO9B	252.069	-0.668293	0.235528	0.000782845	0.0193677
KCNIP1	7.8075	2.03974	0.904073	0.000786552	0.0194208
RAP2B	51.8972	-0.974359	0.371575	0.000791019	0.0194925
ADGRB3	55.171	1.51691	0.641506	0.000801895	0.0197216
ATP1B3	235.69	1.46476	0.617756	0.00080456	0.0197482
ADGRE5	99.6132	-1.18421	0.480053	0.000826663	0.0202508
ARL11	17.7879	-1.39965	0.570046	0.000848833	0.0207531
YAF2	155.83	0.723297	0.261406	0.000860233	0.0209907
CPSF6	107.215	0.815591	0.305603	0.000892726	0.021741
MCOLN1	68.4448	-1.12751	0.455672	0.000894902	0.0217515
NFE2L3	34.6001	1.07257	0.432313	0.000899739	0.0218266
FCHSD2	1407.62	0.984476	0.387334	0.00091096	0.0220559
STX6	96.1604	0.736618	0.269621	0.00091448	0.0220982
MYO7A	48.5597	-1.0635	0.423649	0.000917387	0.0221255
SLC27A1	49.6312	-0.807084	0.302414	0.00093314	0.022462
FYB1	319.572	-1.02361	0.409255	0.000936692	0.0225041
PMS1	110.733	0.998821	0.395248	0.00094403	0.0225933
ABCD2	7.91868	-2.88669	1.18853	0.000942462	0.0225933
NABP1	139.355	-0.634653	0.226126	0.000949684	0.0226851
XYLT1	226.432	1.16095	0.481255	0.000967851	0.0230748
DDX21	81.665	0.678131	0.246862	0.000975586	0.0232149
MFHAS1	56.6505	-0.935776	0.366617	0.00097857	0.0232415
ITGAM	77.7968	-0.92619	0.362227	0.00100711	0.0238739
SDC2	125.179	1.16159	0.482642	0.00101377	0.0239484
IQGAP1	364.15	-0.597541	0.21143	0.0010141	0.0239484
BCO2	13.7176	1.79302	0.824043	0.00102538	0.0241691
GRB10	34.0403	1.81413	0.829504	0.00103293	0.0243012
PRKDC	136.846	0.57778	0.203093	0.00103748	0.0243623
DICER1	208.436	0.696012	0.256104	0.00105651	0.0247625
HIF1A	281.376	-0.71113	0.264234	0.0010586	0.0247648
RTN1	324.234	0.700719	0.25931	0.00107551	0.0251133
PPM1B	198.934	0.81985	0.316649	0.00110538	0.0255169
CTLA4	8.34471	2.2806	1.12221	0.00110214	0.0255169
LIFR	11.3021	1.77544	0.831154	0.00110556	0.0255169
FKBP5	2816.8	1.38964	0.608344	0.00109927	0.0255169
C16orf70	43.3472	-0.840359	0.325492	0.00110712	0.0255169
PER1	134.448	0.718799	0.269023	0.00109485	0.0255169
AC022098.1	30.9505	-1.02091	0.413631	0.00110287	0.0255169
KALRN	16.0733	1.97982	0.963436	0.00111538	0.0256598
LILRB3	59.9976	-0.948168	0.381612	0.00112785	0.0258991
C1orf54	10.6366	-1.79311	0.795807	0.00115231	0.026412
RASA4	14.9457	-2.21157	1.02229	0.00118555	0.0270745
AKNA	101.244	0.808908	0.314789	0.00118418	0.0270745
TPM4	58.0675	-0.996416	0.413203	0.00119399	0.0272173
CALM2	110.044	-1.23947	0.544643	0.00120529	0.0273749
ARPC1B	118.172	-0.625371	0.228036	0.00120348	0.0273749
STAC3	11.5256	-2.00783	0.932955	0.00121714	0.0275936
FBXO32	5.43864	0.157911	0.40036	0.00122257	0.0276665
SLC38A7	33.3729	-1.33446	0.588927	0.00122886	0.0277584
PRDM1	68.103	0.969352	0.399394	0.00123834	0.027922
GNA13	136.088	0.670067	0.249998	0.00124882	0.0281075
STAMBPL1	32.6362	1.28708	0.565814	0.00125262	0.0281423
AC084871.1	49.7144	1.94522	0.968809	0.00126885	0.0284555
MDM2	122.268	0.651317	0.242656	0.00128795	0.0288321
SPTBN5	8.17871	-2.07828	0.906409	0.00129203	0.0288714
CDK11B	32.3537	-0.97433	0.398841	0.00130426	0.0289968
LDHB	10.4493	-0.130504	0.382102	0.00130461	0.0289968
GTF2A1	42.3436	0.771573	0.299721	0.00130185	0.0289968
RHOBTB3	132.837	0.818556	0.325805	0.00131413	0.0291046
SEPTIN9	107	-1.05434	0.447722	0.00131239	0.0291046
RCAN1	199.721	0.839429	0.335765	0.00133337	0.0294784
RXRA	45.0317	-0.828945	0.328169	0.00133957	0.0294887
IL10RA	213.76	-1.07953	0.465321	0.00134093	0.0294887
SYCP3	15.5321	2.16544	1.11464	0.00133696	0.0294887
PARP9	60.8634	-0.790417	0.309425	0.00134751	0.0295813
WAC	260.627	0.489282	0.171278	0.00135575	0.0297098
SLC1A4	10.5921	1.4659	0.68899	0.00137321	0.0299869
GIMAP7	28.5099	-1.48504	0.692266	0.00137151	0.0299869
BTBD9	344.566	0.662794	0.249649	0.00137682	0.0300133
AC009226.1	61.3328	-0.965393	0.403349	0.00138203	0.0300683
CRIP1	23.5489	-1.90029	0.939411	0.00138417	0.0300683
TNPO1	133.657	0.705279	0.271025	0.00140486	0.0303065
AF117829.1	57.7724	0.74331	0.290125	0.00140404	0.0303065
NCKAP1L	192.873	-0.667543	0.252536	0.00139785	0.0303065
LRRC63	10.5855	-1.89707	0.862156	0.00140431	0.0303065
AC025569.1	11.2948	-1.7185	0.776048	0.00142335	0.0306524
CSF2RA	201.201	0.838951	0.339751	0.00142765	0.0306919
GSN	68.8412	-2.19023	1.18897	0.00143685	0.0308367
GABPB1	56.6019	1.03661	0.444293	0.00144174	0.0308885
SPP1	13.431	-2.6783	1.31136	0.0014494	0.0309992
MAMDC2	417.63	-1.49179	0.721527	0.00145282	0.0310193
PATJ	8.16739	2.76365	1.56669	0.00147223	0.03138
SORBS1	40.5426	2.61989	1.51619	0.00148055	0.0315034
PDGFB	78.4262	1.21633	0.553155	0.00149491	0.0317548
CACNA2D3	33.6726	-0.884688	0.362945	0.00150286	0.0318694
SHISA5	14.4755	-1.6762	0.790204	0.00152609	0.0323069
NCKAP1	5.46015	2.28651	1.19795	0.00153425	0.0324246
PDLIM2	4.68954	-0.227992	0.464531	0.0015459	0.0325699
AC008759.2	3.53882	3.00256	1.43019	0.00154635	0.0325699
C5	47.2232	1.23257	0.561264	0.00155073	0.0326072
SYNE3	79.5516	0.975021	0.416493	0.00156213	0.0327916
NFXL1	34.557	-0.966408	0.412538	0.00156594	0.0328163
EML2	12.9788	-1.53056	0.705958	0.00157056	0.0328579
OAS1	32.607	-1.15022	0.517154	0.00157944	0.0329883
SCAMP4	25.8788	-1.1521	0.518429	0.0015938	0.0332325
AC007952.4	4.06086	3.45994	1.61209	0.00159707	0.0332453
MIR99AHG	227.52	-0.614279	0.232011	0.00159985	0.0332476
VWF	30.7932	1.65457	0.845806	0.00163311	0.0337931
APAF1	100.933	0.680564	0.264597	0.00163373	0.0337931
AP000915.2	14.8494	-1.73086	0.850348	0.0016348	0.0337931
PLA2G4C	32.0449	-1.37037	0.654622	0.00163694	0.0337931
SLC35E3	70.4998	0.808928	0.329816	0.00164114	0.0338238
SMAD4	111.522	0.535751	0.19632	0.00165277	0.0340073
DUSP16	75.3076	0.687831	0.269476	0.00165666	0.0340312
CAMTA1	119.936	0.857578	0.358215	0.00169082	0.0346758
WIPF1	314.599	-0.470027	0.167817	0.00170151	0.0348377
TRIM5	57.2834	1.20359	0.567891	0.00173307	0.0354257
CREB1	167.178	-0.635559	0.245745	0.00174503	0.0354391
AC016831.7	103.628	1.02306	0.456932	0.00174794	0.0354391
GNA14	5.1063	-0.442878	1.0219	0.00173711	0.0354391
EPB41L3	422.775	-0.738059	0.298178	0.00174166	0.0354391
L3MBTL4	109.116	0.788585	0.323372	0.00174691	0.0354391
AVIL	44.1041	-1.02253	0.458162	0.00177532	0.0359357
TFE3	27.4344	-1.07003	0.47989	0.00178319	0.0360366
SH3BP2	71.7269	-0.857534	0.36134	0.00181656	0.0365925
ABHD2	134.836	0.758551	0.309914	0.00181453	0.0365925
CGAS	33.9956	-0.851303	0.357143	0.00182414	0.0366858
AKT3	276.389	0.576398	0.217812	0.00183112	0.0367487
ATP5PF	13.9425	-0.137923	0.386444	0.00183316	0.0367487
MT2A	36.9356	2.27907	1.29378	0.00184054	0.0368374
NMNAT1	18.9677	-1.36074	0.656207	0.00184668	0.036901
SEMA5A	6.75044	0.169857	0.408504	0.00185602	0.0369866
PINX1	20.5564	0.977116	0.433685	0.00185689	0.0369866
RBMX2	4.06395	-2.79581	1.64935	0.00186314	0.0370518
NHLRC2	101.135	0.809699	0.337654	0.00186787	0.0370868
ITGAX	98.4118	1.18909	0.565668	0.00189145	0.0374952
IGF2R	106.486	-0.78171	0.324774	0.00190786	0.0377007
PARVB	156.557	0.708745	0.286434	0.00190599	0.0377007
MYL6	31.4194	-0.4411	1.04731	0.00194875	0.0384476
ABHD15-AS1	170.06	1.21877	0.589018	0.00195563	0.0384617
GMFG	48.4844	-0.89498	0.388849	0.0019551	0.0384617
ROCK1	456.647	0.659369	0.260859	0.00195929	0.038473
TCN2	33.3457	-0.836313	0.354389	0.00202212	0.0396444
NBEAL2	11.739	-1.4722	0.727166	0.00203491	0.03977
ATAD2	33.6129	0.918241	0.407504	0.00203469	0.03977
SAP30	50.9929	0.895132	0.391596	0.00206207	0.0401525
PAG1	208.656	0.489274	0.180607	0.00206361	0.0401525
FTO	186.069	0.492621	0.181892	0.00206414	0.0401525
RNF213	312.28	-0.736283	0.304879	0.00206929	0.04019
IER2	14.6347	-1.40264	0.697476	0.00207704	0.0402778
TRPV2	19.5636	-1.11786	0.517649	0.00209314	0.0405269
CTNNA1	190.308	0.574665	0.221311	0.00211001	0.0407902
ABLIM2	15.1135	1.13684	0.546772	0.00212637	0.0410429
ANO2	21.1029	1.91505	1.13297	0.00213481	0.0411421
AL162414.1	78.903	-0.858329	0.377036	0.00214683	0.04131
KCNK6	42.2314	-1.19393	0.58185	0.00216722	0.0416381
MYEF2	12.3198	1.51163	0.819689	0.00218966	0.0420043
TANC2	322.201	0.781896	0.332381	0.00219534	0.0420486
PDIK1L	15.0863	-1.14969	0.543253	0.00220811	0.0421637
NEK7	225.07	0.447523	0.163369	0.0022051	0.0421637
WRN	74.7982	0.60857	0.239549	0.00221347	0.0421714
SLCO4A1	19.5721	1.45126	0.776002	0.00221527	0.0421714
LRRC27	17.4559	-1.17687	0.558995	0.00223039	0.0423944
IRAK3	600.134	0.677597	0.276087	0.00226235	0.0429364
MACF1	370.699	-0.847438	0.374249	0.00227656	0.0431078
LINC02611	9.74997	-1.67036	0.844464	0.00228034	0.0431078
AL033519.5	4.99275	3.06261	1.6388	0.00228175	0.0431078
UBALD2	24.4189	1.67312	0.926396	0.00229983	0.0433837
IL10	6.91776	-2.6031	1.28844	0.00230775	0.0433968
DDX31	20.8701	1.11476	0.534133	0.00230795	0.0433968
ISG20	16.4264	1.23486	0.618908	0.00231097	0.0433968
TNIP2	11.2939	-1.45001	0.728829	0.00231984	0.0434979
PPP4R1	119.76	0.515125	0.195529	0.00233489	0.0437144
ZNF846	148.798	0.737229	0.310763	0.00236832	0.0442737
EEFSEC	86.7821	0.616473	0.24609	0.00237728	0.0443083
AC096711.2	8.87152	2.34088	1.39904	0.00237463	0.0443083
AC083837.1	18.6241	-1.45562	0.789107	0.00238802	0.0444421
KDM1A	50.9398	0.634713	0.257201	0.00239468	0.0444996
CAVIN2	5.32535	2.86261	1.75277	0.00240271	0.0445825
PLEKHG1	76.4836	1.29991	0.684957	0.00245476	0.0454208
PDE1B	14.2461	-1.39861	0.716491	0.00245586	0.0454208
RPRD1B	52.2099	0.660883	0.271945	0.00245882	0.0454208
BLVRA	59.4323	-0.757482	0.326732	0.00247983	0.0457412
ZNF609	400.748	-0.731192	0.312207	0.00251063	0.0462409
STXBP2	34.9986	-1.03037	0.500169	0.00255049	0.0469056
PRKD2	22.5165	-1.04323	0.501487	0.00261435	0.0480093
PCNX2	54.9001	0.787962	0.348487	0.00264259	0.0484264
RELT	16.1556	-1.26649	0.637124	0.00264483	0.0484264
SMIM3	36.9916	0.892358	0.409138	0.00265424	0.0485275
IQSEC1	156.959	-0.598548	0.242947	0.00268416	0.0490026
SUGCT	10.7301	2.00028	1.2569	0.00269587	0.0491444
POLD4	26.1128	-2.06622	1.31038	0.0027146	0.0494136
