## Supplementary material for "Activated fibroblasts drive cellular interactions in end-stage pediatric hypertrophic cardiomyopathy": Table S30 S31

### Sheet: Table S30 GO Analysis
Cluster	ID	Description	GeneRatio	BgRatio	pvalue	p.adjust	qvalue	geneID	Count
MP2	GO:0030695	GTPase regulator activity	33/357	488/18432	4.87904e-10	1.52714e-07	1.31991e-07	NRP1/RGL1/STARD13/FARP1/ARHGAP18/PLEKHG5/ADAP2/ARHGEF10L/ARHGAP24/SRGAP3/TBC1D12/FGD2/AGAP1/TBC1D4/AGFG1/TBC1D14/ITSN1/IQGAP2/ARHGAP6/DOCK11/ASAP1/PSD3/DOCK7/FAM13A/BCAR3/CYTH4/CYTH1/STARD8/ASAP2/ARHGAP22/TBC1D5/EVI5/ARHGEF12	33
MP2	GO:0060589	nucleoside-triphosphatase regulator activity	33/357	488/18432	4.87904e-10	1.52714e-07	1.31991e-07	NRP1/RGL1/STARD13/FARP1/ARHGAP18/PLEKHG5/ADAP2/ARHGEF10L/ARHGAP24/SRGAP3/TBC1D12/FGD2/AGAP1/TBC1D4/AGFG1/TBC1D14/ITSN1/IQGAP2/ARHGAP6/DOCK11/ASAP1/PSD3/DOCK7/FAM13A/BCAR3/CYTH4/CYTH1/STARD8/ASAP2/ARHGAP22/TBC1D5/EVI5/ARHGEF12	33
MP2	GO:0005543	phospholipid binding	31/357	474/18432	3.73482e-09	7.79332e-07	6.73578e-07	PLTP/ITPR2/ABCA1/SYT1/ADAP2/SH3PXD2A/SCARB1/NCF4/MTSS1/GAS6/ZCCHC2/FGD2/WDFY3/AGAP1/LPAR1/SNX2/FCHSD2/IQGAP2/NCF1/SNX24/C2CD5/ASAP1/SNX29/NISCH/TPCN1/ANXA4/CPNE8/PLA2G15/SNX13/SNX6/SNCA	31
MP2	GO:0005096	GTPase activator activity	22/357	275/18432	2.19755e-08	3.43917e-06	2.97248e-06	NRP1/STARD13/ARHGAP18/ADAP2/ARHGEF10L/ARHGAP24/SRGAP3/TBC1D12/AGAP1/TBC1D4/AGFG1/TBC1D14/IQGAP2/ARHGAP6/ASAP1/FAM13A/STARD8/ASAP2/ARHGAP22/TBC1D5/EVI5/ARHGEF12	22
MP2	GO:0038024	cargo receptor activity	12/357	82/18432	5.68521e-08	7.11788e-06	6.152e-06	DAB2/COLEC12/LYVE1/MRC1/STAB1/CD163L1/ABCA1/SCARB1/CD163/FOLR2/ENPP2/LRP1	12
MP2	GO:0035091	phosphatidylinositol binding	20/357	277/18432	5.07268e-07	5.2925e-05	4.57431e-05	ITPR2/SYT1/ADAP2/SH3PXD2A/SCARB1/NCF4/ZCCHC2/FGD2/WDFY3/SNX2/FCHSD2/IQGAP2/NCF1/SNX24/ASAP1/SNX29/NISCH/TPCN1/SNX13/SNX6	20
MP2	GO:0003779	actin binding	24/357	439/18432	5.40859e-06	0.000483683	0.000418047	EPB41L1/MYO5A/DAAM2/TNS1/TPM1/GAS2L3/ANTXR1/FER/DAAM1/MTSS1/PRKN/KCNMA1/MYO7A/IQGAP2/TNNI3/MYL2/FMN1/EPB41L2/RCSD1/MYL3/TNNC1/PTK2/GAS7/SNCA	24
MP2	GO:0015278	calcium-release channel activity	5/357	17/18432	1.35399e-05	0.0010595	0.000915725	RYR1/ITPR2/MCOLN1/TRPM2/TPCN1	5
MP2	GO:0043325	phosphatidylinositol-3,4-bisphosphate binding	6/357	29/18432	1.64974e-05	0.00114749	0.000991773	ADAP2/PLEK/SH3PXD2A/FCHSD2/NCF1/PLEKHA1	6
MP2	GO:0016176	superoxide-generating NADPH oxidase activator activity	4/357	10/18432	2.64997e-05	0.00165888	0.00143377	SH3PXD2A/NCF4/NCF1/PDGFB	4
MP2	GO:0005044	scavenger receptor activity	7/357	47/18432	3.1132e-05	0.00177169	0.00153128	COLEC12/STAB1/CD163L1/SCARB1/CD163/ENPP2/LRP1	7
MP2	GO:0019955	cytokine binding	11/357	144/18432	0.0001162	0.00600485	0.00519	NRP1/IL2RA/IL12RB2/NRP2/TGFBR3/CSF1R/BMPR1A/TCAP/TNFRSF14/IL10RA/TNFRSF1A	11
MP2	GO:0099604	ligand-gated calcium channel activity	5/357	26/18432	0.000124701	0.00600485	0.00519	RYR1/ITPR2/MCOLN1/TRPM2/TPCN1	5
MP2	GO:0019199	transmembrane receptor protein kinase activity	8/357	79/18432	0.000144311	0.00645277	0.00557714	NRP1/MERTK/FGFR1/NRP2/TGFBR3/CSF1R/BMPR1A/ACVR2A	8
MP2	GO:0001540	amyloid-beta binding	8/357	85/18432	0.000240762	0.00991888	0.0085729	SCARB1/GSAP/FCGR2B/APBA1/CALCR/TLR4/C1QA/LRP1	8
MP2	GO:0005217	intracellular ligand-gated ion channel activity	5/357	30/18432	0.000253518	0.00991888	0.0085729	RYR1/ITPR2/MCOLN1/TRPM2/TPCN1	5
MP2	GO:0030169	low-density lipoprotein particle binding	4/357	17/18432	0.000269719	0.00993201	0.00858425	COLEC12/PLTP/STAB1/SCARB1	4
MP2	GO:0034185	apolipoprotein binding	4/357	18/18432	0.00034151	0.011877	0.0102653	ABCA1/SCARB1/LRP1/LILRB4	4
MP2	GO:0005085	guanyl-nucleotide exchange factor activity	13/357	224/18432	0.000446036	0.0146957	0.0127015	RGL1/FARP1/PLEKHG5/ARHGEF10L/FGD2/ITSN1/DOCK11/PSD3/DOCK7/BCAR3/CYTH4/CYTH1/ARHGEF12	13
MP2	GO:0005031	tumor necrosis factor receptor activity	3/357	10/18432	0.000781431	0.023596	0.0203941	TNFRSF25/TNFRSF14/TNFRSF1A	3
MP2	GO:1901981	phosphatidylinositol phosphate binding	11/357	180/18432	0.000791561	0.023596	0.0203941	SYT1/ADAP2/SH3PXD2A/NCF4/FGD2/FCHSD2/IQGAP2/SNX24/ASAP1/TPCN1/SNX13	11
MP2	GO:0031267	small GTPase binding	14/357	272/18432	0.000895536	0.0254821	0.0220242	MYO5A/FARP1/DAAM2/ABCA1/FER/DAAM1/FGD2/RPH3AL/IQGAP2/DOCK11/GOLGA4/DOCK7/EVI5/RHOBTB3	14
MP2	GO:0019838	growth factor binding	9/357	132/18432	0.00108955	0.0296547	0.0256306	NRP1/IL2RA/FGFR1/LTBP2/NRP2/TGFBR3/IL10RA/PDGFB/ACVR2A	9
MP2	GO:0017154	semaphorin receptor activity	3/357	12/18432	0.00139193	0.0363061	0.0313795	NRP1/PLXND1/NRP2	3
MP2	GO:0005035	death receptor activity	3/357	13/18432	0.00178366	0.0446629	0.0386022	TNFRSF25/TNFRSF14/TNFRSF1A	3
MP1	GO:0023026	MHC class II protein complex binding	11/280	27/18432	8.58893e-14	4.85275e-11	4.20406e-11	HLA-DQA1/HLA-DQB1/CD74/HLA-DRA/HLA-DRB1/HLA-DPB1/HLA-DPA1/HLA-DRB5/HLA-DOA/HLA-DMA/HLA-DMB	11
MP1	GO:0023023	MHC protein complex binding	11/280	36/18432	3.50623e-12	9.9051e-10	8.58104e-10	HLA-DQA1/HLA-DQB1/CD74/HLA-DRA/HLA-DRB1/HLA-DPB1/HLA-DPA1/HLA-DRB5/HLA-DOA/HLA-DMA/HLA-DMB	11
MP1	GO:0140375	immune receptor activity	16/280	148/18432	9.51156e-10	1.79134e-07	1.55189e-07	HLA-DQA1/HLA-DQB1/CD74/HLA-DRA/HLA-DRB1/IL18R1/FLT3/HLA-DPA1/IL13RA1/CSF2RA/CXCR4/IL1R2/HLA-DOA/IL1R1/IL1RAP/IFNGR1	16
MP1	GO:0032395	MHC class II receptor activity	6/280	10/18432	2.32482e-09	3.28381e-07	2.84485e-07	HLA-DQA1/HLA-DQB1/HLA-DRA/HLA-DRB1/HLA-DPA1/HLA-DOA	6
MP1	GO:0030695	GTPase regulator activity	25/280	488/18432	1.26201e-07	1.18839e-05	1.02953e-05	SIPA1L1/PLCB1/SRGAP1/SH3BP4/ELMO1/DOCK8/RGS1/RGS2/DOCK5/RAPGEF1/AKAP13/TBC1D8/MCF2L2/IQSEC2/ARHGAP15/LRRK2/DOCK10/ADGRB3/SMAP2/DOCK9/RHOH/SH3BP5/FGD4/NET1/FARP2	25
MP1	GO:0060589	nucleoside-triphosphatase regulator activity	25/280	488/18432	1.26201e-07	1.18839e-05	1.02953e-05	SIPA1L1/PLCB1/SRGAP1/SH3BP4/ELMO1/DOCK8/RGS1/RGS2/DOCK5/RAPGEF1/AKAP13/TBC1D8/MCF2L2/IQSEC2/ARHGAP15/LRRK2/DOCK10/ADGRB3/SMAP2/DOCK9/RHOH/SH3BP5/FGD4/NET1/FARP2	25
MP1	GO:0042605	peptide antigen binding	7/280	37/18432	1.20727e-06	9.74437e-05	8.44179e-05	HLA-DQA1/HLA-DQB1/HLA-DRA/HLA-DRB1/HLA-DPB1/HLA-DPA1/HLA-DRB5	7
MP1	GO:0004896	cytokine receptor activity	10/280	97/18432	2.19076e-06	0.000154723	0.00013404	CD74/IL18R1/FLT3/IL13RA1/CSF2RA/CXCR4/IL1R2/IL1R1/IL1RAP/IFNGR1	10
MP1	GO:0005085	guanyl-nucleotide exchange factor activity	13/280	224/18432	4.04054e-05	0.00253656	0.00219749	ELMO1/DOCK8/DOCK5/RAPGEF1/AKAP13/MCF2L2/IQSEC2/DOCK10/DOCK9/SH3BP5/FGD4/NET1/FARP2	13
MP1	GO:0004713	protein tyrosine kinase activity	10/280	138/18432	4.99128e-05	0.00282007	0.0024431	INSR/FLT3/CHKA/FYN/FLT1/HIPK2/MAP2K1/PTK2B/TTN/FGR	10
MP1	GO:0003953	NAD+ nucleosidase activity	4/280	16/18432	8.21393e-05	0.0035699	0.00309269	IL18R1/TLR2/IL1R1/IL1RAP	4
MP1	GO:0050135	NAD(P)+ nucleosidase activity	4/280	16/18432	8.21393e-05	0.0035699	0.00309269	IL18R1/TLR2/IL1R1/IL1RAP	4
MP1	GO:0061809	NAD+ nucleotidase, cyclic ADP-ribose generating	4/280	16/18432	8.21393e-05	0.0035699	0.00309269	IL18R1/TLR2/IL1R1/IL1RAP	4
MP1	GO:0004115	3',5'-cyclic-AMP phosphodiesterase activity	4/280	17/18432	0.000106133	0.00428323	0.00371067	PDE3B/PDE7A/PDE8A/PDE4A	4
MP1	GO:0042578	phosphoric ester hydrolase activity	16/280	365/18432	0.000156022	0.00587681	0.00509123	PLCB1/PDE3B/PDE7A/PPP1CB/SSH2/PTEN/PTPN1/LRRK2/PALD1/PPM1B/ATP1A1/PDE8A/PLPP1/PDE4A/PTPRG/PFKFB3	16
MP1	GO:0016799	hydrolase activity, hydrolyzing N-glycosyl compounds	5/280	38/18432	0.000259899	0.00917768	0.00795085	IL18R1/TLR2/IL1R1/IL1RAP/MAN2A1	5
MP1	GO:0004674	protein serine/threonine kinase activity	17/280	430/18432	0.000330117	0.0109716	0.00950493	PRKCH/CIITA/ALPK3/RPS6KA3/AKAP13/STK17B/CDK14/PRKCE/IRAK3/HIPK2/MAP2K1/LRRK2/PTK2B/SGK1/PRKAG2/STK4/TTN	17
MP1	GO:0004114	3',5'-cyclic-nucleotide phosphodiesterase activity	4/280	24/18432	0.000435789	0.0136789	0.0118504	PDE3B/PDE7A/PDE8A/PDE4A	4
MP1	GO:0004112	cyclic-nucleotide phosphodiesterase activity	4/280	26/18432	0.00059866	0.0178023	0.0154225	PDE3B/PDE7A/PDE8A/PDE4A	4
MP1	GO:0038187	pattern recognition receptor activity	4/280	27/18432	0.000694442	0.019618	0.0169956	TLR2/CLEC7A/CLEC4E/TRIM5	4
MP1	GO:0003779	actin binding	16/280	439/18432	0.00116583	0.0313663	0.0271734	KLHL5/MPRIP/CXCR4/PRKCE/PSTPIP2/ABLIM1/SSH2/LRRK2/RDX/SPTBN1/MYH11/ADD3/NCALD/TLN2/FGD4/TTN	16
MP1	GO:0019955	cytokine binding	8/280	144/18432	0.00162914	0.0418393	0.0362464	CD74/IL18R1/IL13RA1/CSF2RA/CXCR4/IL1R2/IL1R1/IFNGR1	8
Mono	GO:0003735	structural constituent of ribosome	42/466	176/18432	4.27833e-29	3.09323e-26	2.53547e-26	RPL9/RPL13A/RPL27A/RPL28/RPL37A/RPL41/RPS9/RPS12/RPS18/RPL34/RPS17/RPS20/RPLP2/RPL7/RPL13/RPS28/RPL37/RPS24/RPS6/UBA52/RPL21/RPL36/RPS27/RPL22/RPL35/RPL26/RPS27A/RPL8/RPS2/RPS29/RPSA/RPL3/RPS19/RPS4X/RPS8/RPL5/RPS11/RPL18A/RPL36A/RPS14/RPL17/RPL19	42
Mono	GO:0045296	cadherin binding	26/466	333/18432	4.01513e-07	0.000145147	0.000118975	TBC1D2/VCL/HSPA5/PKM/RPL34/ANXA2/NIBAN2/FLNA/PTPRJ/EEF2/SEPTIN9/EEF1G/ITGB1/RPS2/CBL/MACF1/PLIN3/PFN1/EEF1D/GOLGA2/PLEC/RAB10/PSEN1/NDRG1/NUMB/SND1	26
Mono	GO:0003779	actin binding	30/466	439/18432	8.94644e-07	0.000215609	0.000176731	SNTB1/VCL/MYO1F/COTL1/MYO1G/P4HB/CLMN/FLNA/ABLIM3/ACTN4/TMSB10/ITGB1/ACTN1/TMSB4X/PXK/LCP1/MACF1/PFN1/MYO9B/S100A4/TPM4/KLHL2/PLEC/SSH2/ACTR3/LRRK2/FGD4/CCDC88A/PRKCE/ARPC1B	30
Mono	GO:0001784	phosphotyrosine residue binding	9/466	46/18432	1.87473e-06	0.000322142	0.000264055	FGR/CBL/GRB2/PFN1/SAMSN1/HCK/CRK/SH3BP2/VAV1	9
Mono	GO:0005178	integrin binding	16/466	156/18432	2.22781e-06	0.000322142	0.000264055	MFGE8/CALR/P4HB/THBS1/ITGAX/ACTN4/PRKCA/SPP1/ITGB1/ACTN1/LCP1/ITGA4/ITGB2/LYN/GPNMB/ITGAM	16
Mono	GO:0019843	rRNA binding	10/466	67/18432	6.61408e-06	0.000796997	0.000653286	RPL9/RPS9/RPS18/RPL37/RPL8/RPL3/RPS4X/RPL5/RPS11/RPS14	10
Mono	GO:0045309	protein phosphorylated amino acid binding	9/466	58/18432	1.38521e-05	0.00143073	0.00117274	FGR/CBL/GRB2/PFN1/SAMSN1/HCK/CRK/SH3BP2/VAV1	9
Mono	GO:0030695	GTPase regulator activity	29/466	488/18432	2.01973e-05	0.00147444	0.00120858	TBC1D2/NUCB1/CCDC88C/TBC1D16/RAP1GAP2/ARHGEF3/ARHGAP30/EEF1D/TBC1D8/MYO9B/DOCK10/ARHGEF18/RASGEF1B/ABR/ARHGAP17/DENND5A/ARHGAP26/RAPGEF1/DEPDC5/LRRK2/PREX1/ARHGEF2/VAV1/DOCK4/FGD4/CCDC88A/NCKAP1L/ARHGAP25/ARRB1	29
Mono	GO:0060589	nucleoside-triphosphatase regulator activity	29/466	488/18432	2.01973e-05	0.00147444	0.00120858	TBC1D2/NUCB1/CCDC88C/TBC1D16/RAP1GAP2/ARHGEF3/ARHGAP30/EEF1D/TBC1D8/MYO9B/DOCK10/ARHGEF18/RASGEF1B/ABR/ARHGAP17/DENND5A/ARHGAP26/RAPGEF1/DEPDC5/LRRK2/PREX1/ARHGEF2/VAV1/DOCK4/FGD4/CCDC88A/NCKAP1L/ARHGAP25/ARRB1	29
Mono	GO:0051219	phosphoprotein binding	11/466	92/18432	2.03934e-05	0.00147444	0.00120858	FGR/CBL/GRB2/PFN1/IGF2R/SAMSN1/HCK/LYN/CRK/SH3BP2/VAV1	11
Mono	GO:0004713	protein tyrosine kinase activity	13/466	138/18432	4.88144e-05	0.00320844	0.0026299	HIPK2/PKM/FGR/FYN/AATK/MAP2K1/PTK2B/IGF2R/CAMKK2/FLT3/HCK/LYN/HIPK3	13
Mono	GO:0008017	microtubule binding	19/466	271/18432	6.45724e-05	0.00389049	0.00318897	S100A9/CLIP4/S100A8/KIFC3/CCDC88C/CCDC69/MACF1/MTUS1/GOLGA2/PEX14/TUBGCP2/LRRK2/ARHGEF2/MAP4/KIF13A/DNM2/CCDC88A/NDRG1/MAP4K4	19
Mono	GO:0004674	protein serine/threonine kinase activity	25/466	430/18432	0.000106025	0.00589662	0.00483336	HIPK2/LIMK2/MAP3K20/PRKCA/ACVR1B/TNIK/PRKCB/AATK/ENG/MAP2K1/PTK2B/CAMKK2/FAM20C/STK10/CSNK1G1/IRAK3/SIK3/LRRK2/NEK6/MAPK14/PRKCE/TAOK1/CCND3/HIPK3/MAP4K4	25
Mono	GO:0005085	guanyl-nucleotide exchange factor activity	16/466	224/18432	0.000194372	0.0100379	0.00822795	NUCB1/CCDC88C/ARHGEF3/EEF1D/DOCK10/ARHGEF18/RASGEF1B/ABR/DENND5A/RAPGEF1/PREX1/ARHGEF2/VAV1/DOCK4/FGD4/CCDC88A	16
Mono	GO:0015631	tubulin binding	22/466	375/18432	0.000239795	0.0115581	0.009474	S100A9/CLIP4/S100A8/KIFC3/CCDC88C/FYN/CCDC69/MACF1/MTUS1/LYN/GOLGA2/PEX14/TUBGCP2/LRRK2/ARHGEF2/MAP4/KIF13A/DNM2/CCDC88A/TAOK1/NDRG1/MAP4K4	22
Mono	GO:0043394	proteoglycan binding	6/466	36/18432	0.000258633	0.011687	0.00957963	THBS1/CTSS/CTSB/GPNMB/ADA2/PTPRC	6
Mono	GO:0017124	SH3 domain binding	11/466	125/18432	0.00033388	0.0141997	0.0116393	CBL/ZNF106/GRB2/LYN/ADAM19/ARHGAP17/RAPGEF1/CRK/SH3BP2/DNM2/DOCK4	11
Mono	GO:0140375	immune receptor activity	12/466	148/18432	0.000387365	0.0148051	0.0121355	IL1R2/IFNGR2/FCGR3A/IL17RA/CSF3R/IL10RB/LILRB1/FLT3/LILRA6/IL1R1/CD44/IFNAR2	12
Mono	GO:0106310	protein serine kinase activity	21/466	363/18432	0.000397355	0.0148051	0.0121355	HIPK2/LIMK2/MAP3K20/PRKCA/TNIK/PRKCB/AATK/MAP2K1/PIK3CB/CAMKK2/FAM20C/STK10/CSNK1G1/SIK3/LRRK2/NEK6/MAPK14/PRKCE/TAOK1/HIPK3/MAP4K4	21
Mono	GO:0044325	transmembrane transporter binding	11/466	128/18432	0.000409547	0.0148051	0.0121355	FLNA/KCNE1/KCNAB2/ACTN4/TSPO/FYN/ACTN1/HSP90AA1/LYN/S100A10/LRRK2	11
Mono	GO:0036041	long-chain fatty acid binding	4/466	15/18432	0.000441097	0.0151863	0.012448	PPARG/S100A9/S100A8/PITPNA	4
Mono	GO:0051015	actin filament binding	15/466	219/18432	0.00047664	0.0156641	0.0128396	MYO1F/COTL1/MYO1G/CLMN/FLNA/ABLIM3/ACTN4/ACTN1/LCP1/MACF1/MYO9B/TPM4/PLEC/ACTR3/ARPC1B	15
Mono	GO:0043236	laminin binding	5/466	28/18432	0.00061423	0.0192754	0.0157997	THBS1/ITGB1/RPSA/CTSS/LGALS1	5
Mono	GO:0031625	ubiquitin protein ligase binding	18/466	299/18432	0.000639846	0.0192754	0.0157997	VCL/CALR/HSPA5/ACTG1/SUMO2/UBA52/RPS27A/ACVR1B/ATP6V0C/RPL5/PTK2B/LAPTM5/HSP90AA1/HM13/LYN/CRK/NEK6/ARRB1	18
Mono	GO:0046875	ephrin receptor binding	5/466	29/18432	0.000726932	0.0207576	0.0170147	CBL/FYN/GRB2/LYN/CRK	5
Mono	GO:0051020	GTPase binding	18/466	303/18432	0.000746469	0.0207576	0.0170147	FLNA/DMXL2/LCP1/SORL1/PFN1/MYO9B/HSP90AA1/YBX1/DENND5A/NCF2/LRRK2/ARHGEF2/DOCK4/GNB1/FGD4/GGA3/NDRG1/GGA2	18
Mono	GO:0004896	cytokine receptor activity	9/466	97/18432	0.000780682	0.0209049	0.0171354	IL1R2/IFNGR2/IL17RA/CSF3R/IL10RB/FLT3/IL1R1/CD44/IFNAR2	9
Mono	GO:0033293	monocarboxylic acid binding	8/466	81/18432	0.0010061	0.025979	0.0212946	PPARG/S100A9/S100A8/RXRA/PSAP/VDR/IGF2R/PITPNA	8
Mono	GO:0003746	translation elongation factor activity	4/466	19/18432	0.001156	0.0288203	0.0236236	EEF1A1/EEF2/EEF1G/EEF1D	4
Mono	GO:0044389	ubiquitin-like protein ligase binding	18/466	318/18432	0.00129301	0.0311615	0.0255426	VCL/CALR/HSPA5/ACTG1/SUMO2/UBA52/RPS27A/ACVR1B/ATP6V0C/RPL5/PTK2B/LAPTM5/HSP90AA1/HM13/LYN/CRK/NEK6/ARRB1	18
Mono	GO:0097110	scaffold protein binding	7/466	66/18432	0.0013576	0.0316628	0.0259535	VIM/FYN/PSAP/MAP2K1/HSP90AA1/LYN/CRK	7
Mono	GO:0005381	iron ion transmembrane transporter activity	3/466	10/18432	0.00168764	0.0364696	0.0298936	SLC11A1/SLC39A8/SLC25A37	3
Mono	GO:0050786	RAGE receptor binding	3/466	10/18432	0.00168764	0.0364696	0.0298936	S100A9/S100A8/S100A4	3
Mono	GO:0019200	carbohydrate kinase activity	4/466	21/18432	0.00171503	0.0364696	0.0298936	PFKFB4/HK1/PFKFB3/HK2	4
Mono	GO:0005096	GTPase activator activity	16/466	275/18432	0.00178366	0.0368453	0.0302015	TBC1D2/TBC1D16/RAP1GAP2/ARHGAP30/TBC1D8/MYO9B/ABR/ARHGAP17/ARHGAP26/DEPDC5/LRRK2/PREX1/DOCK4/NCKAP1L/ARHGAP25/ARRB1	16
Mono	GO:0019838	growth factor binding	10/466	132/18432	0.00194085	0.0389787	0.0319502	IL1R2/THBS1/ACVR1B/CD36/RPS2/RPS19/ENG/IGF2R/FLT3/IL1R1	10
Mono	GO:0043621	protein self-association	7/466	71/18432	0.00208138	0.0406714	0.0333377	PPARG/CCDC88C/PTK2B/FLT3/FAM20C/PLEC/CRK	7
Mono	GO:0005536	glucose binding	3/466	11/18432	0.00227717	0.0422152	0.0346031	HK1/SLC2A3/HK2	3
Mono	GO:0036312	phosphatidylinositol 3-kinase regulatory subunit binding	3/466	11/18432	0.00227717	0.0422152	0.0346031	CBL/PIK3AP1/DNM2	3

### Sheet: Table S31 KEGG Analysis
Cluster	ID	Description	GeneRatio	BgRatio	pvalue	p.adjust	qvalue	geneID	Count
MP2	hsa04148	Efferocytosis	14/189	150/8621	4.8258e-06	0.00115337	0.00101596	STAB1/MERTK/P2RY6/ABCA1/GAS6/NFATC2/C1QB/C1QA/XKR6/LRP1/C1QC/PLA2G15/PTK2/DNMT3A	14
MP2	hsa04144	Endocytosis	17/189	250/8621	3.27286e-05	0.00304447	0.00268176	DAB2/DNM1/AP2A2/IL2RA/WWP1/EPS15/FOLR2/AGAP1/SNX2/MVB12B/ASAP1/PSD3/EHD4/CYTH4/CYTH1/ASAP2/SNX6	17
MP2	hsa04380	Osteoclast differentiation	12/189	135/8621	3.82151e-05	0.00304447	0.00268176	LILRB5/ITPR2/NCF4/NFATC2/CSF1R/PPP3R1/FCGR2B/NCF1/CALCR/BLNK/LILRB4/TNFRSF1A	12
MP2	hsa04145	Phagosome	12/189	152/8621	0.000121503	0.0072598	0.00639489	COLEC12/MRC1/CD209/SCARB1/NCF4/FCGR2B/NCF1/TLR4/CTSL/ATP6V0A1/CYBB/DYNC2H1	12
MP1	hsa05321	Inflammatory bowel disease	15/167	65/8621	9.66434e-13	2.46441e-10	1.95321e-10	HLA-DQA1/HLA-DQB1/HLA-DRA/HLA-DRB1/IL18R1/HLA-DPB1/HLA-DPA1/HLA-DRB5/STAT4/TLR2/HLA-DOA/HLA-DMA/HLA-DMB/IFNGR1/SMAD3	15
MP1	hsa04640	Hematopoietic cell lineage	16/167	99/8621	5.37246e-11	4.7511e-09	3.76558e-09	HLA-DQA1/HLA-DQB1/HLA-DRA/HLA-DRB1/HLA-DPB1/FLT3/HLA-DPA1/HLA-DRB5/CSF2RA/IL1R2/HLA-DOA/IL1R1/HLA-DMA/CD9/HLA-DMB/CD55	16
MP1	hsa05330	Allograft rejection	11/167	38/8621	7.93273e-11	4.7511e-09	3.76558e-09	HLA-DQA1/HLA-DQB1/HLA-DRA/HLA-DRB1/HLA-DPB1/HLA-DPA1/HLA-DRB5/HLA-DOA/HLA-DMA/CD86/HLA-DMB	11
MP1	hsa05416	Viral myocarditis	13/167	60/8621	7.9439e-11	4.7511e-09	3.76558e-09	HLA-DQA1/HLA-DQB1/HLA-DRA/HLA-DRB1/HLA-DPB1/HLA-DPA1/HLA-DRB5/FYN/HLA-DOA/HLA-DMA/CD86/HLA-DMB/CD55	13
MP1	hsa04672	Intestinal immune network for IgA production	12/167	49/8621	9.31588e-11	4.7511e-09	3.76558e-09	HLA-DQA1/HLA-DQB1/HLA-DRA/HLA-DRB1/HLA-DPB1/HLA-DPA1/HLA-DRB5/CXCR4/HLA-DOA/HLA-DMA/CD86/HLA-DMB	12
MP1	hsa05310	Asthma	10/167	31/8621	1.77453e-10	7.47752e-09	5.92645e-09	HLA-DQA1/HLA-DQB1/HLA-DRA/HLA-DRB1/HLA-DPB1/HLA-DPA1/HLA-DRB5/HLA-DOA/HLA-DMA/HLA-DMB	10
MP1	hsa05152	Tuberculosis	20/167	180/8621	2.16181e-10	7.47752e-09	5.92645e-09	HLA-DQA1/HLA-DQB1/CD74/HLA-DRA/CIITA/HLA-DRB1/ITGAX/HLA-DPB1/HLA-DPA1/HLA-DRB5/TLR2/BCL2/CLEC7A/HLA-DOA/HLA-DMA/CLEC4E/APAF1/HLA-DMB/IFNGR1/VDR	20
MP1	hsa05320	Autoimmune thyroid disease	12/167	53/8621	2.51904e-10	7.47752e-09	5.92645e-09	HLA-DQA1/HLA-DQB1/HLA-DRA/HLA-DRB1/HLA-DPB1/HLA-DPA1/HLA-DRB5/HLA-DOA/TG/HLA-DMA/CD86/HLA-DMB	12
MP1	hsa05332	Graft-versus-host disease	11/167	42/8621	2.63912e-10	7.47752e-09	5.92645e-09	HLA-DQA1/HLA-DQB1/HLA-DRA/HLA-DRB1/HLA-DPB1/HLA-DPA1/HLA-DRB5/HLA-DOA/HLA-DMA/CD86/HLA-DMB	11
MP1	hsa04940	Type I diabetes mellitus	11/167	43/8621	3.48745e-10	8.893e-09	7.04833e-09	HLA-DQA1/HLA-DQB1/HLA-DRA/HLA-DRB1/HLA-DPB1/HLA-DPA1/HLA-DRB5/HLA-DOA/HLA-DMA/CD86/HLA-DMB	11
MP1	hsa05323	Rheumatoid arthritis	14/167	93/8621	2.3881e-09	5.53604e-08	4.3877e-08	HLA-DQA1/HLA-DQB1/HLA-DRA/HLA-DRB1/HLA-DPB1/HLA-DPA1/HLA-DRB5/TLR2/FLT1/HLA-DOA/HLA-DMA/CD86/VEGFA/HLA-DMB	14
MP1	hsa04659	Th17 cell differentiation	14/167	108/8621	1.74957e-08	3.71783e-07	2.94664e-07	HLA-DQA1/HLA-DQB1/HLA-DRA/HLA-DRB1/HLA-DPB1/HLA-DPA1/HLA-DRB5/HLA-DOA/IL1R1/IL1RAP/HLA-DMA/HLA-DMB/IFNGR1/SMAD3	14
MP1	hsa04658	Th1 and Th2 cell differentiation	13/167	92/8621	2.00736e-08	3.9375e-07	3.12075e-07	HLA-DQA1/HLA-DQB1/HLA-DRA/HLA-DRB1/HLA-DPB1/HLA-DPA1/HLA-DRB5/STAT4/HLA-DOA/HLA-DMA/MAML3/HLA-DMB/IFNGR1	13
MP1	hsa05140	Leishmaniasis	12/167	77/8621	2.32082e-08	4.22721e-07	3.35036e-07	HLA-DQA1/HLA-DQB1/HLA-DRA/HLA-DRB1/HLA-DPB1/HLA-DPA1/HLA-DRB5/TLR2/HLA-DOA/HLA-DMA/HLA-DMB/IFNGR1	12
MP1	hsa05145	Toxoplasmosis	14/167	111/8621	2.50297e-08	4.25506e-07	3.37243e-07	HLA-DQA1/HLA-DQB1/HLA-DRA/CIITA/HLA-DRB1/HLA-DPB1/HLA-DPA1/HLA-DRB5/TLR2/BCL2/HLA-DOA/HLA-DMA/HLA-DMB/IFNGR1	14
MP1	hsa04612	Antigen processing and presentation	12/167	78/8621	2.69721e-08	4.29867e-07	3.407e-07	HLA-DQA1/HLA-DQB1/CD74/HLA-DRA/CIITA/HLA-DRB1/HLA-DPB1/HLA-DPA1/HLA-DRB5/HLA-DOA/HLA-DMA/HLA-DMB	12
MP1	hsa04514	Cell adhesion molecules	16/167	158/8621	5.81751e-08	8.72627e-07	6.91618e-07	HLA-DQA1/HLA-DQB1/HLA-DRA/HLA-DRB1/HLA-DPB1/HLA-DPA1/HLA-DRB5/HLA-DOA/SDC2/CD226/HLA-DMA/CD86/NEGR1/HLA-DMB/VSIR/ALCAM	16
MP1	hsa05164	Influenza A	15/167	171/8621	1.00207e-06	1.4196e-05	1.12513e-05	HLA-DQA1/HLA-DQB1/HLA-DRA/CIITA/HLA-DRB1/HLA-DPB1/HLA-DPA1/HLA-DRB5/HLA-DOA/NLRP3/MAP2K1/HLA-DMA/APAF1/HLA-DMB/IFNGR1	15
MP1	hsa05166	Human T-cell leukemia virus 1 infection	17/167	222/8621	1.26122e-06	1.69269e-05	1.34158e-05	HLA-DQA1/HLA-DQB1/HLA-DRA/HLA-DRB1/HLA-DPB1/HLA-DPA1/HLA-DRB5/IL1R2/HLA-DOA/IL1R1/PTEN/MAP2K1/HLA-DMA/ETS2/HLA-DMB/TLN2/SMAD3	17
MP1	hsa05169	Epstein-Barr virus infection	15/167	202/8621	8.00721e-06	0.000102092	8.0915e-05	HLA-DQA1/HLA-DQB1/HLA-DRA/HLA-DRB1/HLA-DPB1/HLA-DPA1/HLA-DRB5/TLR2/BCL2/ENTPD1/HLA-DOA/HLA-DMA/APAF1/HLA-DMB/TNFAIP3	15
MP1	hsa05150	Staphylococcus aureus infection	10/167	96/8621	1.52696e-05	0.000185416	0.000146955	HLA-DQA1/HLA-DQB1/HLA-DRA/HLA-DRB1/HLA-DPB1/HLA-DPA1/HLA-DRB5/HLA-DOA/HLA-DMA/HLA-DMB	10
MP1	hsa04145	Phagosome	12/167	152/8621	3.65766e-05	0.000423956	0.000336015	HLA-DQA1/HLA-DQB1/HLA-DRA/HLA-DRB1/HLA-DPB1/HLA-DPA1/HLA-DRB5/TLR2/CLEC7A/HLA-DOA/HLA-DMA/HLA-DMB	12
MP1	hsa05322	Systemic lupus erythematosus	11/167	137/8621	6.67049e-05	0.000739555	0.000586149	HLA-DQA1/HLA-DQB1/HLA-DRA/HLA-DRB1/HLA-DPB1/HLA-DPA1/HLA-DRB5/HLA-DOA/HLA-DMA/CD86/HLA-DMB	11
MP1	hsa04022	cGMP-PKG signaling pathway	12/167	167/8621	9.17338e-05	0.000974672	0.000772495	PLCB1/INSR/PDE3B/ATP1B3/RGS2/GNA12/PRKCE/PPP1CB/ITPR1/MAP2K1/ATP1A1/SLC8A1	12
MP1	hsa04928	Parathyroid hormone synthesis, secretion and action	9/167	106/8621	0.000203585	0.00207657	0.00164582	PLCB1/RUNX2/GNA12/BCL2/AKAP13/ITPR1/MAP2K1/PDE4A/VDR	9
MP1	hsa04072	Phospholipase D signaling pathway	9/167	148/8621	0.0022754	0.0222881	0.0176648	PLCB1/INSR/GNA12/FYN/DGKA/MAP2K1/PTK2B/PLPP1/DGKD	9
MP1	hsa04071	Sphingolipid signaling pathway	8/167	121/8621	0.00235991	0.0222881	0.0176648	PLCB1/GNA12/FYN/BCL2/PRKCE/PTEN/MAP2K1/SPTLC3	8
MP1	hsa04750	Inflammatory mediator regulation of TRP channels	7/167	98/8621	0.00284904	0.0259466	0.0205645	PRKCH/PLCB1/PRKCE/PPP1CB/IL1R1/ITPR1/IL1RAP	7
MP1	hsa04961	Endocrine and other factor-regulated calcium reabsorption	5/167	53/8621	0.0034806	0.0306053	0.0242568	PLCB1/ATP1B3/ATP1A1/VDR/SLC8A1	5
MP1	hsa04068	FoxO signaling pathway	8/167	131/8621	0.00385634	0.0327789	0.0259796	INSR/SIRT1/PTEN/MAP2K1/SGK1/PRKAG2/STK4/SMAD3	8
MP1	hsa05202	Transcriptional misregulation in cancer	10/167	193/8621	0.00423203	0.0348119	0.0275908	FLT3/RUNX2/REL/ZBTB16/CDK14/IL1R2/FLT1/DDX5/ID2/CD86	10
MP1	hsa04270	Vascular smooth muscle contraction	8/167	134/8621	0.00442438	0.0352568	0.0279434	PRKCH/PLCB1/GNA12/PRKCE/PPP1CB/ITPR1/MAP2K1/MYH11	8
MP1	hsa04931	Insulin resistance	7/167	108/8621	0.00489014	0.0377874	0.0299492	INSR/RPS6KA3/PRKCE/PPP1CB/PTEN/PTPN1/PRKAG2	7
MP1	hsa04066	HIF-1 signaling pathway	7/167	109/8621	0.00514259	0.0385694	0.0305689	INSR/BCL2/FLT1/MAP2K1/VEGFA/PFKFB3/IFNGR1	7
MP1	hsa04960	Aldosterone-regulated sodium reabsorption	4/167	37/8621	0.00545169	0.0390424	0.0309438	INSR/ATP1B3/SGK1/ATP1A1	4
MP1	hsa04371	Apelin signaling pathway	8/167	139/8621	0.00551187	0.0390424	0.0309438	PLCB1/PDE3B/PRKCE/ITPR1/MAP2K1/PRKAG2/SLC8A1/SMAD3	8
MP1	hsa04978	Mineral absorption	5/167	60/8621	0.0059444	0.0409682	0.0324701	ATP1B3/MT2A/ATP1A1/VDR/SLC8A1	5
MP1	hsa05205	Proteoglycans in cancer	10/167	205/8621	0.00643945	0.0432121	0.0342486	TLR2/PPP1CB/DDX5/ANK3/SDC2/ITPR1/MAP2K1/VEGFA/RDX/TIMP3	10
MP1	hsa00561	Glycerolipid metabolism	5/167	63/8621	0.00730419	0.0468382	0.0371226	GPAT3/GK/DGKA/PLPP1/DGKD	5
MP1	hsa00532	Glycosaminoglycan biosynthesis - chondroitin sulfate / dermatan sulfate	3/167	21/8621	0.00734717	0.0468382	0.0371226	XYLT1/CHST11/UST	3
Mono	hsa05171	Coronavirus disease - COVID-19	49/291	232/8621	3.86084e-26	1.06945e-23	7.8436e-24	RPL9/RPL13A/RPL27A/RPL28/RPL37A/RPL41/RPS9/RPS12/RPS18/RPL34/RPS17/RPS20/RPLP2/RPL7/RPL13/RPS28/RPL37/RPS24/RPS6/UBA52/RPL21/RPL36/RPS27/RPL22/RPL35/RPL26/PRKCA/RPS27A/RPL8/RPS2/RPS29/PRKCB/RPSA/RPL3/RPS19/RPS4X/RPS8/RPL5/RPS11/RPL18A/RPL36A/RPS14/PIK3CB/PIK3CD/RPL17/RPL19/IFNAR2/MAPK14/CYBB	49
Mono	hsa03010	Ribosome	42/291	167/8621	1.1656e-25	1.61435e-23	1.184e-23	RPL9/RPL13A/RPL27A/RPL28/RPL37A/RPL41/RPS9/RPS12/RPS18/RPL34/RPS17/RPS20/RPLP2/RPL7/RPL13/RPS28/RPL37/RPS24/RPS6/UBA52/RPL21/RPL36/RPS27/RPL22/RPL35/RPL26/RPS27A/RPL8/RPS2/RPS29/RPSA/RPL3/RPS19/RPS4X/RPS8/RPL5/RPS11/RPL18A/RPL36A/RPS14/RPL17/RPL19	42
Mono	hsa04666	Fc gamma R-mediated phagocytosis	17/291	97/8621	1.98507e-08	1.83289e-06	1.34428e-06	AMPH/LIMK2/FCGR3A/PRKCA/PRKCB/MAP2K1/PIK3CB/HCK/PIK3CD/LYN/CRK/ACTR3/DNM2/VAV1/PRKCE/PTPRC/ARPC1B	17
Mono	hsa04670	Leukocyte transendothelial migration	18/291	115/8621	4.72666e-08	3.27321e-06	2.40065e-06	ACTB/VCL/ACTG1/ACTN4/PRKCA/ITGB1/PRKCB/ACTN1/PTK2B/ITGA4/PIK3CB/ITGB2/PIK3CD/NCF2/MAPK14/VAV1/CYBB/ITGAM	18
Mono	hsa05131	Shigellosis	26/291	247/8621	2.25314e-07	1.24824e-05	9.15487e-06	ACTB/VCL/ACTG1/ARF1/UBA52/ACTN4/SEPTIN9/RPS27A/ITGB1/NLRC4/ACTN1/HK1/CAPNS1/PFN1/PIK3CB/CAPN2/PIK3CD/IL1R1/CD44/CRK/ACTR3/ARHGEF2/MAPK14/PRKCE/ARPC1B/HK2	26
Mono	hsa04510	Focal adhesion	23/291	203/8621	3.11218e-07	1.43679e-05	1.05377e-05	ACTB/VCL/FLNA/ACTG1/THBS1/ACTN4/PRKCA/SPP1/ITGB1/PRKCB/FYN/ACTN1/GRB2/MAP2K1/ITGA4/PIK3CB/CAPN2/PIK3CD/PPP1R12C/RAPGEF1/CRK/VAV1/CCND3	23
Mono	hsa04145	Phagosome	19/291	152/8621	7.62468e-07	3.0172e-05	2.21288e-05	MARCO/ACTB/CALR/ACTG1/THBS1/FCGR3A/CD36/ITGB1/ATP6V0C/FCAR/CANX/ITGB2/HLA-B/CTSS/TCIRG1/NCF2/HLA-C/CYBB/ITGAM	19
Mono	hsa04810	Regulation of actin cytoskeleton	23/291	229/8621	2.61685e-06	9.06086e-05	6.64543e-05	ACTB/VCL/LIMK2/ACTG1/ITGAX/ACTN4/ITGB1/ACTN1/TMSB4X/MAP2K1/PFN1/ITGA4/PIK3CB/ITGB2/PIK3CD/PPP1R12C/SSH2/CRK/ACTR3/VAV1/NCKAP1L/ARPC1B/ITGAM	23
Mono	hsa04650	Natural killer cell mediated cytotoxicity	16/291	132/8621	8.65225e-06	0.000249174	0.00018275	IFNGR2/FCGR3A/PRKCA/PRKCB/FYN/GRB2/MAP2K1/PTK2B/PIK3CB/ITGB2/HLA-B/PIK3CD/IFNAR2/SH3BP2/VAV1/HLA-C	16
Mono	hsa05100	Bacterial invasion of epithelial cells	12/291	77/8621	8.99545e-06	0.000249174	0.00018275	ACTB/VCL/ACTG1/SEPTIN9/ITGB1/CBL/PIK3CB/PIK3CD/CRK/ACTR3/DNM2/ARPC1B	12
Mono	hsa04015	Rap1 signaling pathway	20/291	210/8621	2.62249e-05	0.000660391	0.000484345	APBB1IP/ACTB/ACTG1/THBS1/PRKCA/ITGB1/PRKCB/FYB1/MAP2K1/PFN1/PIK3CB/ITGB2/PIK3CD/ADCY3/RAPGEF1/CRK/MAPK14/VAV1/DOCK4/ITGAM	20
Mono	hsa04142	Lysosome	15/291	132/8621	3.5971e-05	0.00083033	0.000608983	SLC11A1/CTSD/DMXL2/ATP6V0C/CD63/PSAP/LAPTM5/IGF2R/ARSG/CTSS/TCIRG1/CTSZ/CTSB/GGA3/GGA2	15
Mono	hsa04380	Osteoclast differentiation	15/291	135/8621	4.68887e-05	0.00096421	0.000707173	PPARG/IFNGR2/FCGR3A/FYN/OSCAR/GRB2/MAP2K1/PIK3CB/LILRB1/LILRA6/PIK3CD/IL1R1/NCF2/IFNAR2/MAPK14	15
Mono	hsa05140	Leishmaniasis	11/291	77/8621	4.92639e-05	0.00096421	0.000707173	EEF1A1/IFNGR2/FCGR3A/ITGB1/PRKCB/ITGA4/ITGB2/NCF2/MAPK14/CYBB/ITGAM	11
Mono	hsa04612	Antigen processing and presentation	11/291	78/8621	5.56584e-05	0.00096421	0.000707173	CALR/HSPA5/PDIA3/IFI30/B2M/HSP90AA1/CANX/HLA-B/CTSS/CTSB/HLA-C	11
Mono	hsa05135	Yersinia infection	15/291	137/8621	5.56944e-05	0.00096421	0.000707173	ACTB/ACTG1/ITGB1/NLRC4/FYB1/MAP2K1/PTK2B/ITGA4/PIK3CB/PIK3CD/CRK/ACTR3/MAPK14/VAV1/ARPC1B	15
Mono	hsa05205	Proteoglycans in cancer	19/291	205/8621	6.07397e-05	0.000989699	0.000725867	ACTB/FLNA/ACTG1/RPS6/THBS1/PRKCA/ITGB1/CBL/PRKCB/CD63/GRB2/MAP2K1/PLAUR/PIK3CB/PIK3CD/PPP1R12C/CD44/MAPK14/VAV1	19
Mono	hsa05163	Human cytomegalovirus infection	19/291	225/8621	0.000209299	0.00322089	0.00236227	CALR/PRKCA/PDIA3/PRKCB/B2M/IL10RB/GRB2/MAP2K1/PTK2B/PIK3CB/HLA-B/PIK3CD/IL1R1/ADCY3/SP1/CRK/MAPK14/HLA-C/GNB1	19
Mono	hsa05418	Fluid shear stress and atherosclerosis	14/291	139/8621	0.000240556	0.00350706	0.00257215	ACTB/IL1R2/HSP90B1/HMOX1/ACTG1/SUMO2/GSTO1/HSP90AA1/PIK3CB/PIK3CD/IL1R1/NCF2/ARHGEF2/MAPK14	14
Mono	hsa04066	HIF-1 signaling pathway	12/291	109/8621	0.000292824	0.00405561	0.00297448	HMOX1/RPS6/IFNGR2/PRKCA/PRKCB/HK1/MAP2K1/PIK3CB/PIK3CD/PFKFB3/CYBB/HK2	12
Mono	hsa04664	Fc epsilon RI signaling pathway	9/291	68/8621	0.000430546	0.00567911	0.00416518	PRKCA/FYN/GRB2/MAP2K1/PIK3CB/PIK3CD/LYN/MAPK14/VAV1	9
Mono	hsa04662	B cell receptor signaling pathway	10/291	84/8621	0.000498238	0.00627327	0.00460096	PRKCB/GRB2/MAP2K1/PIK3CB/LILRB1/LILRA6/PIK3CD/LYN/PIK3AP1/VAV1	10
Mono	hsa05146	Amoebiasis	11/291	102/8621	0.000621989	0.00749091	0.005494	IL1R2/VCL/ACTN4/PRKCA/PRKCB/ACTN1/PIK3CB/ITGB2/PIK3CD/IL1R1/ITGAM	11
Mono	hsa04613	Neutrophil extracellular trap formation	16/291	191/8621	0.000718521	0.00810158	0.00594187	AQP9/ACTB/ACTG1/FCGR3A/PRKCA/PRKCB/SIGLEC9/MAP2K1/PIK3CB/ITGB2/PIK3CD/HDAC4/NCF2/MAPK14/CYBB/ITGAM	16
Mono	hsa05132	Salmonella infection	19/291	249/8621	0.000746371	0.00810158	0.00594187	ACTB/HSP90B1/ANXA2/FLNA/ACTG1/ARF1/NLRC4/MAP2K1/PFN1/HSP90AA1/PIK3CB/PIK3CD/S100A10/ACTR3/MAPK14/DNM2/PTPRC/NCKAP1L/ARPC1B	19
Mono	hsa04062	Chemokine signaling pathway	16/291	192/8621	0.000760437	0.00810158	0.00594187	FGR/PRKCB/GRB2/MAP2K1/PTK2B/PIK3CB/HCK/PIK3CD/LYN/ADCY3/PIK3R5/CRK/PREX1/VAV1/GNB1/ARRB1	16
Mono	hsa04611	Platelet activation	12/291	124/8621	0.000949244	0.00973854	0.00714246	APBB1IP/ACTB/P2RX1/ACTG1/ITGB1/FYN/PIK3CB/PIK3CD/LYN/ADCY3/PIK3R5/MAPK14	12
Mono	hsa05110	Vibrio cholerae infection	7/291	50/8621	0.00133478	0.0132047	0.00968465	ACTB/ACTG1/ARF1/PRKCA/ATP6V0C/TCIRG1/ADCY3	7
Mono	hsa05170	Human immunodeficiency virus 1 infection	16/291	212/8621	0.00215583	0.0201541	0.0147815	CALR/LIMK2/PRKCA/PDIA3/PRKCB/B2M/MAP2K1/PTK2B/PIK3CB/HLA-B/PIK3CD/CRK/MAPK14/HLA-C/GNB1/SAMHD1	16
Mono	hsa04012	ErbB signaling pathway	9/291	85/8621	0.00218275	0.0201541	0.0147815	PRKCA/CBL/PRKCB/GRB2/MAP2K1/PIK3CB/PIK3CD/EREG/CRK	9
Mono	hsa04216	Ferroptosis	6/291	41/8621	0.0023334	0.0203195	0.0149028	SLC39A8/HMOX1/FTH1/FTL/ACSL4/CYBB	6
Mono	hsa05230	Central carbon metabolism in cancer	8/291	70/8621	0.00234738	0.0203195	0.0149028	PKM/HK1/MAP2K1/PIK3CB/FLT3/PIK3CD/SLC16A3/HK2	8
Mono	hsa03320	PPAR signaling pathway	8/291	75/8621	0.00362915	0.0304629	0.0223421	PPARG/RXRA/CD36/CYP27A1/CPT1A/GK/ACSL4/PLIN2	8
Mono	hsa05416	Viral myocarditis	7/291	60/8621	0.003875	0.0315698	0.023154	ACTB/ACTG1/FYN/EIF4G3/ITGB2/HLA-B/HLA-C	7
Mono	hsa04930	Type II diabetes mellitus	6/291	46/8621	0.00422282	0.0334206	0.0245114	PKM/HK1/PIK3CB/PIK3CD/PRKCE/HK2	6
Mono	hsa05207	Chemical carcinogenesis - receptor activation	15/291	212/8621	0.00537484	0.0413564	0.0303317	HSP90B1/PRKCA/RXRA/PRKCB/GSTO1/GRB2/BCL6/MAP2K1/VDR/HSP90AA1/PIK3CB/PIK3CD/ADCY3/CCND3/ARRB1	15
Mono	hsa04929	GnRH secretion	7/291	64/8621	0.0055603	0.0416271	0.0305302	PRKCA/SPP1/PRKCB/MAP2K1/PIK3CB/PIK3CD/ARRB1	7
Mono	hsa05167	Kaposi sarcoma-associated herpesvirus infection	14/291	194/8621	0.00594883	0.0432928	0.0317519	UBA52/RPS27A/MAP2K1/PIK3CB/HLA-B/HCK/PIK3CD/LYN/IFNAR2/PIK3R5/PREX1/MAPK14/HLA-C/GNB1	14
Mono	hsa04640	Hematopoietic cell lineage	9/291	99/8621	0.00609538	0.0432928	0.0317519	IL1R2/ANPEP/CD36/CSF3R/ITGA4/FLT3/IL1R1/CD44/ITGAM	9
Mono	hsa05221	Acute myeloid leukemia	7/291	67/8621	0.0071462	0.0494874	0.0362952	GRB2/MAP2K1/PIK3CB/FLT3/PIK3CD/DUSP6/ITGAM	7
